# ENS lineage potential is not intrinsically regionalized but is modulated by PTPRZ1 signaling

**DOI:** 10.64898/2026.03.05.709942

**Authors:** Ali Kalantari, Ophir Klein, Zev J. Gartner, Faranak Fattahi

**Author notes:** Correspondence: Zev Gartner, Department of Pharmaceutical Chemistry, Chan Zuckerberg Biohub, University of California, San Francisco, 600 16th St., GH N512E, San Francisco, CA 94158, Faranak Fattahi, Department of Cellular and Molecular Pharmacology, Eli and Edythe Broad Center of Regeneration Medicine and Stem Cell Research, University of California, San Francisco, 600 16th St., GH S572F, San Francisco, CA 94158.

## Abstract

The enteric nervous system (ENS) orchestrates critical gastrointestinal functions including peristalsis, fluid exchange, and blood flow regulation, and develops from vagal neural crest (vNC) progenitors that colonize the gut. While the gut epithelium and mesenchyme exhibit pronounced anterior–posterior (A-P) transcriptional patterning and lineage diversification after mid-gestation, whether the ENS itself undergoes comparable regional embryonic transcriptional diversification has remained unclear. Here, we use multiplexed single-cell RNA sequencing and functional perturbations to dissect how the ENS is patterned between E13.5 and E18.5 within the context of a regionally specialized gut. We find that, while the epithelium and mesenchyme display strong and enduring AP-graded gene expression programs, the ENS lacks intrinsic regionalization and instead follows a predominantly temporal maturation trajectory characterized by neuronal and glial differentiation states. Integrative ligand-receptor analyses reveal that mesenchymal populations express A-P patterned microenvironmental cues that correlate with subtle, region-linked transcriptional tuning in ENS cells, despite the absence of intrinsic A-P identities. Among these signals, PTN/MDK-PTPRZ1 signaling emerges as a major spatial and temporal input to the ENS, with gradients that track both small intestinal region and developmental time. To test the relevance of PTPRZ1 signaling for human ENS development, we perturbed pluripotent stem cell-derived ENS cultures and found that modulating PTPRZ1 signaling impacts proliferative, neurogenic, and neurotransmitter-specification programs, confirming that niche-derived cues fine-tune ENS development. Together, our findings support a model in which the small intestine establishes A-P regionalization through epithelial and mesenchymal patterning, whereas the ENS maintains a relatively uniform core neuroglial program that is secondarily refined by localized microenvironmental signals. This framework highlights how extrinsic, region-specific cues, rather than intrinsic regional transcriptional codes, shape ENS maturation within the small intestine.
