## Supplementary material for "ENS lineage potential is not intrinsically regionalized but is modulated by PTPRZ1 signaling": Table 2

### Sheet: Sheet1
CellType_Coarse	factor	percent
ENS	region	0.373716
ENS	Age	2.37605
ENS	phase	19.1535
endothelial	region	0.643398
endothelial	Age	2.84046
endothelial	phase	22.1774
epithelial	region	3.92685
epithelial	Age	8.70953
epithelial	phase	17.1435
immune	region	0.658843
immune	Age	2.00459
immune	phase	13.1694
mesenchyme	region	1.01624
mesenchyme	Age	3.02186
mesenchyme	phase	8.53778
