## Supplementary material for "ENS lineage potential is not intrinsically regionalized but is modulated by PTPRZ1 signaling": Table 8

### Sheet: Sheet1
gene	delta_time	spear_abs	n_stages	compartment	role
Il17f	0.00329603	0.223607	5	ENS	ENS_ligand
Sema4c	-0.142088	0.6	5	ENS	ENS_ligand
Fn1	0.00635686	0	5	ENS	ENS_ligand
Wnt6	0.0316984	0.820783	5	ENS	ENS_ligand
Ihh	-0.0011716	0.2	5	ENS	ENS_ligand
Col4a3	0.00528462	0.894427	5	ENS	ENS_ligand
Ccl20	-3.8e-05	0.3	5	ENS	ENS_ligand
Nppc	0.0091852	0.7	5	ENS	ENS_ligand
Col6a3	0.0821669	0.1	5	ENS	ENS_ligand
Inhbb	0.00611536	0.410391	5	ENS	ENS_ligand
Il10	-0.000708065	0.782624	5	ENS	ENS_ligand
Cntn2	0.0119561	0.2	5	ENS	ENS_ligand
Nfasc	-0.0653866	0.6	5	ENS	ENS_ligand
Ptprc	-0.00157669	0.2	5	ENS	ENS_ligand
Lamc2	-0.0012087	0.1	5	ENS	ENS_ligand
Lamc1	0.382148	0.2	5	ENS	ENS_ligand
Angptl1	0.00293024	0.5	5	ENS	ENS_ligand
Tnr	-0.0625389	0.9	5	ENS	ENS_ligand
Tnn	-0.005862	0.3	5	ENS	ENS_ligand
Sele	0.00164789	0.820783	5	ENS	ENS_ligand
Sell	0	0.353553	5	ENS	ENS_ligand
Mpzl1	-0.0606564	0.3	5	ENS	ENS_ligand
Mpz	0.224911	1	5	ENS	ENS_ligand
F11r	-0.00332707	0.6	5	ENS	ENS_ligand
Cd48	-0.00180368	0.5	5	ENS	ENS_ligand
Cadm3	0.0894678	0.5	5	ENS	ENS_ligand
Tgfb2	0.0115261	0.1	5	ENS	ENS_ligand
Lamb3	0.00832263	0.3	5	ENS	ENS_ligand
Cd34	-0.00922789	1	5	ENS	ENS_ligand
Lamc3	0.0098399	1	5	ENS	ENS_ligand
F2	0.000894037	0	5	ENS	ENS_ligand
Mdk	-1.15371	1	5	ENS	ENS_ligand
Lrrc4c	-0.0488947	0.6	5	ENS	ENS_ligand
Bdnf	-0.0605227	0.6	5	ENS	ENS_ligand
Dll4	-0.0233984	0.7	5	ENS	ENS_ligand
Sema6d	0.125378	0.2	5	ENS	ENS_ligand
Il1a	-0.000444739	0.3	5	ENS	ENS_ligand
Pdyn	0.0188584	1	5	ENS	ENS_ligand
Siglec1	0.00161034	0.6	5	ENS	ENS_ligand
Bmp2	0.00441001	0.9	5	ENS	ENS_ligand
Jag1	0.0173661	0.1	5	ENS	ENS_ligand
Bmp7	-0.108587	0.7	5	ENS	ENS_ligand
Edn3	-0.00964144	0.6	5	ENS	ENS_ligand
Cdh4	0.00542188	0.2	5	ENS	ENS_ligand
Col9a3	0.0999055	0.1	5	ENS	ENS_ligand
Il7	0.00727113	0.7	5	ENS	ENS_ligand
Tnfsf10	-0.000618823	0.666886	5	ENS	ENS_ligand
Postn	0.252094	0.1	5	ENS	ENS_ligand
Pdgfc	-0.0317832	0.6	5	ENS	ENS_ligand
Efna1	0.00562161	0.1	5	ENS	ENS_ligand
Efna3	0.0115645	0.1	5	ENS	ENS_ligand
Efna4	-0.135784	0.7	5	ENS	ENS_ligand
Ngf	0.0101691	0.1	5	ENS	ENS_ligand
Wnt2b	-0.00112228	0.782624	5	ENS	ENS_ligand
Negr1	0.383165	0.7	5	ENS	ENS_ligand
Penk	0.18064	0.7	5	ENS	ENS_ligand
Enho	0.0740441	0.2	5	ENS	ENS_ligand
Ccl19	0.00300329	0.223607	5	ENS	ENS_ligand
Tnfsf15	0	0.353553	5	ENS	ENS_ligand
Tnfsf8	-0.00029974	0.707107	5	ENS	ENS_ligand
Tnc	0.191752	0.5	5	ENS	ENS_ligand
Insl5	0.00280849	0.153897	5	ENS	ENS_ligand
Artn	0.0068989	0.1	5	ENS	ENS_ligand
Guca2a	0.0304935	0.1	5	ENS	ENS_ligand
Guca2b	0.0534661	0.2	5	ENS	ENS_ligand
Edn2	0.00699741	0.2	5	ENS	ENS_ligand
Col9a2	0.257844	0.2	5	ENS	ENS_ligand
Bmp8a	-0.000488446	0.707107	5	ENS	ENS_ligand
Cd52	-0.00555367	0.1	5	ENS	ENS_ligand
Wnt4	0.035064	0.9	5	ENS	ENS_ligand
Hspg2	0.115426	0	5	ENS	ENS_ligand
Nppa	-0.00198883	0.564288	5	ENS	ENS_ligand
Cort	-0.00136333	0.1	5	ENS	ENS_ligand
Sema3d	-0.0112647	0.5	5	ENS	ENS_ligand
Sema3e	0.100574	1	5	ENS	ENS_ligand
Hgf	0.0111241	0.7	5	ENS	ENS_ligand
Sema3c	0.280881	1	5	ENS	ENS_ligand
Reln	0.0270348	0.1	5	ENS	ENS_ligand
Shh	-0.000775252	0.9	5	ENS	ENS_ligand
Il6	0.00258913	0.615587	5	ENS	ENS_ligand
Nmu	0.0400781	0.6	5	ENS	ENS_ligand
Cxcl5	-0.000948654	0.666886	5	ENS	ENS_ligand
Ppbp	-0.000287327	0.447214	5	ENS	ENS_ligand
Pf4	-0.00337798	0.5	5	ENS	ENS_ligand
Cxcl3	-0.000414851	0.782624	5	ENS	ENS_ligand
Cxcl1	-0.0101627	0.6	5	ENS	ENS_ligand
Cxcl2	-0.0089171	1	5	ENS	ENS_ligand
Ereg	0.00277555	0.4	5	ENS	ENS_ligand
Areg	0.00225744	0.6	5	ENS	ENS_ligand
Cxcl9	0	0.353553	5	ENS	ENS_ligand
Cxcl10	-0.00277806	0.5	5	ENS	ENS_ligand
Cxcl13	0.0265798	1	5	ENS	ENS_ligand
Spp1	-0.00332588	1	5	ENS	ENS_ligand
Selplg	-0.00293254	0.4	5	ENS	ENS_ligand
Pdgfa	0.718142	1	5	ENS	ENS_ligand
Col1a2	0.12897	0.2	5	ENS	ENS_ligand
Tac1	0.324277	0.7	5	ENS	ENS_ligand
Wnt16	-0.0133397	0.7	5	ENS	ENS_ligand
Ptn	1.17756	1	5	ENS	ENS_ligand
Try5	0	0	5	ENS	ENS_ligand
Prss2	0	0.33541	5	ENS	ENS_ligand
Rarres2	0.0986538	0.7	5	ENS	ENS_ligand
Npy	0.0160381	0.9	5	ENS	ENS_ligand
Trh	-0.00085965	0.718185	5	ENS	ENS_ligand
Cxcl12	0.018505	0.1	5	ENS	ENS_ligand
Vwf	0.00590371	0.2	5	ENS	ENS_ligand
Ntf3	-0.0233835	0.6	5	ENS	ENS_ligand
Clec2i	0	0.111803	5	ENS	ENS_ligand
Iapp	0.00594084	0.2	5	ENS	ENS_ligand
Pthlh	-0.0463409	0.3	5	ENS	ENS_ligand
Il11	-0.00164887	0.718185	5	ENS	ENS_ligand
Pvr	0.0381072	0.7	5	ENS	ENS_ligand
Ceacam1	0.00267637	0	5	ENS	ENS_ligand
Tgfb1	0.0621149	0.9	5	ENS	ENS_ligand
Dll3	-0.143302	0.7	5	ENS	ENS_ligand
Mag	0.00664498	0.6	5	ENS	ENS_ligand
Flt3l	0.00769297	0.5	5	ENS	ENS_ligand
Ntf5	-0.00409816	0.7	5	ENS	ENS_ligand
Saa2	0.00155854	0.6	5	ENS	ENS_ligand
Nmb	-0.00516151	0.4	5	ENS	ENS_ligand
Wnt11	0.0194107	1	5	ENS	ENS_ligand
Adm	0.00435663	0.5	5	ENS	ENS_ligand
Calca	0.0209899	0.1	5	ENS	ENS_ligand
Calcb	0.115908	1	5	ENS	ENS_ligand
Sct	0.0136808	0.7	5	ENS	ENS_ligand
Igf2	0.16133	0	5	ENS	ENS_ligand
Ins2	0.0204165	0.2	5	ENS	ENS_ligand
Fgf15	-0.00291494	0.894427	5	ENS	ENS_ligand
Retn	-0.0189383	0.5	5	ENS	ENS_ligand
Efnb2	-0.197582	0.6	5	ENS	ENS_ligand
Tnfsf13b	0.000187761	0.1	5	ENS	ENS_ligand
Col4a1	0.83758	1	5	ENS	ENS_ligand
Col4a2	0.494071	1	5	ENS	ENS_ligand
Angpt2	-0.0510259	0.7	5	ENS	ENS_ligand
Nrg1	0.00572914	0.1	5	ENS	ENS_ligand
Apela	-0.00594452	0.6	5	ENS	ENS_ligand
Gdf15	0.0164674	0.3	5	ENS	ENS_ligand
Bst2	0.0275935	0.2	5	ENS	ENS_ligand
Cx3cl1	0.00537607	0.1	5	ENS	ENS_ligand
Cdh5	0.0209507	0.9	5	ENS	ENS_ligand
Cdh1	0.00231671	0.1	5	ENS	ENS_ligand
Il34	-0.000503909	0.4	5	ENS	ENS_ligand
Cdh15	-0.0067951	0.9	5	ENS	ENS_ligand
Agt	0.00297048	0.6	5	ENS	ENS_ligand
Icam1	0.0187492	0.7	5	ENS	ENS_ligand
Jam3	-0.0796334	0.4	5	ENS	ENS_ligand
Esam	0.000314959	0.3	5	ENS	ENS_ligand
Thy1	0.0302821	0.6	5	ENS	ENS_ligand
Cadm1	-0.102767	0.1	5	ENS	ENS_ligand
Nrg4	0.00422428	0.153897	5	ENS	ENS_ligand
Cspg4	0.0224144	0	5	ENS	ENS_ligand
Sema7a	0.0132132	0.1	5	ENS	ENS_ligand
Col6a6	0.0044752	0.1	5	ENS	ENS_ligand
Col6a5	0.00821155	0.2	5	ENS	ENS_ligand
Col6a4	0.0145785	0.3	5	ENS	ENS_ligand
Sema3b	0.130629	0.2	5	ENS	ENS_ligand
Cck	-0.421648	1	5	ENS	ENS_ligand
Vip	0.157622	0.9	5	ENS	ENS_ligand
Ulbp1	0.0118539	0.3	5	ENS	ENS_ligand
Lama2	0.0863645	0	5	ENS	ENS_ligand
Lama4	0.382422	0.2	5	ENS	ENS_ligand
Vsir	-0.00386541	0.3	5	ENS	ENS_ligand
Mif	-0.294592	0.5	5	ENS	ENS_ligand
Col6a2	0.0280263	0.1	5	ENS	ENS_ligand
Col6a1	0.0532506	0.2	5	ENS	ENS_ligand
Madcam1	-0.00300834	0.1	5	ENS	ENS_ligand
Fgf22	-0.00348995	0.6	5	ENS	ENS_ligand
Igf1	-0.00396258	0.3	5	ENS	ENS_ligand
Kitl	0.0790024	0.1	5	ENS	ENS_ligand
Ifng	0	0.223607	5	ENS	ENS_ligand
Tac2	0.0115922	0.4	5	ENS	ENS_ligand
Gdf11	-0.158258	1	5	ENS	ENS_ligand
Osm	0.00294851	0.447214	5	ENS	ENS_ligand
Lif	0.00268462	0.707107	5	ENS	ENS_ligand
Fgf18	-0.00210489	0.3	5	ENS	ENS_ligand
Il4	0.00323151	0.153897	5	ENS	ENS_ligand
Csf2	0.00325609	0.707107	5	ENS	ENS_ligand
Efnb3	0.0958773	0.7	5	ENS	ENS_ligand
Tnfsf12	0.0709626	0.2	5	ENS	ENS_ligand
Cxcl16	0.00966743	0.9	5	ENS	ENS_ligand
Vtn	-0.000371042	0.1	5	ENS	ENS_ligand
Lgals9	0.0113199	0.1	5	ENS	ENS_ligand
Ccl2	0.00611367	0.2	5	ENS	ENS_ligand
Ccl11	0.0139731	0.5	5	ENS	ENS_ligand
Ccl5	0.00615874	0.5	5	ENS	ENS_ligand
Ccl3	-0.00132055	0.1	5	ENS	ENS_ligand
Chad	0	0.111803	5	ENS	ENS_ligand
Col1a1	0.0799269	0.1	5	ENS	ENS_ligand
Csf3	-0.00132381	0.707107	5	ENS	ENS_ligand
Ppy	-0.000517695	0.707107	5	ENS	ENS_ligand
Pyy	-0.0105326	0.5	5	ENS	ENS_ligand
Wnt3	0.00542096	0.5	5	ENS	ENS_ligand
Icam2	0.00959298	0.7	5	ENS	ENS_ligand
Pecam1	0.000114538	0.5	5	ENS	ENS_ligand
Npb	-0.000801958	0.3	5	ENS	ENS_ligand
Lamb1	0.308366	0.2	5	ENS	ENS_ligand
Nampt	-0.0940722	0.7	5	ENS	ENS_ligand
Pgf	0.0348265	0.6	5	ENS	ENS_ligand
Tgfb3	0.00456992	0.3	5	ENS	ENS_ligand
Nrxn3	0.101871	0.7	5	ENS	ENS_ligand
Dlk1	0.0931017	0.2	5	ENS	ENS_ligand
Ucn3	0.00449623	0.894427	5	ENS	ENS_ligand
Edn1	-0.0227396	0.1	5	ENS	ENS_ligand
Sema4d	0.0996793	0.2	5	ENS	ENS_ligand
Thbs4	0.00117388	0.1	5	ENS	ENS_ligand
Gzma	0.00244998	0.6	5	ENS	ENS_ligand
Fgf10	-0.00254926	0.6	5	ENS	ENS_ligand
Ccl28	-0.00187403	0.872082	5	ENS	ENS_ligand
Wnt5a	0.0639808	0.7	5	ENS	ENS_ligand
Sema3g	0.0214778	0.1	5	ENS	ENS_ligand
Gdf10	0.000312902	0	5	ENS	ENS_ligand
Nrg3	0.135002	0.7	5	ENS	ENS_ligand
Bmp4	0.0122431	0.4	5	ENS	ENS_ligand
Fgf9	-0.00741765	0.6	5	ENS	ENS_ligand
Gnrh1	-0.0035441	0.872082	5	ENS	ENS_ligand
Tnfsf11	0.000765208	0.2	5	ENS	ENS_ligand
Gdnf	0.0254189	0.2	5	ENS	ENS_ligand
Sema5a	0.027564	0.1	5	ENS	ENS_ligand
Angpt1	0.0155642	0.2	5	ENS	ENS_ligand
Pdgfb	0.473803	1	5	ENS	ENS_ligand
Cntn1	0.128271	0.7	5	ENS	ENS_ligand
Col2a1	-0.115907	1	5	ENS	ENS_ligand
Thpo	-0.000818739	0.6	5	ENS	ENS_ligand
Cd86	0.00345424	0.9	5	ENS	ENS_ligand
Cd80	-0.0008801	0.718185	5	ENS	ENS_ligand
Btla	-0.000496776	0.359092	5	ENS	ENS_ligand
Cd200	0.613178	1	5	ENS	ENS_ligand
Cd96	0	0.33541	5	ENS	ENS_ligand
Nectin3	-0.113981	0.3	5	ENS	ENS_ligand
Alcam	0.402288	0.9	5	ENS	ENS_ligand
Pros1	0.0606504	0	5	ENS	ENS_ligand
Ncam2	0.273054	0.7	5	ENS	ENS_ligand
Jam2	-0.0105799	0.7	5	ENS	ENS_ligand
App	0.871262	0.7	5	ENS	ENS_ligand
Thbs2	0.0046611	0.2	5	ENS	ENS_ligand
Dll1	-0.231297	0.9	5	ENS	ENS_ligand
H2-K1	0.0646826	0.2	5	ENS	ENS_ligand
H2-Oa	0	0.102598	5	ENS	ENS_ligand
H2-DMa	0.0146643	0.2	5	ENS	ENS_ligand
H2-DMb2	-0.000395101	0.894427	5	ENS	ENS_ligand
H2-DMb1	-0.000331921	0.3	5	ENS	ENS_ligand
H2-Ob	-0.000403395	0.447214	5	ENS	ENS_ligand
H2-Ab1	-0.00682685	0.6	5	ENS	ENS_ligand
H2-Aa	-0.00342399	0.9	5	ENS	ENS_ligand
H2-Eb1	0.0051498	0.2	5	ENS	ENS_ligand
Tnxb	-0.00158573	0.5	5	ENS	ENS_ligand
C4b	0.00665671	0.872082	5	ENS	ENS_ligand
Lta	0.00233275	0.7	5	ENS	ENS_ligand
H2-D1	0.186733	0.2	5	ENS	ENS_ligand
H2-Q2	0.0164304	0.2	5	ENS	ENS_ligand
H2-Q6	-0.00076089	0.5	5	ENS	ENS_ligand
H2-T23	-0.01695	0.8	5	ENS	ENS_ligand
Gm11127	0.00146448	0.153897	5	ENS	ENS_ligand
Gm8909	-0.000410928	0.707107	5	ENS	ENS_ligand
H2-T3	0.00433896	0.1	5	ENS	ENS_ligand
Tnfsf9	-0.0319912	0.6	5	ENS	ENS_ligand
Tnfsf14	0.00268462	0.707107	5	ENS	ENS_ligand
Ptprm	0.00590722	0	5	ENS	ENS_ligand
Lama1	-0.0391	1	5	ENS	ENS_ligand
Nrxn1	0.354339	0.7	5	ENS	ENS_ligand
Adcyap1	-0.116621	0.6	5	ENS	ENS_ligand
Lama3	0.00556201	0.1	5	ENS	ENS_ligand
Dsc2	0.0174941	0.1	5	ENS	ENS_ligand
Dsg2	0.00412803	0.2	5	ENS	ENS_ligand
Nrg2	0.0268828	0.1	5	ENS	ENS_ligand
Hbegf	0.0544145	0.3	5	ENS	ENS_ligand
Fgf1	0.0685788	0.7	5	ENS	ENS_ligand
Sema6a	-0.332058	0.9	5	ENS	ENS_ligand
Il17b	-0.00210205	0.1	5	ENS	ENS_ligand
Grp	0.0477673	0.7	5	ENS	ENS_ligand
Cd226	-0.000352068	0.0512989	5	ENS	ENS_ligand
Gal	-0.0578674	0.7	5	ENS	ENS_ligand
Clcf1	0.00387524	0	5	ENS	ENS_ligand
Nrxn2	0.277553	1	5	ENS	ENS_ligand
Anxa1	0.00494127	0.1	5	ENS	ENS_ligand
Pdcd1lg2	0.00199596	0.707107	5	ENS	ENS_ligand
Il33	-0.0086877	0.6	5	ENS	ENS_ligand
Entpd1	0.00150227	0.3	5	ENS	ENS_ligand
Sema4g	0.00536918	0.2	5	ENS	ENS_ligand
Ins1	0.00805802	0.1	5	ENS	ENS_ligand
L1cam	0.255896	0.7	5	ENS	ENS_ligand
Oprk1	0.0173654	0.2	5	ENS	ENS_receptor
Fzd7	-0.0297279	0.7	5	ENS	ENS_receptor
Cd28	0	0.223607	5	ENS	ENS_receptor
Ctla4	0	0.33541	5	ENS	ENS_receptor
Icos	-0.000852311	0.4	5	ENS	ENS_receptor
Cxcr2	-0.00367894	0.3	5	ENS	ENS_receptor
Epha4	-0.076466	0.6	5	ENS	ENS_receptor
Ncl	-0.313326	0.9	5	ENS	ENS_receptor
Ackr3	0.0204928	0.7	5	ENS	ENS_receptor
Pdcd1	0	0.205196	5	ENS	ENS_receptor
Sctr	0.000961371	0.1	5	ENS	ENS_receptor
Cxcr4	-0.0119731	0.5	5	ENS	ENS_receptor
Cntn2	0.0119561	0.2	5	ENS	ENS_receptor
Adora1	0.0174082	0.8	5	ENS	ENS_receptor
Gpr37l1	0.312518	0.9	5	ENS	ENS_receptor
Ptprc	-0.00157669	0.2	5	ENS	ENS_receptor
Sele	0.00164789	0.820783	5	ENS	ENS_receptor
Sell	0	0.353553	5	ENS	ENS_receptor
Selp	-0.00056585	0.707107	5	ENS	ENS_receptor
Mpzl1	-0.0606564	0.3	5	ENS	ENS_receptor
Mpz	0.224911	1	5	ENS	ENS_receptor
Nectin4	-0.000336394	0.3	5	ENS	ENS_receptor
F11r	-0.00332707	0.6	5	ENS	ENS_receptor
Cd244a	0.00477853	0.447214	5	ENS	ENS_receptor
Cadm3	0.0894678	0.5	5	ENS	ENS_receptor
Plxna2	0.0979367	0.4	5	ENS	ENS_receptor
Cd34	-0.00922789	1	5	ENS	ENS_receptor
Cr2	-0.00205587	0.3	5	ENS	ENS_receptor
Mrc1	-0.00355434	0.6	5	ENS	ENS_receptor
Notch1	0.0730688	0	5	ENS	ENS_receptor
Acvr2a	-0.160058	0.6	5	ENS	ENS_receptor
Calcrl	0.0837789	1	5	ENS	ENS_receptor
Aplnr	-0.00194	0.8	5	ENS	ENS_receptor
Cd44	0.0424329	0.2	5	ENS	ENS_receptor
Tyro3	0.00223094	0.1	5	ENS	ENS_receptor
Mertk	-0.0187642	0.7	5	ENS	ENS_receptor
Prokr2	-0.0126337	0.9	5	ENS	ENS_receptor
Jag1	0.0173661	0.1	5	ENS	ENS_receptor
Sdc4	0.0896887	0.1	5	ENS	ENS_receptor
Cd40	-0.00515448	0.9	5	ENS	ENS_receptor
Cdh4	0.00542188	0.2	5	ENS	ENS_receptor
Chrna4	-0.00290801	0.4	5	ENS	ENS_receptor
Oprl1	0.0104461	0.2	5	ENS	ENS_receptor
Agtr1b	0.00188677	0.223607	5	ENS	ENS_receptor
Nlgn1	0.0857053	0.9	5	ENS	ENS_receptor
Npy2r	0.0637874	0.9	5	ENS	ENS_receptor
Ntrk1	0.00885697	0.1	5	ENS	ENS_receptor
Chrnb2	0.00617962	0.2	5	ENS	ENS_receptor
Npr1	0.00150059	0.3	5	ENS	ENS_receptor
Sv2a	0.0688549	0.7	5	ENS	ENS_receptor
Notch2	-0.0653125	0.1	5	ENS	ENS_receptor
Tmigd3	-0.000664713	0.707107	5	ENS	ENS_receptor
Ntng1	0.064134	0.4	5	ENS	ENS_receptor
Negr1	0.383165	0.7	5	ENS	ENS_receptor
Epha7	-0.0376346	0.5	5	ENS	ENS_receptor
Cd72	0.00183816	0.153897	5	ENS	ENS_receptor
Tlr4	0.00384301	0.46169	5	ENS	ENS_receptor
Tek	0.00668804	0.3	5	ENS	ENS_receptor
Lepr	-0.00657253	0.4	5	ENS	ENS_receptor
Cap1	-0.0181208	0.7	5	ENS	ENS_receptor
Csf3r	-0.000721812	0.782624	5	ENS	ENS_receptor
Sdc3	0.216827	0.2	5	ENS	ENS_receptor
Oprd1	0.0110079	0.5	5	ENS	ENS_receptor
Epha8	0.00666895	0.3	5	ENS	ENS_receptor
Epha2	0.0744356	0.2	5	ENS	ENS_receptor
Tnfrsf1b	0.0159967	0.3	5	ENS	ENS_receptor
Tnfrsf9	0.00472561	0.6	5	ENS	ENS_receptor
Tnfrsf14	-0.000858885	0.707107	5	ENS	ENS_receptor
Tnfrsf18	-0.000933179	0.1	5	ENS	ENS_receptor
Cckar	0.00205636	0.3	5	ENS	ENS_receptor
Pdgfra	-0.00758142	0.6	5	ENS	ENS_receptor
Kit	-0.00987812	0.6	5	ENS	ENS_receptor
Kdr	-0.0540193	0.4	5	ENS	ENS_receptor
Epha5	0.213695	0.9	5	ENS	ENS_receptor
Cmklr1	0.000751221	0.0512989	5	ENS	ENS_receptor
Fzd10	-0.00829865	1	5	ENS	ENS_receptor
Fzd9	-0.0100373	0.6	5	ENS	ENS_receptor
Ephb4	-0.0406657	0.6	5	ENS	ENS_receptor
Pilra	-0.00325978	1	5	ENS	ENS_receptor
Flt3	0	0.353553	5	ENS	ENS_receptor
Flt1	0.00795633	0.3	5	ENS	ENS_receptor
Met	0.0313539	0.1	5	ENS	ENS_receptor
Ptprz1	1.22389	1	5	ENS	ENS_receptor
Gpr37	0.0614979	0.7	5	ENS	ENS_receptor
Plxna4	-0.114281	0.6	5	ENS	ENS_receptor
Epha1	-0.00174706	0.718185	5	ENS	ENS_receptor
Adcyap1r1	0.00462002	0.1	5	ENS	ENS_receptor
Tacr1	0.0126849	0.5	5	ENS	ENS_receptor
Prokr1	0.0291332	0.9	5	ENS	ENS_receptor
Plxna1	-0.0306989	0.7	5	ENS	ENS_receptor
Oxtr	0.000666139	0.5	5	ENS	ENS_receptor
Plxnd1	0.0352891	0.1	5	ENS	ENS_receptor
Cd4	-0.000781441	0.447214	5	ENS	ENS_receptor
Cd27	-0.0113747	0.1	5	ENS	ENS_receptor
Ltbr	0.00904799	0.1	5	ENS	ENS_receptor
Klrb1b	0.00176473	0	5	ENS	ENS_receptor
Klrb1f	-0.000416072	0.111803	5	ENS	ENS_receptor
Klrk1	0.00042418	0.4	5	ENS	ENS_receptor
Gpr19	-0.101729	0.6	5	ENS	ENS_receptor
Gucy2c	0.0066265	0	5	ENS	ENS_receptor
Pirb	-0.00163407	0.1	5	ENS	ENS_receptor
Pira2	0	0	5	ENS	ENS_receptor
C5ar1	-0.00192056	0.820783	5	ENS	ENS_receptor
Gipr	0.000579801	0.153897	5	ENS	ENS_receptor
Pvr	0.0381072	0.7	5	ENS	ENS_receptor
Ceacam1	0.00267637	0	5	ENS	ENS_receptor
Mag	0.00664498	0.6	5	ENS	ENS_receptor
Siglecg	0	0.102598	5	ENS	ENS_receptor
Chrna7	0.0210374	0.2	5	ENS	ENS_receptor
Ntrk3	0.118367	1	5	ENS	ENS_receptor
Il4ra	0.00835985	0.1	5	ENS	ENS_receptor
Spn	0	0.223607	5	ENS	ENS_receptor
Itgal	0.00524855	0.1	5	ENS	ENS_receptor
Fgfr2	0.00493249	0.1	5	ENS	ENS_receptor
Fgfr1	0.146642	0.1	5	ENS	ENS_receptor
Npy1r	-0.000787413	0.6	5	ENS	ENS_receptor
F2rl3	-0.000307196	0.782624	5	ENS	ENS_receptor
Ednra	-0.0158232	0.1	5	ENS	ENS_receptor
Cdh11	0.0279293	0.2	5	ENS	ENS_receptor
Cdh5	0.0209507	0.9	5	ENS	ENS_receptor
Cdh1	0.00231671	0.1	5	ENS	ENS_receptor
Cdh15	-0.0067951	0.9	5	ENS	ENS_receptor
Gpr83	-0.00636398	0.872082	5	ENS	ENS_receptor
Icam1	0.0187492	0.7	5	ENS	ENS_receptor
Jam3	-0.0796334	0.4	5	ENS	ENS_receptor
Esam	0.000314959	0.3	5	ENS	ENS_receptor
Mcam	0.155046	0	5	ENS	ENS_receptor
Cxcr5	-0.000405411	0.111803	5	ENS	ENS_receptor
Cadm1	-0.102767	0.1	5	ENS	ENS_receptor
Chrna5	-0.0635736	0.6	5	ENS	ENS_receptor
Chrna3	-0.441814	0.7	5	ENS	ENS_receptor
Chrnb4	-0.21476	0.9	5	ENS	ENS_receptor
Ephb1	-0.0486943	0.9	5	ENS	ENS_receptor
Ackr4	0	0.111803	5	ENS	ENS_receptor
Pth1r	0.0963374	0.7	5	ENS	ENS_receptor
Ccr4	-0.000344344	0.447214	5	ENS	ENS_receptor
Tgfbr2	0.0494803	0.1	5	ENS	ENS_receptor
Cx3cr1	0.000999049	0.1	5	ENS	ENS_receptor
Ackr2	-0.000307196	0.111803	5	ENS	ENS_receptor
Ccr9	0	0.205196	5	ENS	ENS_receptor
Cxcr6	-0.000860729	0	5	ENS	ENS_receptor
Ccr1	-0.000714372	0.5	5	ENS	ENS_receptor
Ccr2	0.0103289	0.9	5	ENS	ENS_receptor
Ccr5	-0.000715198	0.6	5	ENS	ENS_receptor
Npffr1	0.0318176	1	5	ENS	ENS_receptor
Tacr2	-0.00057868	0.707107	5	ENS	ENS_receptor
Adora2a	0.00594242	0.4	5	ENS	ENS_receptor
Madcam1	-0.00300834	0.1	5	ENS	ENS_receptor
Plxnc1	0.0691489	0.2	5	ENS	ENS_receptor
Avpr1a	0.00897934	0.2	5	ENS	ENS_receptor
Lrp1	0.0434388	0.1	5	ENS	ENS_receptor
Erbb3	-0.111267	0.4	5	ENS	ENS_receptor
Egfr	0.0189051	0	5	ENS	ENS_receptor
Havcr2	-0.000327394	0.0512989	5	ENS	ENS_receptor
Flt4	0.00305918	0.2	5	ENS	ENS_receptor
Nmur2	0.0132672	0.5	5	ENS	ENS_receptor
Tnfrsf13b	-0.00592645	0.9	5	ENS	ENS_receptor
Glp2r	-0.00159597	0.718185	5	ENS	ENS_receptor
Chrne	0	0.102598	5	ENS	ENS_receptor
Ngfr	0.131185	0.3	5	ENS	ENS_receptor
Ccr7	-0.00261377	0.974679	5	ENS	ENS_receptor
Ccr10	0.00234989	0.3	5	ENS	ENS_receptor
Fzd2	-0.0776378	0.7	5	ENS	ENS_receptor
Icam2	0.00959298	0.7	5	ENS	ENS_receptor
Pecam1	0.000114538	0.5	5	ENS	ENS_receptor
Sstr2	0.0377507	0.8	5	ENS	ENS_receptor
Sdc1	-0.144153	0.6	5	ENS	ENS_receptor
Nrcam	0.0897928	0.1	5	ENS	ENS_receptor
Sstr1	0.0507062	0.6	5	ENS	ENS_receptor
Tshr	-0.0050108	0.6	5	ENS	ENS_receptor
Bdkrb2	0.0447958	0.7	5	ENS	ENS_receptor
Ighm	-0.00126503	0.205196	5	ENS	ENS_receptor
Vipr2	-0.0149129	1	5	ENS	ENS_receptor
Agtr1a	0.0181256	0.1	5	ENS	ENS_receptor
Fgfr4	0.017914	0.5	5	ENS	ENS_receptor
Ntrk2	0.0308653	1	5	ENS	ENS_receptor
F2rl1	0.00355302	0	5	ENS	ENS_receptor
F2r	-0.103702	0.7	5	ENS	ENS_receptor
F2rl2	0.00508689	0.666886	5	ENS	ENS_receptor
Sv2c	0.128305	1	5	ENS	ENS_receptor
Il17rb	-0.0029384	0.7	5	ENS	ENS_receptor
Ednrb	-0.184497	0.4	5	ENS	ENS_receptor
Ghr	0.0193859	0.2	5	ENS	ENS_receptor
Prlr	0.0328811	0.1	5	ENS	ENS_receptor
Npr3	0.0467357	0.1	5	ENS	ENS_receptor
Sdc2	0.0951052	0	5	ENS	ENS_receptor
Trhr	-0.000317562	0.707107	5	ENS	ENS_receptor
Tnfrsf11b	-0.00255264	0.6	5	ENS	ENS_receptor
Galr3	-0.0101353	0.7	5	ENS	ENS_receptor
Tnfrsf13c	-0.00716087	0.974679	5	ENS	ENS_receptor
Ephb3	-0.0879568	0.6	5	ENS	ENS_receptor
Igsf11	0.0484929	0.7	5	ENS	ENS_receptor
Cd200r1	-0.000923203	0.718185	5	ENS	ENS_receptor
Cd200r4	-0.000590196	0.3	5	ENS	ENS_receptor
Cd200r3	0.00394554	0.707107	5	ENS	ENS_receptor
Cd96	0	0.33541	5	ENS	ENS_receptor
Nectin3	-0.113981	0.3	5	ENS	ENS_receptor
Cd47	0.272634	0.5	5	ENS	ENS_receptor
Alcam	0.402288	0.9	5	ENS	ENS_receptor
Epha3	0.00967807	0.1	5	ENS	ENS_receptor
Ncam2	0.273054	0.7	5	ENS	ENS_receptor
Jam2	-0.0105799	0.7	5	ENS	ENS_receptor
Igf2r	-0.0446257	0.7	5	ENS	ENS_receptor
Tnfrsf12a	0.234506	0.3	5	ENS	ENS_receptor
Sstr5	-0.000430365	0.410391	5	ENS	ENS_receptor
Glp1r	0.0189673	0.153897	5	ENS	ENS_receptor
Notch3	-0.0537174	0.7	5	ENS	ENS_receptor
Ptprm	0.00590722	0	5	ENS	ENS_receptor
Alk	0.0114478	0.0512989	5	ENS	ENS_receptor
Fzd8	-0.0745	0.3	5	ENS	ENS_receptor
Dsc3	-0.00036606	0.782624	5	ENS	ENS_receptor
Dsg2	0.00412803	0.2	5	ENS	ENS_receptor
Cd74	-0.003326	0.7	5	ENS	ENS_receptor
Pdgfrb	0.0106092	0	5	ENS	ENS_receptor
Mc4r	-0.00554088	0.1	5	ENS	ENS_receptor
Mc5r	-0.00012097	0.3	5	ENS	ENS_receptor
Galr1	0.0325854	0.3	5	ENS	ENS_receptor
Cd226	-0.000352068	0.0512989	5	ENS	ENS_receptor
Il13ra1	0.041541	0.6	5	ENS	ENS_receptor
L1cam	0.255896	0.7	5	ENS	ENS_receptor
Plxna3	-0.004795	0.5	5	ENS	ENS_receptor
Cxcr3	0	0	5	ENS	ENS_receptor
Grpr	0	0.353553	5	ENS	ENS_receptor
Il17a	-9.44e-05	0.111803	5	MES	MES_ligand
Col9a1	-0.0877173	0.9	5	MES	MES_ligand
Sema4c	-0.0419087	0.6	5	MES	MES_ligand
Fn1	0.778441	0.2	5	MES	MES_ligand
Wnt6	0.0106419	0.7	5	MES	MES_ligand
Ihh	0.00777862	0.1	5	MES	MES_ligand
Col4a4	0.049327	1	5	MES	MES_ligand
Col4a3	0.0476149	0.9	5	MES	MES_ligand
Ccl20	0.00217715	0.2	5	MES	MES_ligand
Nppc	0.00420641	0.3	5	MES	MES_ligand
Col6a3	1.46696	0.9	5	MES	MES_ligand
Cntn2	-0.0016675	0.7	5	MES	MES_ligand
Nfasc	-0.00586077	0.8	5	MES	MES_ligand
Ptprc	0.0223698	0.7	5	MES	MES_ligand
Lamc2	0.0133727	0.7	5	MES	MES_ligand
Lamc1	0.721844	0.2	5	MES	MES_ligand
Angptl1	0.482974	1	5	MES	MES_ligand
Tnr	-0.000540546	0.1	5	MES	MES_ligand
Tnn	0.0843046	0.3	5	MES	MES_ligand
Sele	0.00867614	0	5	MES	MES_ligand
Sell	0.00114662	0.3	5	MES	MES_ligand
Xcl1	-1.97e-05	0.1	5	MES	MES_ligand
Cd48	0.000132668	0.5	5	MES	MES_ligand
Cadm3	0.0128283	0.2	5	MES	MES_ligand
Tgfb2	-0.0484467	0.3	5	MES	MES_ligand
Lamb3	0.0067467	0.2	5	MES	MES_ligand
Cd34	0.149256	0.1	5	MES	MES_ligand
Lamc3	0.0176565	0.7	5	MES	MES_ligand
Angptl2	0.284919	0.2	5	MES	MES_ligand
Gcg	0.0373512	0.9	5	MES	MES_ligand
F2	-2.76e-05	0.3	5	MES	MES_ligand
Mdk	-1.0026	1	5	MES	MES_ligand
Lrrc4c	-0.00687583	0.9	5	MES	MES_ligand
Bdnf	-0.126473	0.6	5	MES	MES_ligand
Thbs1	0.548	0.7	5	MES	MES_ligand
Dll4	0.00752438	0.2	5	MES	MES_ligand
Sema6d	-0.103657	0.6	5	MES	MES_ligand
Fgf7	0.054757	0.9	5	MES	MES_ligand
Il1b	0.0239336	0.1	5	MES	MES_ligand
Siglec1	0.000883979	0.7	5	MES	MES_ligand
Bmp2	0.493987	1	5	MES	MES_ligand
Jag1	-0.185579	0.7	5	MES	MES_ligand
Bmp7	0.15894	1	5	MES	MES_ligand
Edn3	-0.356367	0.9	5	MES	MES_ligand
Cdh4	0.183526	1	5	MES	MES_ligand
Lama5	0.489831	1	5	MES	MES_ligand
Col9a3	-0.00340371	0.5	5	MES	MES_ligand
Il7	-0.00448742	0.7	5	MES	MES_ligand
Tnfsf10	0.00628121	0.5	5	MES	MES_ligand
Cldn11	-0.0175448	0.9	5	MES	MES_ligand
Fgf2	0.072806	0.5	5	MES	MES_ligand
Postn	0.911592	0.5	5	MES	MES_ligand
Pdgfc	-0.14539	0.7	5	MES	MES_ligand
Cd1d1	-0.147106	0.6	5	MES	MES_ligand
Thbs3	0.136227	0.2	5	MES	MES_ligand
Efna1	-0.0165757	0.3	5	MES	MES_ligand
Efna3	-0.149152	1	5	MES	MES_ligand
Efna4	-0.225423	0.7	5	MES	MES_ligand
Ngf	0.0331331	0.2	5	MES	MES_ligand
Wnt2b	0.0159538	0.2	5	MES	MES_ligand
Csf1	0.287163	0.7	5	MES	MES_ligand
Egf	0.00350856	0.1	5	MES	MES_ligand
Negr1	-0.0868558	0.7	5	MES	MES_ligand
Penk	-0.113935	0.7	5	MES	MES_ligand
Gdf6	-0.0125649	0.3	5	MES	MES_ligand
Enho	0.349321	1	5	MES	MES_ligand
Ccl19	0.0145679	0.153897	5	MES	MES_ligand
Ccl21a	0.0260604	0.2	5	MES	MES_ligand
Tnfsf15	0.00496408	0.7	5	MES	MES_ligand
Tnfsf8	0.00172357	0.6	5	MES	MES_ligand
Tnc	0.493746	0.1	5	MES	MES_ligand
Insl5	-0.000937885	0.7	5	MES	MES_ligand
Artn	0.0196235	0.2	5	MES	MES_ligand
Guca2a	0.0773674	0.2	5	MES	MES_ligand
Guca2b	0.054795	0.1	5	MES	MES_ligand
Edn2	0.0199395	0.7	5	MES	MES_ligand
Col9a2	-0.163043	0.7	5	MES	MES_ligand
Cd52	0.0333225	0.9	5	MES	MES_ligand
Wnt4	0.171742	0.2	5	MES	MES_ligand
Hspg2	0.287936	0.7	5	MES	MES_ligand
Nppa	0.00976282	0.6	5	MES	MES_ligand
Angptl7	0.000480286	0.1	5	MES	MES_ligand
Sema3d	0.0878322	0.2	5	MES	MES_ligand
Sema3a	-0.0471228	0.5	5	MES	MES_ligand
Sema3e	0.0211467	0.7	5	MES	MES_ligand
Hgf	0.238617	1	5	MES	MES_ligand
Sema3c	0.351573	1	5	MES	MES_ligand
Reln	0.0436302	0.2	5	MES	MES_ligand
Shh	0.00928692	0.2	5	MES	MES_ligand
Il6	0.0112876	0.1	5	MES	MES_ligand
Cxcl5	0.0189811	0.3	5	MES	MES_ligand
Ppbp	-0.00256977	1	5	MES	MES_ligand
Pf4	0.0366702	0.7	5	MES	MES_ligand
Cxcl3	0.00376412	0.2	5	MES	MES_ligand
Cxcl1	0.195529	0.7	5	MES	MES_ligand
Cxcl2	0.07865	0.9	5	MES	MES_ligand
Ereg	0.091352	0.9	5	MES	MES_ligand
Areg	0.0435664	1	5	MES	MES_ligand
Btc	0.059943	0.9	5	MES	MES_ligand
Cxcl9	0.00148649	0.4	5	MES	MES_ligand
Cxcl10	0.162106	0.9	5	MES	MES_ligand
Cxcl13	0.302395	0.9	5	MES	MES_ligand
Dmp1	0.00128771	0.2	5	MES	MES_ligand
Spp1	0.0438613	0.9	5	MES	MES_ligand
Selplg	0.00583741	0.9	5	MES	MES_ligand
Ccl24	0.00942526	0.7	5	MES	MES_ligand
Pdgfa	0.000703812	0.6	5	MES	MES_ligand
Col1a2	1.81175	0.9	5	MES	MES_ligand
Tac1	0.000677114	0.2	5	MES	MES_ligand
Wnt16	0.0035305	0.2	5	MES	MES_ligand
Lrrc4	0.00191387	0.1	5	MES	MES_ligand
Ptn	-1.12135	0.9	5	MES	MES_ligand
Try5	0.00152299	0.7	5	MES	MES_ligand
Prss2	0.000948776	0.7	5	MES	MES_ligand
Rarres2	1.06347	1	5	MES	MES_ligand
Npy	-0.00100202	0.7	5	MES	MES_ligand
Tgfa	0.000117401	0.1	5	MES	MES_ligand
Trh	-0.0084411	0.8	5	MES	MES_ligand
Ghrl	0.0787089	0.2	5	MES	MES_ligand
Cxcl12	-0.350813	0.7	5	MES	MES_ligand
Wnt5b	-0.0372633	0.6	5	MES	MES_ligand
Vwf	0.00661548	0.1	5	MES	MES_ligand
Ntf3	-0.0512768	0.3	5	MES	MES_ligand
Clec2h	0.0429269	0.2	5	MES	MES_ligand
Clec2i	0.000144516	0.2	5	MES	MES_ligand
Clec2d	0.315743	0.9	5	MES	MES_ligand
Iapp	0.00348582	0.1	5	MES	MES_ligand
Pthlh	0.00409181	0.1	5	MES	MES_ligand
Lair1	0.00437897	0.8	5	MES	MES_ligand
Il11	0.000660846	0.1	5	MES	MES_ligand
Nectin2	-0.0642411	0.5	5	MES	MES_ligand
Ceacam1	0.000309841	0.2	5	MES	MES_ligand
Tgfb1	0.149065	0.9	5	MES	MES_ligand
Dll3	-0.00501198	0.9	5	MES	MES_ligand
Cd22	0.000540933	0.3	5	MES	MES_ligand
Ntf5	-0.175397	0.9	5	MES	MES_ligand
Saa2	-0.0847712	1	5	MES	MES_ligand
Il16	0.00224574	0.1	5	MES	MES_ligand
Wnt11	-0.0188632	0.7	5	MES	MES_ligand
Adm	0.0760553	0.7	5	MES	MES_ligand
Calca	0.0119745	0.9	5	MES	MES_ligand
Calcb	0.0435035	0.9	5	MES	MES_ligand
Sct	0.115025	0.9	5	MES	MES_ligand
Igf2	-1.21596	0.7	5	MES	MES_ligand
Retn	0.000547143	0.5	5	MES	MES_ligand
Ccl25	-0.037028	0.7	5	MES	MES_ligand
Efnb2	-0.369533	0.6	5	MES	MES_ligand
Tnfsf13b	0.0020153	0.2	5	MES	MES_ligand
Col4a1	1.4172	1	5	MES	MES_ligand
Col4a2	1.26881	0.9	5	MES	MES_ligand
Gas6	0.0474906	0	5	MES	MES_ligand
Angpt2	0.0502686	0.2	5	MES	MES_ligand
Nrg1	0.462491	0.9	5	MES	MES_ligand
Vegfc	0.205831	0.2	5	MES	MES_ligand
Apela	-0.0346794	0.1	5	MES	MES_ligand
Gdf15	0.0206577	0.5	5	MES	MES_ligand
Bst2	0.0713977	0.1	5	MES	MES_ligand
Il15	0.00233171	0	5	MES	MES_ligand
Adgre5	0.313766	0.7	5	MES	MES_ligand
Cx3cl1	0.0072901	0.1	5	MES	MES_ligand
Ccl17	0.00015329	0.564288	5	MES	MES_ligand
Cdh5	0.0366437	0.5	5	MES	MES_ligand
Cdh1	0.0449851	0.1	5	MES	MES_ligand
Il34	0.00900789	0.2	5	MES	MES_ligand
Cdh15	-0.019603	0.9	5	MES	MES_ligand
Agt	0.290342	0.9	5	MES	MES_ligand
Pdgfd	0.0398446	0.9	5	MES	MES_ligand
Icam1	0.121616	0.9	5	MES	MES_ligand
Esam	0.069917	0.7	5	MES	MES_ligand
Nectin1	0.0311222	0.2	5	MES	MES_ligand
Thy1	0.0112866	0.7	5	MES	MES_ligand
Cadm1	0.0784722	0.7	5	MES	MES_ligand
Ncam1	-0.150092	0.7	5	MES	MES_ligand
Cspg4	0.338547	0.9	5	MES	MES_ligand
Sema7a	0.00068533	0.1	5	MES	MES_ligand
Bmp5	0.319646	0.1	5	MES	MES_ligand
Col6a6	0.108781	0.9	5	MES	MES_ligand
Col6a5	0.547765	0.7	5	MES	MES_ligand
Col6a4	1.25481	1	5	MES	MES_ligand
Sema3b	0.0263945	0	5	MES	MES_ligand
Sema3f	0.203835	1	5	MES	MES_ligand
Lamb2	0.0958429	0.2	5	MES	MES_ligand
Cck	0.0445499	0.2	5	MES	MES_ligand
Vip	-0.00825135	0.2	5	MES	MES_ligand
Ulbp1	0.046325	0.2	5	MES	MES_ligand
Lama2	0.233018	0.2	5	MES	MES_ligand
Lama4	0.832897	0.7	5	MES	MES_ligand
Vsir	0.0139052	0.2	5	MES	MES_ligand
Mif	-0.460607	0.7	5	MES	MES_ligand
Col6a2	1.33947	1	5	MES	MES_ligand
Col6a1	1.32463	0.7	5	MES	MES_ligand
Icosl	0.031849	0.7	5	MES	MES_ligand
Madcam1	0.0122644	0.9	5	MES	MES_ligand
Efna2	-0.217663	0.7	5	MES	MES_ligand
Igf1	0.466804	0.5	5	MES	MES_ligand
Kitl	0.266954	0.2	5	MES	MES_ligand
Nts	0.0811435	0.1	5	MES	MES_ligand
Il22	0.0064241	0.5	5	MES	MES_ligand
Ifng	-3.85e-05	0.1	5	MES	MES_ligand
Tac2	-0.101783	0.9	5	MES	MES_ligand
Osm	0.00189468	0.4	5	MES	MES_ligand
Fgf18	0.0324488	0.3	5	MES	MES_ligand
Il4	0.000827438	0.3	5	MES	MES_ligand
Il13	1.71e-05	0.5	5	MES	MES_ligand
Csf2	-0.000114779	0.447214	5	MES	MES_ligand
Wnt9a	0.0309402	1	5	MES	MES_ligand
Cxcl16	0.230732	1	5	MES	MES_ligand
Vtn	0.0324881	1	5	MES	MES_ligand
Lgals9	0.289094	0.7	5	MES	MES_ligand
Ccl2	0.0923093	0.5	5	MES	MES_ligand
Ccl7	0.0361486	0.2	5	MES	MES_ligand
Ccl11	0.605938	1	5	MES	MES_ligand
Ccl12	0.00300536	0.3	5	MES	MES_ligand
Ccl5	0.0108222	0.5	5	MES	MES_ligand
Ccl9	0.00650142	0.7	5	MES	MES_ligand
Ccl3	0.00852116	0.7	5	MES	MES_ligand
Ccl4	0.0184361	0.2	5	MES	MES_ligand
Chad	0.00273487	0.9	5	MES	MES_ligand
Col1a1	0.771872	0.9	5	MES	MES_ligand
Gip	0.0238147	0.1	5	MES	MES_ligand
Csf3	-4.3e-05	0.8	5	MES	MES_ligand
Pyy	0.0484685	0.2	5	MES	MES_ligand
Wnt3	0.000782566	0.447214	5	MES	MES_ligand
Icam2	0.0130348	0.5	5	MES	MES_ligand
Pecam1	0.0167145	0.5	5	MES	MES_ligand
Npb	0.00710365	1	5	MES	MES_ligand
Lamb1	0.838806	0.5	5	MES	MES_ligand
Nampt	-0.0074856	0.4	5	MES	MES_ligand
Pgf	-0.0726103	0.6	5	MES	MES_ligand
Tgfb3	0.105651	0.1	5	MES	MES_ligand
Nrxn3	-0.00870497	0.1	5	MES	MES_ligand
Dlk1	-1.10035	0.9	5	MES	MES_ligand
Jag2	0.000186908	0	5	MES	MES_ligand
Ucn3	-0.000270457	0.564288	5	MES	MES_ligand
Inhba	0.258011	1	5	MES	MES_ligand
Bmp6	0.115276	0.7	5	MES	MES_ligand
Edn1	0.0386072	0.9	5	MES	MES_ligand
Sema4d	0.0198537	0.5	5	MES	MES_ligand
Thbs4	-0.07037	0.6	5	MES	MES_ligand
Gzma	0.00337732	0.7	5	MES	MES_ligand
Fgf10	-0.0168258	0.5	5	MES	MES_ligand
Ccl28	-0.00211648	0.7	5	MES	MES_ligand
Wnt5a	-0.373359	0.7	5	MES	MES_ligand
Sema3g	0.00396674	0.2	5	MES	MES_ligand
Gdf10	0.0787078	0.2	5	MES	MES_ligand
Nrg3	0.0054906	0.6	5	MES	MES_ligand
Bmp4	0.733429	1	5	MES	MES_ligand
Fgf9	0.381495	1	5	MES	MES_ligand
Gnrh1	0.00199872	0.7	5	MES	MES_ligand
Tnfsf11	0.00671369	0.7	5	MES	MES_ligand
Gdnf	-0.281689	0.7	5	MES	MES_ligand
Sema5a	0.115711	0.2	5	MES	MES_ligand
Angpt1	-0.181981	0.6	5	MES	MES_ligand
Pdgfb	0.0206095	0.3	5	MES	MES_ligand
Wnt7b	5.9e-05	0.153897	5	MES	MES_ligand
Cntn1	0.0598603	0.9	5	MES	MES_ligand
Col2a1	-0.00447712	0.5	5	MES	MES_ligand
Dhh	-0.000146224	0.1	5	MES	MES_ligand
Thpo	-0.00070776	0.7	5	MES	MES_ligand
Sema5b	0.0335737	0.2	5	MES	MES_ligand
Cd86	0.00571423	0.1	5	MES	MES_ligand
Btla	0.0024768	0.7	5	MES	MES_ligand
Cd200	0.348503	1	5	MES	MES_ligand
Cd96	0.000301725	0.820783	5	MES	MES_ligand
Nectin3	-0.0588021	0.6	5	MES	MES_ligand
Alcam	-0.584409	0.8	5	MES	MES_ligand
Pros1	0.52628	0.2	5	MES	MES_ligand
Ncam2	0.0117422	0.2	5	MES	MES_ligand
Jam2	0.107176	0.7	5	MES	MES_ligand
App	0.651641	0.5	5	MES	MES_ligand
Thbs2	0.635339	0.7	5	MES	MES_ligand
Dll1	0.0816115	0.9	5	MES	MES_ligand
Angptl4	-0.144551	0.9	5	MES	MES_ligand
H2-K1	0.125296	0.2	5	MES	MES_ligand
H2-Oa	-0.0155489	0.9	5	MES	MES_ligand
H2-DMa	0.00349444	0.1	5	MES	MES_ligand
H2-DMb2	0.000990277	0.7	5	MES	MES_ligand
H2-DMb1	0.00132324	0.2	5	MES	MES_ligand
H2-Ob	0.000439632	0.6	5	MES	MES_ligand
H2-Ab1	0.0485198	0.9	5	MES	MES_ligand
H2-Aa	0.0155284	0.2	5	MES	MES_ligand
H2-Eb1	0.0192389	0.2	5	MES	MES_ligand
Tnxb	0.21315	0.9	5	MES	MES_ligand
C4b	0.0188482	0.2	5	MES	MES_ligand
Tnf	0.0025005	0.6	5	MES	MES_ligand
Lta	-0.0029946	0.9	5	MES	MES_ligand
H2-D1	0.158934	0.2	5	MES	MES_ligand
H2-Q4	0.0192863	0.6	5	MES	MES_ligand
H2-Q6	-0.000202324	0.7	5	MES	MES_ligand
H2-Q7	-0.00975368	0.7	5	MES	MES_ligand
H2-T23	0.0464709	0.6	5	MES	MES_ligand
Gm8909	-0.000636579	0.666886	5	MES	MES_ligand
H2-T3	0.0056366	0.1	5	MES	MES_ligand
H2-M3	0.020022	0.1	5	MES	MES_ligand
Vegfa	0.325408	1	5	MES	MES_ligand
Nrtn	0.101613	0.9	5	MES	MES_ligand
Tnfsf9	0.0286102	0.2	5	MES	MES_ligand
Tnfsf14	0.000124835	0.0512989	5	MES	MES_ligand
C3	0.0208633	0.1	5	MES	MES_ligand
Efna5	-0.219911	0.9	5	MES	MES_ligand
Ptprm	0.176355	0.5	5	MES	MES_ligand
Lama1	-0.0190797	0.7	5	MES	MES_ligand
Nrxn1	0.0267092	0.7	5	MES	MES_ligand
Lama3	0.00306975	0.2	5	MES	MES_ligand
Cdh2	-0.188011	0.7	5	MES	MES_ligand
Dsc2	0.009596	0.1	5	MES	MES_ligand
Dsg2	-0.114381	0.7	5	MES	MES_ligand
Tslp	0.0931553	1	5	MES	MES_ligand
Nrg2	-0.0269033	0.3	5	MES	MES_ligand
Hbegf	-0.007517	0.6	5	MES	MES_ligand
Fgf1	0.0173995	0.2	5	MES	MES_ligand
Sema6a	0.00792003	0.1	5	MES	MES_ligand
Il17b	-0.0698299	0.1	5	MES	MES_ligand
Grp	0.00266337	0.3	5	MES	MES_ligand
Cd226	-0.00104715	0.7	5	MES	MES_ligand
Gal	-0.0157891	0.7	5	MES	MES_ligand
Clcf1	-0.0294407	0.3	5	MES	MES_ligand
Nrxn2	-0.0149556	0.7	5	MES	MES_ligand
Anxa1	0.139175	0.1	5	MES	MES_ligand
Rln1	-0.0100417	0.7	5	MES	MES_ligand
Cd274	0.0180617	1	5	MES	MES_ligand
Pdcd1lg2	-0.000231106	0.872082	5	MES	MES_ligand
Il33	0.177509	0.1	5	MES	MES_ligand
Entpd1	0.0648833	0.7	5	MES	MES_ligand
Ins1	0.0236716	0.2	5	MES	MES_ligand
Apln	-0.00468463	0.4	5	MES	MES_ligand
L1cam	-0.00264345	0.1	5	MES	MES_ligand
Efnb1	-0.128273	0.6	5	MES	MES_ligand
Eda	0.0203479	0.1	5	MES	MES_ligand
Col4a6	0.265244	1	5	MES	MES_ligand
Col4a5	0.598797	1	5	MES	MES_ligand
Vegfd	0.116978	0.5	5	MES	MES_ligand
Il17a	-0.00231022	0.666886	5	EPI	EPI_ligand
Il17f	0.000791924	0.0512989	5	EPI	EPI_ligand
Col9a1	-0.0361062	0.6	5	EPI	EPI_ligand
Sema4c	-0.141381	0.6	5	EPI	EPI_ligand
Fn1	-0.583973	0.6	5	EPI	EPI_ligand
Wnt6	0.0018114	0.7	5	EPI	EPI_ligand
Col4a4	0.0017148	0	5	EPI	EPI_ligand
Col4a3	0.00211908	0.153897	5	EPI	EPI_ligand
Ccl20	0.0751715	0.7	5	EPI	EPI_ligand
Nppc	-0.0148479	0.6	5	EPI	EPI_ligand
Col6a3	-0.0194915	0.3	5	EPI	EPI_ligand
Inhbb	0.0112093	0.6	5	EPI	EPI_ligand
Il10	-0.00163876	0.5	5	EPI	EPI_ligand
Nfasc	0.0348503	0.7	5	EPI	EPI_ligand
Ptprc	0.000209279	0.1	5	EPI	EPI_ligand
Lamc2	-0.0451295	0.8	5	EPI	EPI_ligand
Lamc1	-0.230716	0.6	5	EPI	EPI_ligand
Angptl1	-0.0397317	0.4	5	EPI	EPI_ligand
Tnr	0.0158521	0.6	5	EPI	EPI_ligand
Tnn	0.00428656	0.2	5	EPI	EPI_ligand
Sele	0.000706541	0.111803	5	EPI	EPI_ligand
Sell	0.0033138	0.872082	5	EPI	EPI_ligand
Xcl1	-0.00636834	0.3	5	EPI	EPI_ligand
Mpzl1	-0.14776	0.9	5	EPI	EPI_ligand
Cadm3	0.00252953	0.7	5	EPI	EPI_ligand
Tgfb2	-0.0764916	0.7	5	EPI	EPI_ligand
Cd34	-0.0112422	0.4	5	EPI	EPI_ligand
Lamc3	0.000664839	0.894427	5	EPI	EPI_ligand
Angptl2	-0.0304864	0.6	5	EPI	EPI_ligand
Gcg	0.0524784	0.6	5	EPI	EPI_ligand
F2	0.0248343	0.7	5	EPI	EPI_ligand
Mdk	-2.5157	1	5	EPI	EPI_ligand
Lrrc4c	-0.0129086	0.3	5	EPI	EPI_ligand
Bdnf	-0.0282353	0.1	5	EPI	EPI_ligand
Thbs1	-0.053719	0.5	5	EPI	EPI_ligand
Dll4	0.0160594	0.9	5	EPI	EPI_ligand
Sema6d	0.235178	0.7	5	EPI	EPI_ligand
Fgf7	0.00222115	0.447214	5	EPI	EPI_ligand
Il1a	0.0141018	0.1	5	EPI	EPI_ligand
Il1b	-0.0336229	0.6	5	EPI	EPI_ligand
Pdyn	0.00128397	0.894427	5	EPI	EPI_ligand
Siglec1	0.00192492	0.6	5	EPI	EPI_ligand
Bmp2	-0.00742629	0.6	5	EPI	EPI_ligand
Jag1	-0.0393287	0.1	5	EPI	EPI_ligand
Bmp7	0.0265291	0.1	5	EPI	EPI_ligand
Edn3	-0.0988748	0.7	5	EPI	EPI_ligand
Cdh4	0.0362649	0.1	5	EPI	EPI_ligand
Lama5	-0.208848	0.8	5	EPI	EPI_ligand
Col9a3	-0.0266861	0.7	5	EPI	EPI_ligand
Tnfsf10	0.0587071	0.1	5	EPI	EPI_ligand
Cldn11	-0.00182716	0.6	5	EPI	EPI_ligand
Fgf2	0.012713	0.7	5	EPI	EPI_ligand
Postn	-0.0591449	0.7	5	EPI	EPI_ligand
Pdgfc	-0.549037	1	5	EPI	EPI_ligand
Sema4a	0.331925	0.3	5	EPI	EPI_ligand
Efna1	0.193978	0.5	5	EPI	EPI_ligand
Efna4	-0.352681	1	5	EPI	EPI_ligand
Ngf	-0.00288897	0.4	5	EPI	EPI_ligand
Wnt2b	-0.0038028	0.666886	5	EPI	EPI_ligand
Csf1	-0.015193	0.6	5	EPI	EPI_ligand
Negr1	-0.023657	0.4	5	EPI	EPI_ligand
Penk	-0.0191692	0.6	5	EPI	EPI_ligand
Gdf6	-0.00558442	0.7	5	EPI	EPI_ligand
Enho	-4.84e-05	0.3	5	EPI	EPI_ligand
Ccl19	0	0.353553	5	EPI	EPI_ligand
Ccl21a	0.0112963	0.2	5	EPI	EPI_ligand
Tnfsf8	0.00022035	0.447214	5	EPI	EPI_ligand
Tnc	-0.0006324	0.4	5	EPI	EPI_ligand
Angptl3	0.00148996	0.615587	5	EPI	EPI_ligand
Insl5	0.0163633	0.8	5	EPI	EPI_ligand
Artn	0.000872653	0.782624	5	EPI	EPI_ligand
Guca2a	0.66405	0.7	5	EPI	EPI_ligand
Guca2b	0.76614	0.1	5	EPI	EPI_ligand
Edn2	0.0919947	0.5	5	EPI	EPI_ligand
Col9a2	-0.0318851	0.7	5	EPI	EPI_ligand
Cd52	-0.0106664	0.6	5	EPI	EPI_ligand
Wnt4	-0.0053195	0.3	5	EPI	EPI_ligand
Hspg2	-0.145035	0.8	5	EPI	EPI_ligand
Nppa	0	0.223607	5	EPI	EPI_ligand
Angptl7	-0.0181054	0.6	5	EPI	EPI_ligand
Cort	-0.000762965	0	5	EPI	EPI_ligand
Agrn	-0.223174	0.9	5	EPI	EPI_ligand
Sema3d	-0.011341	0.7	5	EPI	EPI_ligand
Sema3a	-0.0343563	0.3	5	EPI	EPI_ligand
Sema3e	-0.0021343	0.6	5	EPI	EPI_ligand
Hgf	0.00386138	0.1	5	EPI	EPI_ligand
Sema3c	-0.630324	0.9	5	EPI	EPI_ligand
Reln	0.00411182	0.1	5	EPI	EPI_ligand
Shh	-0.934265	0.9	5	EPI	EPI_ligand
Il6	4.99e-05	0.359092	5	EPI	EPI_ligand
Nmu	-0.00211611	0.2	5	EPI	EPI_ligand
Cxcl5	-0.00155469	0.359092	5	EPI	EPI_ligand
Ppbp	0.000607608	0.111803	5	EPI	EPI_ligand
Pf4	0.031006	0.1	5	EPI	EPI_ligand
Cxcl3	0.00115407	0.1	5	EPI	EPI_ligand
Cxcl1	-0.00684203	0.6	5	EPI	EPI_ligand
Cxcl2	-0.00444386	0.6	5	EPI	EPI_ligand
Ereg	0.0246784	0.8	5	EPI	EPI_ligand
Areg	0.0870814	0.6	5	EPI	EPI_ligand
Btc	0.0601283	0.2	5	EPI	EPI_ligand
Cxcl9	0.000293154	0.447214	5	EPI	EPI_ligand
Cxcl10	-0.0178806	0.6	5	EPI	EPI_ligand
Cxcl13	-0.0019857	0.7	5	EPI	EPI_ligand
Dmp1	0.00170791	0.111803	5	EPI	EPI_ligand
Spp1	-0.10867	0.7	5	EPI	EPI_ligand
Selplg	-0.00958774	0.9	5	EPI	EPI_ligand
Ccl24	0.0377296	0.1	5	EPI	EPI_ligand
Pdgfa	-0.204627	0.7	5	EPI	EPI_ligand
Col1a2	-0.056255	0.6	5	EPI	EPI_ligand
Tac1	0.0603056	0.9	5	EPI	EPI_ligand
Wnt16	-0.00851038	0.666886	5	EPI	EPI_ligand
Lrrc4	0.0101692	0.1	5	EPI	EPI_ligand
Ptn	-0.244021	1	5	EPI	EPI_ligand
Try5	0.00276551	0.6	5	EPI	EPI_ligand
Prss2	-0.00958962	0.5	5	EPI	EPI_ligand
Rarres2	2.59e-05	0.1	5	EPI	EPI_ligand
Npy	0.000913083	0.707107	5	EPI	EPI_ligand
Trh	-0.0088539	0.3	5	EPI	EPI_ligand
Ghrl	0.13175	0.5	5	EPI	EPI_ligand
Cxcl12	-0.0809352	0.6	5	EPI	EPI_ligand
Vwf	-0.0118158	0.4	5	EPI	EPI_ligand
Ntf3	-0.0161551	0.7	5	EPI	EPI_ligand
Clec2h	0.703018	0.1	5	EPI	EPI_ligand
Clec2i	0.000806031	0.1	5	EPI	EPI_ligand
Clec2d	0.183998	0.7	5	EPI	EPI_ligand
Iapp	0.0894373	0.9	5	EPI	EPI_ligand
Pthlh	0.00180652	0.6	5	EPI	EPI_ligand
Lair1	-0.00401013	0.5	5	EPI	EPI_ligand
Il11	-0.00625795	0.7	5	EPI	EPI_ligand
Ceacam1	0.384557	1	5	EPI	EPI_ligand
Tgfb1	-0.0106225	0.4	5	EPI	EPI_ligand
Dll3	0.00917591	0.6	5	EPI	EPI_ligand
Cd22	0.00473941	0.9	5	EPI	EPI_ligand
Mag	0.000658312	0.5	5	EPI	EPI_ligand
Lrrc4b	-0.0050443	0.1	5	EPI	EPI_ligand
Ntf5	-0.014655	0.3	5	EPI	EPI_ligand
Saa2	-0.00368928	0.223607	5	EPI	EPI_ligand
Il16	0.00546923	0.2	5	EPI	EPI_ligand
Wnt11	-0.0229114	0.6	5	EPI	EPI_ligand
Calca	-0.0145211	0.7	5	EPI	EPI_ligand
Calcb	-0.00222012	0.5	5	EPI	EPI_ligand
Sct	0.257214	0.7	5	EPI	EPI_ligand
Igf2	-0.989682	0.6	5	EPI	EPI_ligand
Ins2	-0.00184345	0.5	5	EPI	EPI_ligand
Fgf15	0.0806797	0.1	5	EPI	EPI_ligand
Retn	-0.0101505	0.9	5	EPI	EPI_ligand
Ccl25	1.01794	0.6	5	EPI	EPI_ligand
Efnb2	-0.182775	0.7	5	EPI	EPI_ligand
Col4a1	-0.334322	0.7	5	EPI	EPI_ligand
Col4a2	-0.11676	0.7	5	EPI	EPI_ligand
Gas6	0.273831	0.3	5	EPI	EPI_ligand
Angpt2	-0.0196903	0.8	5	EPI	EPI_ligand
Nrg1	-0.0294272	0.6	5	EPI	EPI_ligand
Vegfc	0.0232	0.1	5	EPI	EPI_ligand
Apela	-0.0709188	0.7	5	EPI	EPI_ligand
Gdf15	0.0938753	0.2	5	EPI	EPI_ligand
Bst2	0.0730881	0	5	EPI	EPI_ligand
Adgre5	0.0754453	0.2	5	EPI	EPI_ligand
Cx3cl1	0.190832	0.3	5	EPI	EPI_ligand
Ccl17	0.00239937	0.6	5	EPI	EPI_ligand
Cdh5	0.0331926	0	5	EPI	EPI_ligand
Cdh1	0.403309	0.2	5	EPI	EPI_ligand
Cdh15	-0.00110282	0.666886	5	EPI	EPI_ligand
Agt	-0.0140832	0.1	5	EPI	EPI_ligand
Icam1	-0.0278769	0.5	5	EPI	EPI_ligand
Jam3	-0.0739706	0.7	5	EPI	EPI_ligand
Esam	-0.0162623	0.4	5	EPI	EPI_ligand
Nectin1	0.0451047	0.2	5	EPI	EPI_ligand
Thy1	0.00109865	0.2	5	EPI	EPI_ligand
Cadm1	-0.233941	1	5	EPI	EPI_ligand
Ncam1	-0.121035	0.7	5	EPI	EPI_ligand
Il18	0.288768	0.1	5	EPI	EPI_ligand
Cspg4	-0.00219064	0.3	5	EPI	EPI_ligand
Sema7a	0.127294	0.1	5	EPI	EPI_ligand
Bmp5	-0.00139875	0.3	5	EPI	EPI_ligand
Col6a6	-0.00222613	0.7	5	EPI	EPI_ligand
Col6a5	0.0111971	0.1	5	EPI	EPI_ligand
Col6a4	0.0167556	0.1	5	EPI	EPI_ligand
Sema3b	0.0839075	0.2	5	EPI	EPI_ligand
Sema3f	-0.0946367	0.7	5	EPI	EPI_ligand
Cck	0.141198	0.6	5	EPI	EPI_ligand
Ulbp1	-0.0128279	0.6	5	EPI	EPI_ligand
Lama2	-0.0176838	0.6	5	EPI	EPI_ligand
Lama4	-0.00333655	0.4	5	EPI	EPI_ligand
Vsir	0.00519598	0.1	5	EPI	EPI_ligand
Mif	-1.04777	0.6	5	EPI	EPI_ligand
Col6a2	-0.0439595	0.3	5	EPI	EPI_ligand
Col6a1	-0.104817	0.3	5	EPI	EPI_ligand
Madcam1	0.0111704	0.1	5	EPI	EPI_ligand
Fgf22	-0.0143176	0.5	5	EPI	EPI_ligand
Efna2	-0.24711	0.9	5	EPI	EPI_ligand
Igf1	-0.0313202	0.7	5	EPI	EPI_ligand
Kitl	0.157518	0.2	5	EPI	EPI_ligand
Nts	0.0468585	0.1	5	EPI	EPI_ligand
Il22	0.00753661	0.1	5	EPI	EPI_ligand
Ifng	0.000788197	0.307794	5	EPI	EPI_ligand
Tac2	-0.000519578	0.1	5	EPI	EPI_ligand
Gdf11	-0.294993	1	5	EPI	EPI_ligand
Osm	0.00492362	0.615587	5	EPI	EPI_ligand
Fgf18	0.000355958	0.564288	5	EPI	EPI_ligand
Gdf9	0.00420437	0.5	5	EPI	EPI_ligand
Il4	0.00130861	0.410391	5	EPI	EPI_ligand
Il13	0.000928902	0.205196	5	EPI	EPI_ligand
Csf2	0.00433883	0.615587	5	EPI	EPI_ligand
Wnt9a	0.0018607	0.1	5	EPI	EPI_ligand
Cxcl16	-0.039653	0.8	5	EPI	EPI_ligand
Vtn	-0.0561938	0.9	5	EPI	EPI_ligand
Lgals9	0.677463	0.1	5	EPI	EPI_ligand
Ccl2	0.0131297	0.1	5	EPI	EPI_ligand
Ccl7	-0.000803927	0.3	5	EPI	EPI_ligand
Ccl11	-0.00215362	0.5	5	EPI	EPI_ligand
Ccl5	-0.00712549	0.4	5	EPI	EPI_ligand
Ccl9	0.126231	0.8	5	EPI	EPI_ligand
Ccl6	0.0858821	0.6	5	EPI	EPI_ligand
Ccl3	-0.00656116	0.6	5	EPI	EPI_ligand
Ccl4	-0.000444166	0.5	5	EPI	EPI_ligand
Chad	0.0104403	0.9	5	EPI	EPI_ligand
Col1a1	-0.160732	0.3	5	EPI	EPI_ligand
Gip	0.0806694	0.2	5	EPI	EPI_ligand
Csf3	0.00189491	0.1	5	EPI	EPI_ligand
Ppy	0.014039	0.1	5	EPI	EPI_ligand
Pyy	0.124105	0.7	5	EPI	EPI_ligand
Grn	0.291521	0.2	5	EPI	EPI_ligand
Wnt3	0.020967	0.8	5	EPI	EPI_ligand
Icam2	0.00391787	0	5	EPI	EPI_ligand
Pecam1	-0.000268668	0.1	5	EPI	EPI_ligand
Npb	-0.00557338	0.3	5	EPI	EPI_ligand
Lamb1	-0.400186	0.6	5	EPI	EPI_ligand
Pgf	-0.0195764	0.9	5	EPI	EPI_ligand
Tgfb3	-0.0139676	0.6	5	EPI	EPI_ligand
Nrxn3	-0.00163676	0.1	5	EPI	EPI_ligand
Dlk1	-0.411975	0.7	5	EPI	EPI_ligand
Ucn3	0.0245228	0.7	5	EPI	EPI_ligand
Inhba	-0.00108314	0.5	5	EPI	EPI_ligand
Bmp6	-0.00118373	0.3	5	EPI	EPI_ligand
Edn1	-0.495713	0.4	5	EPI	EPI_ligand
Thbs4	-0.0216187	0.6	5	EPI	EPI_ligand
Gzma	0.00583318	0.3	5	EPI	EPI_ligand
Fgf10	-0.00312586	0.6	5	EPI	EPI_ligand
Ccl28	0.0423761	0.3	5	EPI	EPI_ligand
Wnt5a	-0.0762751	0.6	5	EPI	EPI_ligand
Sema3g	-0.00643709	0.3	5	EPI	EPI_ligand
Gdf10	-0.00436877	0.3	5	EPI	EPI_ligand
Nrg3	0.00127029	0.894427	5	EPI	EPI_ligand
Bmp4	-0.0259793	0.3	5	EPI	EPI_ligand
Fgf9	-0.280193	0.9	5	EPI	EPI_ligand
Gnrh1	0.00164841	0.4	5	EPI	EPI_ligand
Tnfsf11	-0.00952232	0.6	5	EPI	EPI_ligand
Gdnf	-0.0535132	0.6	5	EPI	EPI_ligand
Sema5a	-0.050827	1	5	EPI	EPI_ligand
Angpt1	-0.03737	0.9	5	EPI	EPI_ligand
Pdgfb	0.0025387	0	5	EPI	EPI_ligand
Wnt7b	-0.0478028	0.6	5	EPI	EPI_ligand
Cntn1	0.00494263	0.9	5	EPI	EPI_ligand
Col2a1	-0.0703483	0.7	5	EPI	EPI_ligand
Dhh	0.00097026	0.4	5	EPI	EPI_ligand
Sst	0.0624459	0.2	5	EPI	EPI_ligand
Sema5b	-0.0110836	0.9	5	EPI	EPI_ligand
Cd86	-0.000688469	0.5	5	EPI	EPI_ligand
Cd80	0.00400564	0.6	5	EPI	EPI_ligand
Btla	0.00061331	0.307794	5	EPI	EPI_ligand
Cd200	0.00726315	0.1	5	EPI	EPI_ligand
Cd96	-0.000259215	0.3	5	EPI	EPI_ligand
Nectin3	0.0631105	0.2	5	EPI	EPI_ligand
Alcam	0.14589	0.2	5	EPI	EPI_ligand
Pros1	0.000280429	0.1	5	EPI	EPI_ligand
Ncam2	0.0344072	0.6	5	EPI	EPI_ligand
Jam2	-0.00735494	0.4	5	EPI	EPI_ligand
App	0.0876182	0.2	5	EPI	EPI_ligand
Thbs2	-0.00399089	0.3	5	EPI	EPI_ligand
Dll1	0.0750489	0.7	5	EPI	EPI_ligand
H2-K1	0.859145	0.7	5	EPI	EPI_ligand
H2-Oa	0.0039411	0.7	5	EPI	EPI_ligand
H2-DMb2	-0.00068564	0.4	5	EPI	EPI_ligand
H2-DMb1	0.0012258	0.1	5	EPI	EPI_ligand
H2-Ob	0.000216929	0.707107	5	EPI	EPI_ligand
H2-Ab1	-0.0140302	0.3	5	EPI	EPI_ligand
H2-Aa	-0.00268222	0.5	5	EPI	EPI_ligand
H2-Eb1	0.0225227	0.2	5	EPI	EPI_ligand
Tnxb	0.000871782	0.1	5	EPI	EPI_ligand
C4b	0.00112696	0.1	5	EPI	EPI_ligand
Tnf	-0.00378477	0.5	5	EPI	EPI_ligand
Lta	0.00285082	0.1	5	EPI	EPI_ligand
H2-D1	0.566915	0.2	5	EPI	EPI_ligand
H2-Q1	0.112531	0.1	5	EPI	EPI_ligand
H2-Q2	0.287506	0.1	5	EPI	EPI_ligand
H2-Q7	-0.0447108	1	5	EPI	EPI_ligand
H2-Q10	0.485345	0.3	5	EPI	EPI_ligand
H2-T24	0.002302	0.4	5	EPI	EPI_ligand
H2-T23	0.074364	0.1	5	EPI	EPI_ligand
H2-T3	0.497711	0.7	5	EPI	EPI_ligand
H2-M5	-0.00184854	0.9	5	EPI	EPI_ligand
Vegfa	0.0276778	0	5	EPI	EPI_ligand
Nrtn	-0.0471264	0.5	5	EPI	EPI_ligand
Tnfsf9	-0.0833469	0.5	5	EPI	EPI_ligand
Tnfsf14	0.000776035	0.707107	5	EPI	EPI_ligand
C3	-0.00852097	0.4	5	EPI	EPI_ligand
Ptprm	6.83e-05	0	5	EPI	EPI_ligand
Lama1	-0.172553	0.9	5	EPI	EPI_ligand
Nrxn1	0.0122457	0.9	5	EPI	EPI_ligand
Adcyap1	0.000226704	0.707107	5	EPI	EPI_ligand
Lama3	-0.00742148	0.3	5	EPI	EPI_ligand
Cdh2	-0.192048	0.6	5	EPI	EPI_ligand
Dsc2	0.129704	0.2	5	EPI	EPI_ligand
Dsg2	0.216092	0.3	5	EPI	EPI_ligand
Tslp	-0.00670376	0.9	5	EPI	EPI_ligand
Nrg2	-0.0079942	0.6	5	EPI	EPI_ligand
Hbegf	-0.22571	0.9	5	EPI	EPI_ligand
Sema6a	-0.373405	0.7	5	EPI	EPI_ligand
Il17b	-0.014271	0.7	5	EPI	EPI_ligand
Grp	-0.000400762	0.223607	5	EPI	EPI_ligand
Cd226	0.000887177	0.307794	5	EPI	EPI_ligand
Gal	-0.0119225	0.2	5	EPI	EPI_ligand
Clcf1	-0.0544387	0.9	5	EPI	EPI_ligand
Nrxn2	-0.0081247	0.7	5	EPI	EPI_ligand
Anxa1	0.0269557	0.4	5	EPI	EPI_ligand
Rln1	-0.00327829	0.153897	5	EPI	EPI_ligand
Pdcd1lg2	-0.00360441	0	5	EPI	EPI_ligand
Il33	-0.00686103	0.7	5	EPI	EPI_ligand
Entpd1	-0.0211333	0.4	5	EPI	EPI_ligand
Ins1	0.0186899	0.2	5	EPI	EPI_ligand
Apln	-0.0116428	0.1	5	EPI	EPI_ligand
L1cam	-0.00245245	0.7	5	EPI	EPI_ligand
Col4a6	0.00857953	0.1	5	EPI	EPI_ligand
Col4a5	-0.0718664	0.6	5	EPI	EPI_ligand
Vegfd	-0.00593806	0.4	5	EPI	EPI_ligand
