## Supplementary material for "ENS lineage potential is not intrinsically regionalized but is modulated by PTPRZ1 signaling": Table 9

### Sheet: Sheet1
gene	score_combo	compartment	role
Ptn	0.114405	ENS	ENS_ligand
Mdk	0.0956052	ENS	ENS_ligand
App	0.0946625	ENS	ENS_ligand
Bmp7	0.0744921	ENS	ENS_ligand
Col9a3	0.0709875	ENS	ENS_ligand
Col4a1	0.0600559	ENS	ENS_ligand
Mif	0.0597662	ENS	ENS_ligand
Nrxn1	0.0554083	ENS	ENS_ligand
Jam3	0.0548485	ENS	ENS_ligand
Lama4	0.0532497	ENS	ENS_ligand
Sema3c	0.0504169	ENS	ENS_ligand
Nfasc	0.05011	ENS	ENS_ligand
Tgfb2	0.0455091	ENS	ENS_ligand
Gal	0.0443623	ENS	ENS_ligand
Adcyap1	0.0417852	ENS	ENS_ligand
Cd200	0.0400887	ENS	ENS_ligand
Cadm1	0.0370902	ENS	ENS_ligand
Vip	0.0326627	ENS	ENS_ligand
Postn	0.0320432	ENS	ENS_ligand
Gdf11	0.0313904	ENS	ENS_ligand
Ncam2	0.0295626	ENS	ENS_ligand
Igf1	0.0282018	ENS	ENS_ligand
Col2a1	0.0263753	ENS	ENS_ligand
Cadm3	0.025973	ENS	ENS_ligand
Pdgfb	0.0245793	ENS	ENS_ligand
Sema6a	0.0243995	ENS	ENS_ligand
Hbegf	0.0243616	ENS	ENS_ligand
Pdgfa	0.0242845	ENS	ENS_ligand
Mpzl1	0.0226293	ENS	ENS_ligand
Col4a2	0.0223126	ENS	ENS_ligand
Nectin3	0.0214898	ENS	ENS_ligand
Calca	0.0212507	ENS	ENS_ligand
Kitl	0.0203561	ENS	ENS_ligand
Fn1	0.0199107	ENS	ENS_ligand
Negr1	0.0199063	ENS	ENS_ligand
Pgf	0.0192896	ENS	ENS_ligand
Dll1	0.0166218	ENS	ENS_ligand
Cxcl12	0.0166005	ENS	ENS_ligand
Nrg3	0.0165027	ENS	ENS_ligand
Angpt2	0.0161019	ENS	ENS_ligand
Penk	0.01577	ENS	ENS_ligand
Nrxn3	0.0156206	ENS	ENS_ligand
Efna3	0.0153004	ENS	ENS_ligand
Ntf3	0.0142597	ENS	ENS_ligand
Lamc1	0.0134491	ENS	ENS_ligand
Lama1	0.0133764	ENS	ENS_ligand
Efnb2	0.0124782	ENS	ENS_ligand
Tnr	0.0124404	ENS	ENS_ligand
Alcam	0.0119559	ENS	ENS_ligand
Ptprm	0.0118921	ENS	ENS_ligand
Sema4g	0.0116228	ENS	ENS_ligand
Wnt5a	0.0115927	ENS	ENS_ligand
Vsir	0.0114313	ENS	ENS_ligand
Nrxn2	0.0112762	ENS	ENS_ligand
Bdnf	0.0111429	ENS	ENS_ligand
Lrrc4c	0.0110381	ENS	ENS_ligand
Efna4	0.0105802	ENS	ENS_ligand
Sema4c	0.010329	ENS	ENS_ligand
H2-D1	0.0102755	ENS	ENS_ligand
Jam2	0.0102287	ENS	ENS_ligand
H2-K1	0.00903739	ENS	ENS_ligand
Edn1	0.00867907	ENS	ENS_ligand
Dll4	0.00864034	ENS	ENS_ligand
Angptl1	0.00855602	ENS	ENS_ligand
Cck	0.00804784	ENS	ENS_ligand
Sema3d	0.00764762	ENS	ENS_ligand
Guca2b	0.00750625	ENS	ENS_ligand
Nampt	0.00734122	ENS	ENS_ligand
Col9a2	0.00724068	ENS	ENS_ligand
Reln	0.00722676	ENS	ENS_ligand
Lama2	0.00708017	ENS	ENS_ligand
Cntn1	0.00689336	ENS	ENS_ligand
Il17b	0.00677872	ENS	ENS_ligand
Nrg2	0.00676789	ENS	ENS_ligand
Angpt1	0.00667793	ENS	ENS_ligand
L1cam	0.00656897	ENS	ENS_ligand
Hspg2	0.00655399	ENS	ENS_ligand
Igf2	0.00647409	ENS	ENS_ligand
Edn3	0.00634277	ENS	ENS_ligand
Sct	0.00624402	ENS	ENS_ligand
Tnfsf12	0.00622681	ENS	ENS_ligand
Tgfb3	0.00620203	ENS	ENS_ligand
Dll3	0.00607167	ENS	ENS_ligand
Lamb1	0.00597824	ENS	ENS_ligand
Col1a1	0.00578737	ENS	ENS_ligand
Col6a2	0.00556875	ENS	ENS_ligand
Tac1	0.00551176	ENS	ENS_ligand
Tnc	0.00540404	ENS	ENS_ligand
Guca2a	0.0053114	ENS	ENS_ligand
Thbs4	0.00488421	ENS	ENS_ligand
Col6a4	0.0048432	ENS	ENS_ligand
Pf4	0.00482204	ENS	ENS_ligand
Pros1	0.0047311	ENS	ENS_ligand
Cspg4	0.00467784	ENS	ENS_ligand
Cdh5	0.00444398	ENS	ENS_ligand
Pyy	0.00443546	ENS	ENS_ligand
Sema5a	0.00441641	ENS	ENS_ligand
Mpz	0.00421755	ENS	ENS_ligand
Fgf18	0.00415072	ENS	ENS_ligand
Lgals9	0.00395831	ENS	ENS_ligand
H2-Ab1	0.00384671	ENS	ENS_ligand
Enho	0.00380501	ENS	ENS_ligand
Wnt4	0.00374705	ENS	ENS_ligand
Pthlh	0.0037361	ENS	ENS_ligand
Col1a2	0.00369301	ENS	ENS_ligand
Nrg1	0.00366969	ENS	ENS_ligand
H2-T23	0.00343895	ENS	ENS_ligand
Dlk1	0.00341757	ENS	ENS_ligand
Thy1	0.00331182	ENS	ENS_ligand
Tnfsf9	0.00315396	ENS	ENS_ligand
H2-Q2	0.00309719	ENS	ENS_ligand
Col6a1	0.00303588	ENS	ENS_ligand
Nmb	0.00302369	ENS	ENS_ligand
Jag1	0.00299131	ENS	ENS_ligand
Sema3b	0.00297663	ENS	ENS_ligand
Cd34	0.00277462	ENS	ENS_ligand
Tnxb	0.00265867	ENS	ENS_ligand
H2-DMa	0.00265262	ENS	ENS_ligand
Efna1	0.00265227	ENS	ENS_ligand
Cdh4	0.0025973	ENS	ENS_ligand
Vwf	0.0025231	ENS	ENS_ligand
Cxcl13	0.00249081	ENS	ENS_ligand
Ccl11	0.00243322	ENS	ENS_ligand
Cntn2	0.00236035	ENS	ENS_ligand
Agt	0.00234476	ENS	ENS_ligand
Ntf5	0.00233653	ENS	ENS_ligand
Pdgfc	0.00232984	ENS	ENS_ligand
Nppc	0.00217702	ENS	ENS_ligand
Clcf1	0.00214526	ENS	ENS_ligand
Dsc2	0.00213721	ENS	ENS_ligand
Ptprc	0.00205699	ENS	ENS_ligand
Retn	0.00202413	ENS	ENS_ligand
Fgf22	0.0019841	ENS	ENS_ligand
Ins2	0.00195166	ENS	ENS_ligand
Npy	0.00195104	ENS	ENS_ligand
Mag	0.00191482	ENS	ENS_ligand
Fgf15	0.00186422	ENS	ENS_ligand
Il33	0.0017871	ENS	ENS_ligand
Wnt3	0.00171444	ENS	ENS_ligand
Cxcl2	0.00170399	ENS	ENS_ligand
Ihh	0.00168729	ENS	ENS_ligand
Calcb	0.00161311	ENS	ENS_ligand
Wnt11	0.001595	ENS	ENS_ligand
H2-DMb1	0.00156921	ENS	ENS_ligand
Esam	0.0015668	ENS	ENS_ligand
Cd52	0.00153506	ENS	ENS_ligand
Areg	0.00151265	ENS	ENS_ligand
Hgf	0.00151014	ENS	ENS_ligand
Siglec1	0.00147836	ENS	ENS_ligand
Cdh1	0.00146919	ENS	ENS_ligand
Tgfb1	0.00146094	ENS	ENS_ligand
Cxcl1	0.00146067	ENS	ENS_ligand
Col6a6	0.00143072	ENS	ENS_ligand
Il10	0.00142666	ENS	ENS_ligand
Sema4d	0.00135434	ENS	ENS_ligand
Artn	0.0013255	ENS	ENS_ligand
Pvr	0.00132107	ENS	ENS_ligand
Cort	0.00129404	ENS	ENS_ligand
Wnt16	0.00126141	ENS	ENS_ligand
F2	0.00124603	ENS	ENS_ligand
Ulbp1	0.00122759	ENS	ENS_ligand
Col6a3	0.001176	ENS	ENS_ligand
Adm	0.00117085	ENS	ENS_ligand
Pecam1	0.00116721	ENS	ENS_ligand
Ccl3	0.00116065	ENS	ENS_ligand
Csf3	0.00116034	ENS	ENS_ligand
Tnn	0.00113857	ENS	ENS_ligand
Grp	0.00104104	ENS	ENS_ligand
Icam2	0.000983817	ENS	ENS_ligand
Cd48	0.000975945	ENS	ENS_ligand
Rarres2	0.000934664	ENS	ENS_ligand
Tac2	0.000923373	ENS	ENS_ligand
Cxcl16	0.0008904	ENS	ENS_ligand
Fgf10	0.000855065	ENS	ENS_ligand
Bmp2	0.000839044	ENS	ENS_ligand
Spp1	0.000824547	ENS	ENS_ligand
H2-Oa	0.000777792	ENS	ENS_ligand
Gdnf	0.000754913	ENS	ENS_ligand
Il11	0.000697188	ENS	ENS_ligand
Ins1	0.000691244	ENS	ENS_ligand
Wnt2b	0.000676698	ENS	ENS_ligand
Shh	0.000674119	ENS	ENS_ligand
H2-Q6	0.000666931	ENS	ENS_ligand
Cx3cl1	0.000663212	ENS	ENS_ligand
Tnfsf10	0.000656989	ENS	ENS_ligand
Gdf10	0.000644469	ENS	ENS_ligand
Osm	0.000643244	ENS	ENS_ligand
Insl5	0.000641758	ENS	ENS_ligand
Efnb3	0.000621245	ENS	ENS_ligand
Dsg2	0.000617282	ENS	ENS_ligand
Saa2	0.000609149	ENS	ENS_ligand
Icam1	0.00059635	ENS	ENS_ligand
Il4	0.000591732	ENS	ENS_ligand
Bmp4	0.000590172	ENS	ENS_ligand
Apela	0.000551532	ENS	ENS_ligand
Cd80	0.000551125	ENS	ENS_ligand
Cd86	0.000537458	ENS	ENS_ligand
Bmp8a	0.000535625	ENS	ENS_ligand
Madcam1	0.000531452	ENS	ENS_ligand
Lama3	0.000526656	ENS	ENS_ligand
Selplg	0.000516054	ENS	ENS_ligand
Il34	0.000515335	ENS	ENS_ligand
Ccl2	0.000494921	ENS	ENS_ligand
Gdf15	0.00048826	ENS	ENS_ligand
Il1a	0.000487697	ENS	ENS_ligand
H2-T3	0.000476594	ENS	ENS_ligand
Lamb3	0.000466016	ENS	ENS_ligand
Il7	0.000458237	ENS	ENS_ligand
Ppy	0.000453767	ENS	ENS_ligand
Cxcl10	0.000451092	ENS	ENS_ligand
Sema6d	0.000446655	ENS	ENS_ligand
Inhbb	0.000418293	ENS	ENS_ligand
Ccl19	0.000412758	ENS	ENS_ligand
Sema7a	0.000412163	ENS	ENS_ligand
Edn2	0.000406905	ENS	ENS_ligand
Cdh15	0.000381121	ENS	ENS_ligand
F11r	0.000379013	ENS	ENS_ligand
Cxcl3	0.000363622	ENS	ENS_ligand
Lamc3	0.000361281	ENS	ENS_ligand
Gm8909	0.000360184	ENS	ENS_ligand
Anxa1	0.000358005	ENS	ENS_ligand
Entpd1	0.000357606	ENS	ENS_ligand
Pdyn	0.000356472	ENS	ENS_ligand
Tnfsf11	0.000355348	ENS	ENS_ligand
H2-Ob	0.000353581	ENS	ENS_ligand
Thbs2	0.00035291	ENS	ENS_ligand
H2-DMb2	0.000346311	ENS	ENS_ligand
Tnfsf8	0.000328692	ENS	ENS_ligand
Flt3l	0.000314755	ENS	ENS_ligand
Ccl20	0.000313653	ENS	ENS_ligand
Lta	0.000308413	ENS	ENS_ligand
Iapp	0.000297784	ENS	ENS_ligand
H2-Aa	0.000287011	ENS	ENS_ligand
Fgf1	0.00026858	ENS	ENS_ligand
Sema3g	0.000257072	ENS	ENS_ligand
Col6a5	0.00024791	ENS	ENS_ligand
H2-Eb1	0.000242196	ENS	ENS_ligand
Wnt6	0.000236794	ENS	ENS_ligand
Tnfsf13b	0.000235584	ENS	ENS_ligand
Ngf	0.000224118	ENS	ENS_ligand
Trh	0.000211287	ENS	ENS_ligand
Sema3e	0.000208447	ENS	ENS_ligand
Npb	0.000194132	ENS	ENS_ligand
Gm11127	0.000189503	ENS	ENS_ligand
Nrg4	0.000168204	ENS	ENS_ligand
Cxcl5	0.000165679	ENS	ENS_ligand
Ccl28	0.000162386	ENS	ENS_ligand
Gnrh1	0.000155238	ENS	ENS_ligand
Bst2	0.00014796	ENS	ENS_ligand
Ccl5	0.000140191	ENS	ENS_ligand
Gzma	0.000130007	ENS	ENS_ligand
Il17f	0.000110543	ENS	ENS_ligand
Ceacam1	8.15e-05	ENS	ENS_ligand
C4b	6.97e-05	ENS	ENS_ligand
Ereg	5.86e-05	ENS	ENS_ligand
Btla	5.68e-05	ENS	ENS_ligand
Thpo	4.5e-05	ENS	ENS_ligand
Tnfsf14	4.3e-05	ENS	ENS_ligand
Lif	4.3e-05	ENS	ENS_ligand
Il6	4.15e-05	ENS	ENS_ligand
Pdcd1lg2	3.84e-05	ENS	ENS_ligand
Ifng	3.79e-05	ENS	ENS_ligand
Sele	3.58e-05	ENS	ENS_ligand
Clec2i	3.3e-05	ENS	ENS_ligand
Fgf9	3.28e-05	ENS	ENS_ligand
Col4a3	3.27e-05	ENS	ENS_ligand
Nmu	2.94e-05	ENS	ENS_ligand
Chad	2.78e-05	ENS	ENS_ligand
Tnfsf15	2.57e-05	ENS	ENS_ligand
Prss2	2.5e-05	ENS	ENS_ligand
Lamc2	1.98e-05	ENS	ENS_ligand
Nppa	1.13e-05	ENS	ENS_ligand
Sell	7.13e-06	ENS	ENS_ligand
Try5	4.88e-06	ENS	ENS_ligand
Cd96	4.06e-06	ENS	ENS_ligand
Ucn3	3.23e-06	ENS	ENS_ligand
Ppbp	3.39e-07	ENS	ENS_ligand
Vtn	1.45e-07	ENS	ENS_ligand
Cd226	1.13e-07	ENS	ENS_ligand
Csf2	2.67e-08	ENS	ENS_ligand
Cxcl9	0	ENS	ENS_ligand
Chrna3	0.0919215	ENS	ENS_receptor
Ptprz1	0.0760948	ENS	ENS_receptor
Jam3	0.0548485	ENS	ENS_receptor
Ednrb	0.0497459	ENS	ENS_receptor
Kdr	0.0471334	ENS	ENS_receptor
Erbb3	0.0392809	ENS	ENS_receptor
Cadm1	0.0370902	ENS	ENS_receptor
Ngfr	0.0337124	ENS	ENS_receptor
Ncam2	0.0295626	ENS	ENS_receptor
Plxna2	0.0292531	ENS	ENS_receptor
Cadm3	0.025973	ENS	ENS_receptor
Mpzl1	0.0226293	ENS	ENS_receptor
Plxna4	0.0223281	ENS	ENS_receptor
F2r	0.0221643	ENS	ENS_receptor
Epha7	0.0216031	ENS	ENS_receptor
Nectin3	0.0214898	ENS	ENS_receptor
Cdh11	0.020375	ENS	ENS_receptor
Negr1	0.0199063	ENS	ENS_receptor
Ednra	0.01819	ENS	ENS_receptor
Plxna3	0.0167675	ENS	ENS_receptor
Sv2c	0.016637	ENS	ENS_receptor
Tnfrsf12a	0.0166089	ENS	ENS_receptor
Gpr19	0.016549	ENS	ENS_receptor
Fgfr1	0.0153393	ENS	ENS_receptor
Sdc3	0.0147897	ENS	ENS_receptor
Notch1	0.0146651	ENS	ENS_receptor
Notch3	0.0143219	ENS	ENS_receptor
Chrnb4	0.0140681	ENS	ENS_receptor
Lrp1	0.0137049	ENS	ENS_receptor
Ntng1	0.0135652	ENS	ENS_receptor
Sdc1	0.0130627	ENS	ENS_receptor
Ghr	0.0129116	ENS	ENS_receptor
Nlgn1	0.0128626	ENS	ENS_receptor
Ncl	0.0125887	ENS	ENS_receptor
Cd74	0.0120611	ENS	ENS_receptor
Alcam	0.0119559	ENS	ENS_receptor
Ptprm	0.0118921	ENS	ENS_receptor
Fgfr2	0.0117666	ENS	ENS_receptor
Fzd7	0.0106951	ENS	ENS_receptor
Jam2	0.0102287	ENS	ENS_receptor
Pdgfra	0.0101561	ENS	ENS_receptor
Ephb4	0.01009	ENS	ENS_receptor
Igsf11	0.00930835	ENS	ENS_receptor
Epha4	0.0093013	ENS	ENS_receptor
Sdc2	0.00912829	ENS	ENS_receptor
Pdgfrb	0.00882131	ENS	ENS_receptor
Mcam	0.00874262	ENS	ENS_receptor
Ephb3	0.00861423	ENS	ENS_receptor
Acvr2a	0.0085748	ENS	ENS_receptor
Ephb1	0.00845823	ENS	ENS_receptor
Chrnb2	0.00803965	ENS	ENS_receptor
Nrcam	0.00764921	ENS	ENS_receptor
Fzd2	0.00764146	ENS	ENS_receptor
Il13ra1	0.00759766	ENS	ENS_receptor
Agtr1a	0.0072314	ENS	ENS_receptor
Npr3	0.00702961	ENS	ENS_receptor
Gpr37l1	0.00658035	ENS	ENS_receptor
L1cam	0.00656897	ENS	ENS_receptor
Epha5	0.00618062	ENS	ENS_receptor
Cap1	0.006037	ENS	ENS_receptor
Igf2r	0.00569595	ENS	ENS_receptor
Sv2a	0.00558082	ENS	ENS_receptor
Alk	0.00526209	ENS	ENS_receptor
Kit	0.00525306	ENS	ENS_receptor
Mertk	0.00504557	ENS	ENS_receptor
Gpr37	0.00503692	ENS	ENS_receptor
Npffr1	0.00474378	ENS	ENS_receptor
Npy2r	0.00468187	ENS	ENS_receptor
Cdh5	0.00444398	ENS	ENS_receptor
Met	0.0044148	ENS	ENS_receptor
Oprl1	0.00422457	ENS	ENS_receptor
Mpz	0.00421755	ENS	ENS_receptor
Adora1	0.00419407	ENS	ENS_receptor
Bdkrb2	0.00385032	ENS	ENS_receptor
Epha2	0.00382457	ENS	ENS_receptor
Sstr1	0.00381736	ENS	ENS_receptor
Ackr3	0.00346567	ENS	ENS_receptor
Sstr2	0.00343616	ENS	ENS_receptor
Tgfbr2	0.00331504	ENS	ENS_receptor
Adcyap1r1	0.00328371	ENS	ENS_receptor
Chrna7	0.00314757	ENS	ENS_receptor
Cd27	0.00301211	ENS	ENS_receptor
Jag1	0.00299131	ENS	ENS_receptor
Plxnc1	0.00292842	ENS	ENS_receptor
Fgfr4	0.00292646	ENS	ENS_receptor
Vipr2	0.00284785	ENS	ENS_receptor
Tyro3	0.00284637	ENS	ENS_receptor
Fzd8	0.00281025	ENS	ENS_receptor
Prlr	0.00279123	ENS	ENS_receptor
Cd34	0.00277462	ENS	ENS_receptor
Avpr1a	0.00262594	ENS	ENS_receptor
F2rl1	0.00260087	ENS	ENS_receptor
Cdh4	0.0025973	ENS	ENS_receptor
Ltbr	0.00246104	ENS	ENS_receptor
Npy1r	0.00245345	ENS	ENS_receptor
Cd44	0.0024005	ENS	ENS_receptor
Cntn2	0.00236035	ENS	ENS_receptor
Glp1r	0.00235226	ENS	ENS_receptor
Chrna5	0.00225074	ENS	ENS_receptor
Tshr	0.00211156	ENS	ENS_receptor
Ptprc	0.00205699	ENS	ENS_receptor
Pilra	0.00202038	ENS	ENS_receptor
Mc4r	0.00195915	ENS	ENS_receptor
Mag	0.00191482	ENS	ENS_receptor
Flt4	0.00183469	ENS	ENS_receptor
Tnfrsf13c	0.00180813	ENS	ENS_receptor
Flt1	0.00173567	ENS	ENS_receptor
Sdc4	0.00169081	ENS	ENS_receptor
Esam	0.0015668	ENS	ENS_receptor
Plxna1	0.00151357	ENS	ENS_receptor
Cdh1	0.00146919	ENS	ENS_receptor
Fzd10	0.00144591	ENS	ENS_receptor
Calcrl	0.00142132	ENS	ENS_receptor
Glp2r	0.00139889	ENS	ENS_receptor
Ccr2	0.00139726	ENS	ENS_receptor
Ntrk2	0.00138714	ENS	ENS_receptor
Pvr	0.00132107	ENS	ENS_receptor
Adora2a	0.00131004	ENS	ENS_receptor
Sctr	0.00130682	ENS	ENS_receptor
Ccr5	0.00128828	ENS	ENS_receptor
Npr1	0.00125514	ENS	ENS_receptor
Cd47	0.00124297	ENS	ENS_receptor
Ccr1	0.0011822	ENS	ENS_receptor
Pecam1	0.00116721	ENS	ENS_receptor
Prokr1	0.00116587	ENS	ENS_receptor
Tnfrsf11b	0.00115749	ENS	ENS_receptor
Epha8	0.00115514	ENS	ENS_receptor
Tnfrsf1b	0.00110439	ENS	ENS_receptor
Chrna4	0.0010405	ENS	ENS_receptor
Egfr	0.00103725	ENS	ENS_receptor
Tnfrsf13b	0.00103663	ENS	ENS_receptor
Cckar	0.00101338	ENS	ENS_receptor
Mrc1	0.0010028	ENS	ENS_receptor
Icam2	0.000983817	ENS	ENS_receptor
Cmklr1	0.000983278	ENS	ENS_receptor
Tnfrsf14	0.000941845	ENS	ENS_receptor
Icos	0.000934636	ENS	ENS_receptor
Galr1	0.000923331	ENS	ENS_receptor
Cd4	0.000856921	ENS	ENS_receptor
Ccr7	0.000843216	ENS	ENS_receptor
Aplnr	0.000843133	ENS	ENS_receptor
Plxnd1	0.000830572	ENS	ENS_receptor
Il17rb	0.000828322	ENS	ENS_receptor
Tnfrsf18	0.000817944	ENS	ENS_receptor
F2rl3	0.000800781	ENS	ENS_receptor
Csf3r	0.000791533	ENS	ENS_receptor
Cd72	0.000789274	ENS	ENS_receptor
Klrb1b	0.000761722	ENS	ENS_receptor
Cxcr6	0.000754441	ENS	ENS_receptor
Notch2	0.000725671	ENS	ENS_receptor
Oprd1	0.000715783	ENS	ENS_receptor
Gipr	0.000714185	ENS	ENS_receptor
Tlr4	0.000695126	ENS	ENS_receptor
Cxcr4	0.000668213	ENS	ENS_receptor
Lepr	0.000645463	ENS	ENS_receptor
Pth1r	0.000639594	ENS	ENS_receptor
Cx3cr1	0.000638274	ENS	ENS_receptor
Nectin4	0.000624751	ENS	ENS_receptor
Selp	0.000620506	ENS	ENS_receptor
Ntrk3	0.000620083	ENS	ENS_receptor
Dsg2	0.000617282	ENS	ENS_receptor
Icam1	0.00059635	ENS	ENS_receptor
Tmigd3	0.000582631	ENS	ENS_receptor
Ntrk1	0.000574226	ENS	ENS_receptor
Cxcr2	0.000562697	ENS	ENS_receptor
Oxtr	0.000542584	ENS	ENS_receptor
Madcam1	0.000531452	ENS	ENS_receptor
Epha1	0.000524089	ENS	ENS_receptor
Tek	0.000515405	ENS	ENS_receptor
Galr3	0.000497506	ENS	ENS_receptor
Gucy2c	0.000457414	ENS	ENS_receptor
Cd200r1	0.000417089	ENS	ENS_receptor
Pirb	0.000382211	ENS	ENS_receptor
Cdh15	0.000381121	ENS	ENS_receptor
F11r	0.000379013	ENS	ENS_receptor
Tnfrsf9	0.000364335	ENS	ENS_receptor
Agtr1b	0.000355408	ENS	ENS_receptor
Cxcr5	0.000355348	ENS	ENS_receptor
Fzd9	0.000340204	ENS	ENS_receptor
Cr2	0.000318422	ENS	ENS_receptor
Il4ra	0.000299054	ENS	ENS_receptor
Siglecg	0.000291713	ENS	ENS_receptor
Tacr1	0.000286655	ENS	ENS_receptor
Epha3	0.000280316	ENS	ENS_receptor
Gpr83	0.000249251	ENS	ENS_receptor
Ccr10	0.000248052	ENS	ENS_receptor
Chrne	0.000233692	ENS	ENS_receptor
Cd40	0.000202759	ENS	ENS_receptor
Ackr4	0.000201877	ENS	ENS_receptor
Oprk1	0.00016803	ENS	ENS_receptor
Ighm	0.000155796	ENS	ENS_receptor
C5ar1	0.00015342	ENS	ENS_receptor
Pira2	0.000127726	ENS	ENS_receptor
F2rl2	0.00011154	ENS	ENS_receptor
Ceacam1	8.15e-05	ENS	ENS_receptor
Prokr2	8.02e-05	ENS	ENS_receptor
Sstr5	8e-05	ENS	ENS_receptor
Cd200r4	7.98e-05	ENS	ENS_receptor
Ccr9	6.95e-05	ENS	ENS_receptor
Klrk1	6.22e-05	ENS	ENS_receptor
Mc5r	6.21e-05	ENS	ENS_receptor
Cd28	5.93e-05	ENS	ENS_receptor
Ctla4	5.78e-05	ENS	ENS_receptor
Cd200r3	5.58e-05	ENS	ENS_receptor
Nmur2	5.36e-05	ENS	ENS_receptor
Pdcd1	4.33e-05	ENS	ENS_receptor
Sele	3.58e-05	ENS	ENS_receptor
Dsc3	2.83e-05	ENS	ENS_receptor
Spn	2.35e-05	ENS	ENS_receptor
Cd244a	2.35e-05	ENS	ENS_receptor
Ccr4	1.99e-05	ENS	ENS_receptor
Itgal	1.93e-05	ENS	ENS_receptor
Klrb1f	1.8e-05	ENS	ENS_receptor
Sell	7.13e-06	ENS	ENS_receptor
Havcr2	5.85e-06	ENS	ENS_receptor
Ackr2	4.32e-06	ENS	ENS_receptor
Cd96	4.06e-06	ENS	ENS_receptor
Grpr	3.83e-06	ENS	ENS_receptor
Cxcr3	1.19e-07	ENS	ENS_receptor
Cd226	1.13e-07	ENS	ENS_receptor
Flt3	3.87e-27	ENS	ENS_receptor
Tacr2	3.47e-27	ENS	ENS_receptor
Trhr	1.04e-27	ENS	ENS_receptor
Wnt5a	0.426912	MES	MES_ligand
Efnb2	0.221963	MES	MES_ligand
Col1a2	0.214937	MES	MES_ligand
Alcam	0.197686	MES	MES_ligand
Igf1	0.13804	MES	MES_ligand
Col6a2	0.100785	MES	MES_ligand
Bst2	0.0988299	MES	MES_ligand
Col6a1	0.0941125	MES	MES_ligand
Negr1	0.0934883	MES	MES_ligand
Edn3	0.0892299	MES	MES_ligand
Cdh2	0.087758	MES	MES_ligand
Thbs4	0.0852375	MES	MES_ligand
Col1a1	0.083101	MES	MES_ligand
Ncam1	0.0830778	MES	MES_ligand
Dlk1	0.0824574	MES	MES_ligand
Cxcl12	0.0803539	MES	MES_ligand
Nrg1	0.0736304	MES	MES_ligand
Fgf10	0.0726717	MES	MES_ligand
Col6a4	0.0719665	MES	MES_ligand
Lamb1	0.0706358	MES	MES_ligand
Igf2	0.0674605	MES	MES_ligand
Penk	0.0656147	MES	MES_ligand
Col6a3	0.0603761	MES	MES_ligand
Bdnf	0.0573603	MES	MES_ligand
Col4a1	0.0525251	MES	MES_ligand
Gdnf	0.0516216	MES	MES_ligand
Tgfb2	0.04741	MES	MES_ligand
Gdf6	0.0470843	MES	MES_ligand
Bmp4	0.0465737	MES	MES_ligand
Col4a2	0.0442521	MES	MES_ligand
Pdgfa	0.0437103	MES	MES_ligand
Anxa1	0.0431363	MES	MES_ligand
Angptl1	0.0401412	MES	MES_ligand
Lama2	0.0400083	MES	MES_ligand
Lama4	0.0396249	MES	MES_ligand
Efna3	0.0393312	MES	MES_ligand
Mif	0.0381695	MES	MES_ligand
Nrtn	0.0375571	MES	MES_ligand
Gas6	0.036241	MES	MES_ligand
Mdk	0.0349107	MES	MES_ligand
Cadm1	0.0331065	MES	MES_ligand
Ptn	0.0330608	MES	MES_ligand
Saa2	0.0324032	MES	MES_ligand
Tnxb	0.0314769	MES	MES_ligand
Pdgfc	0.0304372	MES	MES_ligand
Sema6d	0.0298266	MES	MES_ligand
Ccl11	0.0288547	MES	MES_ligand
Efnb1	0.0268064	MES	MES_ligand
Gdf10	0.0251246	MES	MES_ligand
Cxcl13	0.0238349	MES	MES_ligand
Fgf9	0.0238043	MES	MES_ligand
Bmp5	0.0235814	MES	MES_ligand
Nrxn3	0.0232102	MES	MES_ligand
Cspg4	0.0225527	MES	MES_ligand
Lamc1	0.0224333	MES	MES_ligand
Kitl	0.0219694	MES	MES_ligand
Tgfb3	0.0216867	MES	MES_ligand
Adgre5	0.020339	MES	MES_ligand
Sema6a	0.0200255	MES	MES_ligand
Ntf3	0.0198472	MES	MES_ligand
Sema3d	0.0194741	MES	MES_ligand
Bmp2	0.0194275	MES	MES_ligand
Dsg2	0.0188371	MES	MES_ligand
Il33	0.018654	MES	MES_ligand
Col4a5	0.018284	MES	MES_ligand
Clec2d	0.018073	MES	MES_ligand
Wnt5b	0.0179501	MES	MES_ligand
Enho	0.0177987	MES	MES_ligand
Tnn	0.0176498	MES	MES_ligand
Sema3c	0.0174418	MES	MES_ligand
Fn1	0.0170941	MES	MES_ligand
Sema5a	0.0169471	MES	MES_ligand
Lamb2	0.0167893	MES	MES_ligand
Inhba	0.0165405	MES	MES_ligand
Tac2	0.0162963	MES	MES_ligand
App	0.015713	MES	MES_ligand
Sema3f	0.0149002	MES	MES_ligand
Tnc	0.014121	MES	MES_ligand
Nampt	0.0134541	MES	MES_ligand
Dll1	0.0132908	MES	MES_ligand
Wnt11	0.0132864	MES	MES_ligand
Wnt16	0.0124392	MES	MES_ligand
Sct	0.012384	MES	MES_ligand
Cxcl16	0.0122783	MES	MES_ligand
Bmp7	0.0122375	MES	MES_ligand
Il17b	0.0121844	MES	MES_ligand
Vegfc	0.0119937	MES	MES_ligand
Rarres2	0.0118551	MES	MES_ligand
Nectin2	0.0113714	MES	MES_ligand
Sema3e	0.0111115	MES	MES_ligand
Col4a6	0.0110157	MES	MES_ligand
Wnt4	0.010559	MES	MES_ligand
Angptl2	0.0100779	MES	MES_ligand
Ccl2	0.00996199	MES	MES_ligand
Tgfb1	0.00993361	MES	MES_ligand
Entpd1	0.00900082	MES	MES_ligand
H2-D1	0.00887103	MES	MES_ligand
Angptl4	0.00864863	MES	MES_ligand
Sema4c	0.00833557	MES	MES_ligand
Cdh4	0.00794058	MES	MES_ligand
Cd200	0.00783982	MES	MES_ligand
Cntn1	0.00780286	MES	MES_ligand
Cldn11	0.00767732	MES	MES_ligand
H2-Q7	0.00764528	MES	MES_ligand
Efna5	0.00761598	MES	MES_ligand
Lama5	0.00757997	MES	MES_ligand
Thbs2	0.00748636	MES	MES_ligand
Ulbp1	0.0074813	MES	MES_ligand
Lgals9	0.0071686	MES	MES_ligand
Pros1	0.00702381	MES	MES_ligand
Gdf15	0.00679331	MES	MES_ligand
Col6a5	0.00643039	MES	MES_ligand
Clcf1	0.00635615	MES	MES_ligand
Nrxn1	0.00606964	MES	MES_ligand
Efna2	0.00603917	MES	MES_ligand
Csf1	0.00600014	MES	MES_ligand
Apela	0.00584053	MES	MES_ligand
Bmp6	0.0057895	MES	MES_ligand
Cd34	0.00568025	MES	MES_ligand
Pecam1	0.00567281	MES	MES_ligand
Il15	0.00565151	MES	MES_ligand
Vegfa	0.00564718	MES	MES_ligand
Sema3a	0.00544977	MES	MES_ligand
Vegfd	0.005448	MES	MES_ligand
Efna4	0.00539287	MES	MES_ligand
Cd1d1	0.00528585	MES	MES_ligand
Cadm3	0.0052666	MES	MES_ligand
Guca2a	0.00515211	MES	MES_ligand
Pf4	0.00503133	MES	MES_ligand
Ngf	0.00502832	MES	MES_ligand
Fgf1	0.00494373	MES	MES_ligand
Efna1	0.00493799	MES	MES_ligand
Ghrl	0.00490056	MES	MES_ligand
Agt	0.0048392	MES	MES_ligand
Col9a2	0.00472745	MES	MES_ligand
H2-K1	0.00471384	MES	MES_ligand
Vsir	0.00456357	MES	MES_ligand
Thbs1	0.00452872	MES	MES_ligand
Ntf5	0.00442795	MES	MES_ligand
Adm	0.00433425	MES	MES_ligand
Guca2b	0.00432024	MES	MES_ligand
Hgf	0.00423928	MES	MES_ligand
Cdh1	0.00420526	MES	MES_ligand
Nrg2	0.00416912	MES	MES_ligand
H2-Ab1	0.00403395	MES	MES_ligand
Cdh15	0.00394788	MES	MES_ligand
Angpt1	0.00390341	MES	MES_ligand
Gal	0.00378867	MES	MES_ligand
Jam2	0.00370324	MES	MES_ligand
Col9a3	0.00364088	MES	MES_ligand
Ncam2	0.00360834	MES	MES_ligand
Postn	0.00355532	MES	MES_ligand
Ccl21a	0.00349575	MES	MES_ligand
Cxcl10	0.00339643	MES	MES_ligand
Thbs3	0.00334805	MES	MES_ligand
Cd52	0.00319746	MES	MES_ligand
Ptprm	0.00314913	MES	MES_ligand
Thy1	0.00308801	MES	MES_ligand
Cxcl5	0.00300147	MES	MES_ligand
Pgf	0.00292648	MES	MES_ligand
Tnfsf9	0.00291854	MES	MES_ligand
Tslp	0.00291556	MES	MES_ligand
Calcb	0.002868	MES	MES_ligand
Trh	0.00285688	MES	MES_ligand
Icam1	0.00285514	MES	MES_ligand
Spp1	0.00278222	MES	MES_ligand
Reln	0.00277641	MES	MES_ligand
Gip	0.00275243	MES	MES_ligand
Cxcl2	0.00273814	MES	MES_ligand
Cck	0.00258159	MES	MES_ligand
Sema4d	0.00248881	MES	MES_ligand
Egf	0.00232062	MES	MES_ligand
H2-Oa	0.00229877	MES	MES_ligand
Cxcl1	0.00227619	MES	MES_ligand
Artn	0.00223132	MES	MES_ligand
Dsc2	0.00196499	MES	MES_ligand
Ceacam1	0.0019525	MES	MES_ligand
Pdgfd	0.00194998	MES	MES_ligand
Apln	0.00192541	MES	MES_ligand
Sema7a	0.0019096	MES	MES_ligand
Fgf18	0.00182705	MES	MES_ligand
Hspg2	0.00182066	MES	MES_ligand
H2-DMa	0.00175304	MES	MES_ligand
Pyy	0.00174833	MES	MES_ligand
Col9a1	0.00171081	MES	MES_ligand
Nts	0.00170571	MES	MES_ligand
H2-Q4	0.0016734	MES	MES_ligand
Lta	0.00155453	MES	MES_ligand
Wnt9a	0.00153479	MES	MES_ligand
Dmp1	0.0015287	MES	MES_ligand
Ereg	0.00151676	MES	MES_ligand
Col4a4	0.00150239	MES	MES_ligand
Hbegf	0.00150009	MES	MES_ligand
Lama3	0.00149007	MES	MES_ligand
Jag1	0.00142643	MES	MES_ligand
Nppa	0.00136012	MES	MES_ligand
Wnt2b	0.00134023	MES	MES_ligand
Icosl	0.00127803	MES	MES_ligand
Tnfsf13b	0.00125859	MES	MES_ligand
Lamc2	0.00123654	MES	MES_ligand
Lrrc4c	0.00123176	MES	MES_ligand
Gcg	0.00122677	MES	MES_ligand
Ihh	0.00120769	MES	MES_ligand
Esam	0.00120496	MES	MES_ligand
Fgf2	0.00118799	MES	MES_ligand
Lama1	0.00117636	MES	MES_ligand
Cdh5	0.00116105	MES	MES_ligand
L1cam	0.00114239	MES	MES_ligand
Il1b	0.00105909	MES	MES_ligand
Icam2	0.00102006	MES	MES_ligand
Nectin1	0.000989824	MES	MES_ligand
H2-T23	0.000987969	MES	MES_ligand
Cd274	0.00092805	MES	MES_ligand
H2-DMb1	0.000905333	MES	MES_ligand
Ccl25	0.000898256	MES	MES_ligand
Edn2	0.000889876	MES	MES_ligand
Thpo	0.000865383	MES	MES_ligand
H2-T3	0.000864456	MES	MES_ligand
Iapp	0.000857083	MES	MES_ligand
Vwf	0.000842197	MES	MES_ligand
Eda	0.000834449	MES	MES_ligand
Col2a1	0.000818423	MES	MES_ligand
Madcam1	0.000812329	MES	MES_ligand
Ccl12	0.00080314	MES	MES_ligand
Areg	0.000796912	MES	MES_ligand
Calca	0.000795426	MES	MES_ligand
Nrxn2	0.000793514	MES	MES_ligand
H2-Aa	0.000775255	MES	MES_ligand
Col6a6	0.000770432	MES	MES_ligand
Ccl24	0.00076901	MES	MES_ligand
Sele	0.000720769	MES	MES_ligand
Vtn	0.000718765	MES	MES_ligand
Ccl7	0.000671773	MES	MES_ligand
Npy	0.000660305	MES	MES_ligand
Sema3b	0.000660156	MES	MES_ligand
H2-M3	0.000646191	MES	MES_ligand
Vip	0.000642343	MES	MES_ligand
Selplg	0.000639554	MES	MES_ligand
Tnfsf11	0.000625287	MES	MES_ligand
Col4a3	0.000608984	MES	MES_ligand
Clec2h	0.000598621	MES	MES_ligand
Il34	0.000597432	MES	MES_ligand
H2-Q6	0.000567653	MES	MES_ligand
Grp	0.000550011	MES	MES_ligand
Angptl7	0.000549162	MES	MES_ligand
Cd86	0.000534295	MES	MES_ligand
Lamb3	0.00052282	MES	MES_ligand
Cd48	0.000522621	MES	MES_ligand
Ccl4	0.00052195	MES	MES_ligand
Nectin3	0.000509051	MES	MES_ligand
Cx3cl1	0.000508912	MES	MES_ligand
Edn1	0.000463671	MES	MES_ligand
Tgfa	0.000452481	MES	MES_ligand
Gzma	0.000430491	MES	MES_ligand
Tnf	0.000427871	MES	MES_ligand
Tnr	0.000421428	MES	MES_ligand
Il11	0.000413783	MES	MES_ligand
Pdgfb	0.000410039	MES	MES_ligand
Btla	0.000404991	MES	MES_ligand
Gnrh1	0.000398349	MES	MES_ligand
Il22	0.000394395	MES	MES_ligand
H2-Eb1	0.000383873	MES	MES_ligand
Angpt2	0.000381158	MES	MES_ligand
Siglec1	0.000359109	MES	MES_ligand
Sema5b	0.000354093	MES	MES_ligand
Fgf7	0.000349487	MES	MES_ligand
Btc	0.000348306	MES	MES_ligand
Insl5	0.000341086	MES	MES_ligand
Csf3	0.00031933	MES	MES_ligand
Ccl9	0.000306342	MES	MES_ligand
Sell	0.000297457	MES	MES_ligand
F2	0.000292442	MES	MES_ligand
Pthlh	0.00028528	MES	MES_ligand
Ptprc	0.000284365	MES	MES_ligand
C4b	0.000259505	MES	MES_ligand
Cd22	0.000253336	MES	MES_ligand
Ccl19	0.000245883	MES	MES_ligand
Dhh	0.00024065	MES	MES_ligand
Try5	0.000235739	MES	MES_ligand
Cntn2	0.000222141	MES	MES_ligand
Dll4	0.000221336	MES	MES_ligand
Il7	0.000220388	MES	MES_ligand
Lamc3	0.000220061	MES	MES_ligand
Tac1	0.000219163	MES	MES_ligand
Dll3	0.000212478	MES	MES_ligand
Retn	0.000210602	MES	MES_ligand
Lair1	0.000205353	MES	MES_ligand
Il16	0.000193346	MES	MES_ligand
Ifng	0.00019037	MES	MES_ligand
Ccl3	0.000189494	MES	MES_ligand
Tnfsf10	0.000189485	MES	MES_ligand
Il6	0.000179398	MES	MES_ligand
Wnt6	0.000171656	MES	MES_ligand
Clec2i	0.000165504	MES	MES_ligand
Il4	0.000161113	MES	MES_ligand
Nrg3	0.000148539	MES	MES_ligand
C3	0.000142646	MES	MES_ligand
Tnfsf15	0.000135128	MES	MES_ligand
Csf2	0.000130578	MES	MES_ligand
Prss2	0.00013044	MES	MES_ligand
Nfasc	0.000123906	MES	MES_ligand
Cxcl3	0.000115246	MES	MES_ligand
Chad	0.000113002	MES	MES_ligand
Il17a	0.000107389	MES	MES_ligand
Wnt3	0.000107279	MES	MES_ligand
Jag2	0.000101915	MES	MES_ligand
Lrrc4	0.000101811	MES	MES_ligand
Ccl5	0.000100732	MES	MES_ligand
Cd96	0.000100327	MES	MES_ligand
Tnfsf14	9.3e-05	MES	MES_ligand
Osm	8.58e-05	MES	MES_ligand
H2-DMb2	8.4e-05	MES	MES_ligand
Ucn3	8.06e-05	MES	MES_ligand
Shh	7.82e-05	MES	MES_ligand
Xcl1	7.46e-05	MES	MES_ligand
Ppbp	7e-05	MES	MES_ligand
Nppc	6.92e-05	MES	MES_ligand
Ins1	6.58e-05	MES	MES_ligand
Npb	6.36e-05	MES	MES_ligand
H2-Ob	5.8e-05	MES	MES_ligand
Ccl20	5.42e-05	MES	MES_ligand
Il13	5.31e-05	MES	MES_ligand
Pdcd1lg2	4.85e-05	MES	MES_ligand
Cxcl9	4.81e-05	MES	MES_ligand
Wnt7b	3.96e-05	MES	MES_ligand
Ccl28	3.26e-05	MES	MES_ligand
Rln1	2.94e-05	MES	MES_ligand
Tnfsf8	2.09e-05	MES	MES_ligand
Sema3g	2.03e-05	MES	MES_ligand
Gm8909	1.93e-05	MES	MES_ligand
Cd226	1.88e-05	MES	MES_ligand
Ccl17	1.6e-06	MES	MES_ligand
Edn1	0.354478	EPI	EPI_ligand
Dlk1	0.277474	EPI	EPI_ligand
Pdgfa	0.221726	EPI	EPI_ligand
Spp1	0.205077	EPI	EPI_ligand
Guca2b	0.156936	EPI	EPI_ligand
Clec2h	0.14473	EPI	EPI_ligand
Lamc1	0.117882	EPI	EPI_ligand
Cdh1	0.114683	EPI	EPI_ligand
Guca2a	0.110801	EPI	EPI_ligand
Kitl	0.107389	EPI	EPI_ligand
Fgf9	0.106523	EPI	EPI_ligand
Grn	0.101967	EPI	EPI_ligand
H2-K1	0.0910544	EPI	EPI_ligand
Dsg2	0.0910066	EPI	EPI_ligand
H2-Q10	0.0893161	EPI	EPI_ligand
Lgals9	0.0890154	EPI	EPI_ligand
Col2a1	0.086843	EPI	EPI_ligand
Shh	0.0858694	EPI	EPI_ligand
Efnb2	0.0826041	EPI	EPI_ligand
H2-D1	0.0824572	EPI	EPI_ligand
Gdf11	0.0726101	EPI	EPI_ligand
H2-T3	0.0645116	EPI	EPI_ligand
Wnt7b	0.062328	EPI	EPI_ligand
Pdgfc	0.060924	EPI	EPI_ligand
Ptn	0.0573417	EPI	EPI_ligand
Col4a1	0.0546303	EPI	EPI_ligand
Lamb1	0.0534097	EPI	EPI_ligand
Ccl25	0.05234	EPI	EPI_ligand
Vtn	0.0508884	EPI	EPI_ligand
Nrtn	0.0495481	EPI	EPI_ligand
Hbegf	0.0491182	EPI	EPI_ligand
Wnt5a	0.0491054	EPI	EPI_ligand
Sema3c	0.0485496	EPI	EPI_ligand
Bdnf	0.0484273	EPI	EPI_ligand
Sema6a	0.0484162	EPI	EPI_ligand
Pyy	0.0483138	EPI	EPI_ligand
Mdk	0.0479187	EPI	EPI_ligand
Col9a3	0.0477293	EPI	EPI_ligand
H2-Q2	0.0473182	EPI	EPI_ligand
Ceacam1	0.0461248	EPI	EPI_ligand
Mif	0.0459937	EPI	EPI_ligand
Efna2	0.045	EPI	EPI_ligand
Sema4a	0.0429384	EPI	EPI_ligand
Cadm1	0.0425413	EPI	EPI_ligand
Col6a2	0.0422373	EPI	EPI_ligand
Thbs1	0.0415094	EPI	EPI_ligand
Fn1	0.0410162	EPI	EPI_ligand
Cxcl16	0.0400626	EPI	EPI_ligand
Col9a1	0.0392253	EPI	EPI_ligand
Ncam1	0.038246	EPI	EPI_ligand
Postn	0.037586	EPI	EPI_ligand
Agrn	0.0371661	EPI	EPI_ligand
Cdh2	0.036407	EPI	EPI_ligand
Igf2	0.0354002	EPI	EPI_ligand
Cx3cl1	0.0349887	EPI	EPI_ligand
Angpt1	0.0344469	EPI	EPI_ligand
Cck	0.0334463	EPI	EPI_ligand
Cxcl2	0.0331302	EPI	EPI_ligand
Sct	0.0320981	EPI	EPI_ligand
Alcam	0.0313418	EPI	EPI_ligand
Col1a1	0.0311398	EPI	EPI_ligand
Mpzl1	0.0307006	EPI	EPI_ligand
Lama4	0.0303987	EPI	EPI_ligand
Fgf15	0.0300812	EPI	EPI_ligand
Bmp7	0.0287274	EPI	EPI_ligand
Pf4	0.0280821	EPI	EPI_ligand
Ccl6	0.0259044	EPI	EPI_ligand
Sema3f	0.0251163	EPI	EPI_ligand
Clcf1	0.0243464	EPI	EPI_ligand
Il1b	0.0240073	EPI	EPI_ligand
Ccl21a	0.0239028	EPI	EPI_ligand
Bmp2	0.0238055	EPI	EPI_ligand
Pgf	0.0237668	EPI	EPI_ligand
Jam3	0.0235392	EPI	EPI_ligand
Hspg2	0.021984	EPI	EPI_ligand
Bst2	0.0219021	EPI	EPI_ligand
Clec2d	0.0216443	EPI	EPI_ligand
Enho	0.0214926	EPI	EPI_ligand
Wnt11	0.0211125	EPI	EPI_ligand
Ccl9	0.0207069	EPI	EPI_ligand
Sema5a	0.0204857	EPI	EPI_ligand
Btc	0.0203508	EPI	EPI_ligand
Col1a2	0.0198969	EPI	EPI_ligand
Cd34	0.0187634	EPI	EPI_ligand
Tgfb2	0.0177844	EPI	EPI_ligand
Efna1	0.0173761	EPI	EPI_ligand
Col6a1	0.0170931	EPI	EPI_ligand
Lama2	0.0170268	EPI	EPI_ligand
Pdgfb	0.0169668	EPI	EPI_ligand
Ppy	0.0164492	EPI	EPI_ligand
Gdnf	0.0163881	EPI	EPI_ligand
Lrrc4	0.0158826	EPI	EPI_ligand
Nrg1	0.0156036	EPI	EPI_ligand
Lamc2	0.0153548	EPI	EPI_ligand
Madcam1	0.0148366	EPI	EPI_ligand
Ptprc	0.0147767	EPI	EPI_ligand
Ccl4	0.0146662	EPI	EPI_ligand
Agt	0.0146171	EPI	EPI_ligand
App	0.0144103	EPI	EPI_ligand
Edn2	0.0142728	EPI	EPI_ligand
Lama3	0.013536	EPI	EPI_ligand
Rarres2	0.0135303	EPI	EPI_ligand
Efna4	0.0133159	EPI	EPI_ligand
Vsir	0.0132831	EPI	EPI_ligand
Trh	0.0132134	EPI	EPI_ligand
Retn	0.0130677	EPI	EPI_ligand
Pecam1	0.0129362	EPI	EPI_ligand
Gdf15	0.0126984	EPI	EPI_ligand
Dll4	0.0123774	EPI	EPI_ligand
Sema3a	0.0121857	EPI	EPI_ligand
Csf1	0.0121483	EPI	EPI_ligand
Penk	0.0118693	EPI	EPI_ligand
H2-Eb1	0.0118671	EPI	EPI_ligand
Ereg	0.0116843	EPI	EPI_ligand
Nrxn2	0.0116175	EPI	EPI_ligand
Cdh5	0.0115541	EPI	EPI_ligand
Sema3g	0.0113351	EPI	EPI_ligand
Gcg	0.0112789	EPI	EPI_ligand
Gas6	0.0112337	EPI	EPI_ligand
Ccl3	0.0111758	EPI	EPI_ligand
H2-Q7	0.0110007	EPI	EPI_ligand
Tgfb3	0.0109716	EPI	EPI_ligand
Tnf	0.0108636	EPI	EPI_ligand
Ccl11	0.0108412	EPI	EPI_ligand
Wnt16	0.0107269	EPI	EPI_ligand
Tslp	0.010508	EPI	EPI_ligand
H2-T23	0.0104869	EPI	EPI_ligand
Areg	0.0104331	EPI	EPI_ligand
Wnt4	0.0102067	EPI	EPI_ligand
Bmp5	0.0101071	EPI	EPI_ligand
Tnfsf9	0.0101029	EPI	EPI_ligand
Icam2	0.00997977	EPI	EPI_ligand
Inhba	0.00996859	EPI	EPI_ligand
H2-Ab1	0.00984633	EPI	EPI_ligand
Thbs2	0.00982365	EPI	EPI_ligand
Icam1	0.00945258	EPI	EPI_ligand
Tnc	0.00938675	EPI	EPI_ligand
Col4a6	0.00925122	EPI	EPI_ligand
Nrxn3	0.00920169	EPI	EPI_ligand
Dsc2	0.00894828	EPI	EPI_ligand
H2-Q1	0.00879769	EPI	EPI_ligand
Sema7a	0.00866319	EPI	EPI_ligand
Igf1	0.00833409	EPI	EPI_ligand
Lrrc4c	0.00828554	EPI	EPI_ligand
Vegfa	0.0081073	EPI	EPI_ligand
Sema3d	0.0079749	EPI	EPI_ligand
Ghrl	0.00791946	EPI	EPI_ligand
Apela	0.00784857	EPI	EPI_ligand
Fgf10	0.0077491	EPI	EPI_ligand
Edn3	0.00771963	EPI	EPI_ligand
Dll1	0.00770238	EPI	EPI_ligand
Il18	0.00767092	EPI	EPI_ligand
Ccl24	0.00749771	EPI	EPI_ligand
Jag1	0.00718009	EPI	EPI_ligand
Ncam2	0.00716514	EPI	EPI_ligand
Il1a	0.00713312	EPI	EPI_ligand
Nectin1	0.00693039	EPI	EPI_ligand
Ngf	0.00686476	EPI	EPI_ligand
Cxcl12	0.00647395	EPI	EPI_ligand
Sema3b	0.0064684	EPI	EPI_ligand
Sema5b	0.00627206	EPI	EPI_ligand
Col9a2	0.0061644	EPI	EPI_ligand
Try5	0.00607725	EPI	EPI_ligand
Nppc	0.00604973	EPI	EPI_ligand
Cdh4	0.00604555	EPI	EPI_ligand
Apln	0.00591084	EPI	EPI_ligand
Prss2	0.00586013	EPI	EPI_ligand
L1cam	0.00579183	EPI	EPI_ligand
Gal	0.00564346	EPI	EPI_ligand
Sema3e	0.00540692	EPI	EPI_ligand
Entpd1	0.00540647	EPI	EPI_ligand
Vegfc	0.00538581	EPI	EPI_ligand
Xcl1	0.00535894	EPI	EPI_ligand
Col6a4	0.00530018	EPI	EPI_ligand
Lama5	0.00528484	EPI	EPI_ligand
Anxa1	0.00521844	EPI	EPI_ligand
Pros1	0.00508864	EPI	EPI_ligand
Nmu	0.00494758	EPI	EPI_ligand
Ins1	0.0047954	EPI	EPI_ligand
Il10	0.00458062	EPI	EPI_ligand
Vwf	0.00455405	EPI	EPI_ligand
Saa2	0.00445633	EPI	EPI_ligand
Reln	0.0042929	EPI	EPI_ligand
Mag	0.00427033	EPI	EPI_ligand
C3	0.00411999	EPI	EPI_ligand
Col6a3	0.00408869	EPI	EPI_ligand
H2-DMb1	0.00403989	EPI	EPI_ligand
Gdf10	0.00400313	EPI	EPI_ligand
Nfasc	0.00399803	EPI	EPI_ligand
Tnr	0.00394034	EPI	EPI_ligand
Wnt3	0.00391051	EPI	EPI_ligand
Negr1	0.00387263	EPI	EPI_ligand
Thy1	0.00386069	EPI	EPI_ligand
Gip	0.00382545	EPI	EPI_ligand
Rln1	0.00382503	EPI	EPI_ligand
Il16	0.00377845	EPI	EPI_ligand
Il17a	0.00376238	EPI	EPI_ligand
Sst	0.00371023	EPI	EPI_ligand
Angptl2	0.00370312	EPI	EPI_ligand
Ins2	0.00368884	EPI	EPI_ligand
Tgfb1	0.0036025	EPI	EPI_ligand
Col6a6	0.00359435	EPI	EPI_ligand
Col6a5	0.00358918	EPI	EPI_ligand
Jam2	0.00356766	EPI	EPI_ligand
Hgf	0.00354883	EPI	EPI_ligand
Tnxb	0.00323692	EPI	EPI_ligand
Dll3	0.00321345	EPI	EPI_ligand
Col4a2	0.00321299	EPI	EPI_ligand
Gzma	0.00311196	EPI	EPI_ligand
Tnfsf10	0.00303523	EPI	EPI_ligand
Il6	0.00302404	EPI	EPI_ligand
Bmp6	0.00295977	EPI	EPI_ligand
Cldn11	0.00293768	EPI	EPI_ligand
Cxcl3	0.00286245	EPI	EPI_ligand
Cxcl5	0.0028331	EPI	EPI_ligand
Ccl2	0.00282921	EPI	EPI_ligand
Wnt9a	0.00274858	EPI	EPI_ligand
Adgre5	0.00274531	EPI	EPI_ligand
Sema6d	0.00270029	EPI	EPI_ligand
Cd86	0.00269005	EPI	EPI_ligand
Angptl7	0.00267871	EPI	EPI_ligand
H2-M5	0.00266374	EPI	EPI_ligand
Vegfd	0.00266368	EPI	EPI_ligand
Ccl20	0.00265511	EPI	EPI_ligand
Selplg	0.00263823	EPI	EPI_ligand
Ccl7	0.00250819	EPI	EPI_ligand
Il11	0.00250127	EPI	EPI_ligand
Cxcl10	0.0024076	EPI	EPI_ligand
Cd96	0.00233424	EPI	EPI_ligand
Cort	0.00233424	EPI	EPI_ligand
Csf3	0.00227693	EPI	EPI_ligand
Calca	0.00222429	EPI	EPI_ligand
Tnfsf11	0.00217344	EPI	EPI_ligand
Bmp4	0.00204894	EPI	EPI_ligand
Insl5	0.00199457	EPI	EPI_ligand
Nrxn1	0.0019659	EPI	EPI_ligand
Cdh15	0.00193227	EPI	EPI_ligand
Ntf3	0.00192618	EPI	EPI_ligand
Esam	0.00182875	EPI	EPI_ligand
Gnrh1	0.00178459	EPI	EPI_ligand
Ntf5	0.00168766	EPI	EPI_ligand
Il22	0.00168374	EPI	EPI_ligand
Cxcl13	0.00167336	EPI	EPI_ligand
Iapp	0.00163955	EPI	EPI_ligand
Gdf9	0.00163358	EPI	EPI_ligand
Gdf6	0.00160945	EPI	EPI_ligand
Lrrc4b	0.0015613	EPI	EPI_ligand
Lta	0.00156074	EPI	EPI_ligand
Tnn	0.00153613	EPI	EPI_ligand
Angpt2	0.00153523	EPI	EPI_ligand
Tac2	0.00152998	EPI	EPI_ligand
Cd52	0.00150315	EPI	EPI_ligand
Lama1	0.00143627	EPI	EPI_ligand
Col4a5	0.00143288	EPI	EPI_ligand
Calcb	0.00138149	EPI	EPI_ligand
Fgf2	0.00124373	EPI	EPI_ligand
Tac1	0.00115653	EPI	EPI_ligand
H2-Aa	0.00113184	EPI	EPI_ligand
Cd200	0.00108756	EPI	EPI_ligand
Wnt6	0.00107707	EPI	EPI_ligand
Il17b	0.00104863	EPI	EPI_ligand
Chad	0.000963574	EPI	EPI_ligand
Nts	0.000913474	EPI	EPI_ligand
Ulbp1	0.000886653	EPI	EPI_ligand
Angptl1	0.000836034	EPI	EPI_ligand
Cxcl1	0.000804258	EPI	EPI_ligand
Il17f	0.000795354	EPI	EPI_ligand
Cspg4	0.000789536	EPI	EPI_ligand
Siglec1	0.000782664	EPI	EPI_ligand
Ccl28	0.000744432	EPI	EPI_ligand
Nectin3	0.000739483	EPI	EPI_ligand
Sema4c	0.00072312	EPI	EPI_ligand
Pthlh	0.000710487	EPI	EPI_ligand
Il4	0.000641746	EPI	EPI_ligand
Nrg2	0.000626152	EPI	EPI_ligand
Ppbp	0.000602174	EPI	EPI_ligand
Angptl3	0.000567667	EPI	EPI_ligand
Cntn1	0.000552899	EPI	EPI_ligand
Thbs4	0.000546847	EPI	EPI_ligand
Ccl19	0.000533264	EPI	EPI_ligand
Col4a3	0.000500993	EPI	EPI_ligand
Ucn3	0.000415962	EPI	EPI_ligand
Sele	0.000401292	EPI	EPI_ligand
Il33	0.000382582	EPI	EPI_ligand
F2	0.000339582	EPI	EPI_ligand
Csf2	0.000325436	EPI	EPI_ligand
Pdcd1lg2	0.000310403	EPI	EPI_ligand
Lair1	0.000292384	EPI	EPI_ligand
Inhbb	0.000290103	EPI	EPI_ligand
C4b	0.000229109	EPI	EPI_ligand
Dhh	0.000202225	EPI	EPI_ligand
Npb	0.000176014	EPI	EPI_ligand
Ptprm	0.000163245	EPI	EPI_ligand
H2-T24	0.000155804	EPI	EPI_ligand
Cd22	0.000155379	EPI	EPI_ligand
Fgf22	0.000133323	EPI	EPI_ligand
Clec2i	0.000132817	EPI	EPI_ligand
Fgf18	0.000120957	EPI	EPI_ligand
Sell	0.000108006	EPI	EPI_ligand
Ccl17	0.000107966	EPI	EPI_ligand
Ccl5	0.000101008	EPI	EPI_ligand
Dmp1	0.000100394	EPI	EPI_ligand
Col4a4	9.18e-05	EPI	EPI_ligand
Il13	9.17e-05	EPI	EPI_ligand
Osm	7.76e-05	EPI	EPI_ligand
Pdyn	5.07e-05	EPI	EPI_ligand
Ifng	4.48e-05	EPI	EPI_ligand
H2-DMb2	4.34e-05	EPI	EPI_ligand
Cd226	4.29e-05	EPI	EPI_ligand
Cadm3	3.46e-05	EPI	EPI_ligand
H2-Oa	3.33e-05	EPI	EPI_ligand
Cd80	3.15e-05	EPI	EPI_ligand
Tnfsf8	2.43e-05	EPI	EPI_ligand
Btla	1.6e-05	EPI	EPI_ligand
Nppa	1.2e-05	EPI	EPI_ligand
Tnfsf14	9.66e-06	EPI	EPI_ligand
Npy	8.98e-06	EPI	EPI_ligand
Cxcl9	5.88e-06	EPI	EPI_ligand
Grp	4.97e-06	EPI	EPI_ligand
Lamc3	4.8e-06	EPI	EPI_ligand
H2-Ob	4.28e-06	EPI	EPI_ligand
Adcyap1	2.66e-06	EPI	EPI_ligand
Artn	2.47e-06	EPI	EPI_ligand
Fgf7	7.63e-07	EPI	EPI_ligand
Wnt2b	3.14e-07	EPI	EPI_ligand
Nrg3	1.19e-07	EPI	EPI_ligand
