## Supplementary material for "ENS lineage potential is not intrinsically regionalized but is modulated by PTPRZ1 signaling": Table 10

### Sheet: Sheet1
gene	loading	direction
TAGLN	0.0886636	positive
SOST	0.0727444	positive
MYL9	0.0580364	positive
ACTA2	0.0570063	positive
HES5	0.0548924	positive
HLA-B	0.0521145	positive
RGS5	0.0505337	positive
ALPK2	0.0459129	positive
ACTG2	0.0449374	positive
COL18A1	0.0428736	positive
COLEC12	0.0428722	positive
COL2A1	0.0409076	positive
CCN2	0.0405397	positive
PDLIM1	0.0393982	positive
HES4	0.0388009	positive
ATOH1	0.0387173	positive
MYH9	0.0383077	positive
KRT18	0.0379088	positive
APOE	0.037701	positive
CCL2	0.0372616	positive
CDC20	0.0367958	positive
WNT3A	0.0366046	positive
SMCO3	0.0365045	positive
IGFBP7	0.0361321	positive
TPM1	0.0355578	positive
CSRP1	0.0344664	positive
RARRES2	0.0337223	positive
TXNIP	0.0334899	positive
CD47	0.0333556	positive
MYBL2	0.0331971	positive
TTYH1	0.0331758	positive
AIF1L	0.0331725	positive
ILDR2	0.0330111	positive
PODXL	0.0328607	positive
SPOCK2	0.0327109	positive
PLAT	0.0323628	positive
OLIG3	0.0322936	positive
FOXJ1	0.032285	positive
KRT8	0.0322164	positive
TUBA1C	0.032106	positive
TAGLN2	0.0320806	positive
TNFRSF12A	0.032001	positive
ENO1	0.0319914	positive
MAMDC2	0.0319695	positive
FBLN5	0.031919	positive
SLC44A2	0.0318793	positive
MT2A	0.0317451	positive
BIRC5	0.0311277	positive
CCN1	0.0309807	positive
HMGB2	0.030972	positive
TYMS	0.030835	positive
MKI67	0.030458	positive
A2M	0.0304558	positive
H2BC9	0.030408	positive
PIMREG	0.0300846	positive
ALPL	0.0297267	positive
IER3	0.0297035	positive
ANKRD1	0.0294225	positive
ARHGAP45	0.0293926	positive
TUBB6	0.0293836	positive
PTTG1	0.0293778	positive
CKS1B	0.0293371	positive
ARL4D	0.0291444	positive
CENPA	0.0291304	positive
CCNB1	0.029044	positive
MSX1	0.0290116	positive
NQO1	0.0288647	positive
H2AX	0.0288115	positive
BARHL2	0.0287585	positive
CYTOR	0.0285718	positive
UBE2C	0.0284981	positive
CCNA2	0.0283888	positive
GADD45B	0.0280792	positive
DACT2	0.0278776	positive
ASF1B	0.0278048	positive
CENPH	0.0278046	positive
ARRDC4	0.0277309	positive
RPRML	0.0276611	positive
NUP210	0.0275626	positive
BARHL1	0.0274555	positive
PRKCB	0.0274297	positive
CFAP126	0.0274108	positive
CDKN3	0.0272919	positive
ZWINT	0.0271614	positive
SUGCT	0.0270042	positive
TACC3	0.0269304	positive
MT1X	0.0268834	positive
CENPW	0.0268623	positive
NMU	0.0268347	positive
WSCD2	0.026729	positive
FAM107A	0.0266777	positive
WLS	0.026624	positive
PLK1	0.0265682	positive
ZNF185	0.0265619	positive
NES	0.0265096	positive
VAMP5	0.0264197	positive
DHFR	0.0264177	positive
LFNG	0.0264169	positive
CENPF	0.0264021	positive
LIMS2	0.0262994	positive
BUB1	0.0262643	positive
LHX9	0.0261405	positive
SPC24	0.0260169	positive
FSTL1	0.0259071	positive
FZD10	0.0258763	positive
PCLAF	0.0258745	positive
MAD2L1	0.0258506	positive
RTKN2	0.0258246	positive
CDCA3	0.0257596	positive
PLEKHG4B	0.0256479	positive
FLNA	0.0256409	positive
TUBA1B	0.0256349	positive
CTSC	0.025578	positive
SLC2A1	0.0254934	positive
CLU	0.0254346	positive
UHRF1	0.0252519	positive
SMANTIS	0.0251307	positive
AURKB	0.0250799	positive
ANXA2	0.0250788	positive
CDC45	0.0250506	positive
LAMA5	0.0250378	positive
SPC25	0.0249003	positive
SPA17	0.0248774	positive
ELN	0.0247158	positive
IFITM2	0.024614	positive
CENPM	0.0245962	positive
CCNB2	0.0245782	positive
EPHA2	0.024561	positive
BMP6	0.0244974	positive
MCM7	0.0243975	positive
KIAA1210	0.0243291	positive
PCNA	0.0241791	positive
FDXR	0.0241201	positive
TPX2	0.0240917	positive
MYORG	0.0240815	positive
FUOM	0.0240262	positive
PSRC1	0.0240018	positive
TRIP13	0.0239794	positive
TOP2A	0.02393	positive
KIF23	0.0238757	positive
RRM2	0.0238756	positive
CPVL	0.0238518	positive
LDHA	0.023769	positive
MCM2	0.0236737	positive
CEP55	0.0236471	positive
GLIPR1	0.0235591	positive
CDCA8	0.0234576	positive
APCDD1	0.02343	positive
ID1	0.0233449	positive
CKS2	0.0233444	positive
IFT57	0.0233354	positive
TRPM3	0.0232797	positive
SMC4	0.0231757	positive
PIERCE1	0.0231716	positive
NHERF1	0.0231348	positive
CDK1	0.0229708	positive
MRPL23	0.0229606	positive
RCAN1	0.022929	positive
KIFC1	0.022851	positive
FGF1	0.022694	positive
ANXA1	0.0226465	positive
HMGA1	0.0225832	positive
TRIM22	0.0225406	positive
NCAPG	0.0224898	positive
TROAP	0.0222306	positive
GINS2	0.0221811	positive
KCNQ2	0.0221401	positive
MIR1915HG	0.0221144	positive
WT1	0.0220936	positive
KIF11	0.0220902	positive
SPARC	0.0220806	positive
TUBB4B	0.0220121	positive
CENPN	0.0220077	positive
CLEC18B	0.0219893	positive
FRMD3	0.021979	positive
PDGFB	0.0219422	positive
ATP2A1-AS1	0.0219377	positive
COL4A1	0.0219001	positive
ALYREF	0.021889	positive
DLGAP5	0.0218458	positive
KIF20A	0.021794	positive
MTHFD1L	0.0217765	positive
ACTN1	0.0216755	positive
NRARP	0.0216145	positive
JAG1	0.021581	positive
TK1	0.0215714	positive
SULF1	0.0215661	positive
CYP1B1	0.0215372	positive
MELK	0.0214616	positive
NTRK2	0.021392	positive
PRDX6	0.0213607	positive
EPPK1	0.0212668	positive
POLA2	0.0212101	positive
NDUFAF8	0.0211994	positive
RANBP1	0.0211741	positive
BCAM	0.0211566	positive
CDCA5	0.0211377	positive
SHROOM3	0.0211321	positive
KIF4A	0.0211302	positive
UBE2T	0.0211218	positive
PAX2	-0.0449607	negative
COL3A1	-0.0444373	negative
KCTD12	-0.044372	negative
PHOX2B	-0.0431197	negative
ALX1	-0.0428914	negative
NSG2	-0.0426036	negative
CYP26B1	-0.0425897	negative
ALX4	-0.0420384	negative
SYT4	-0.041548	negative
ENPP2	-0.0412334	negative
MAB21L1	-0.0412006	negative
LAMP5	-0.0411378	negative
FOXL2	-0.0408969	negative
VGF	-0.0407603	negative
PRRX1	-0.0406994	negative
PHOX2A	-0.0404613	negative
TLX3	-0.0402221	negative
ASPN	-0.0401023	negative
TFAP2A	-0.0394054	negative
SST	-0.0393747	negative
PAX8	-0.0393416	negative
CAPN6	-0.039258	negative
SPOCK1	-0.0388413	negative
STMN2	-0.0386517	negative
SERTAD4	-0.0386484	negative
COL12A1	-0.0384273	negative
LINC00682	-0.0383588	negative
CPED1	-0.0382987	negative
MAB21L2	-0.0382436	negative
NRXN1	-0.0381619	negative
C5orf58	-0.0381152	negative
EDNRA	-0.0379552	negative
RPRM	-0.0379007	negative
SPOCK3	-0.0376374	negative
CELF4	-0.0369839	negative
VCAM1	-0.0366932	negative
RTN1	-0.0359303	negative
RARG	-0.035928	negative
TWIST1	-0.0357772	negative
COL21A1	-0.0356408	negative
DCX	-0.0355583	negative
LPAR1	-0.0354075	negative
EMILIN1	-0.0353311	negative
GAD2	-0.0352593	negative
PLPPR1	-0.0350547	negative
CAMK2N1	-0.034894	negative
RUNX2	-0.0348385	negative
RUNX1T1	-0.0348106	negative
SHOX2	-0.0347857	negative
MAPT	-0.034778	negative
POU4F2	-0.0347269	negative
FLRT3	-0.0345984	negative
PRRX2	-0.0344471	negative
NRP2	-0.0342561	negative
MGP	-0.0342284	negative
ALCAM	-0.0341872	negative
CXCL12	-0.0338555	negative
SYT1	-0.0335717	negative
IGF2	-0.0335349	negative
TUBB4A	-0.0332611	negative
DCN	-0.0331523	negative
GNG3	-0.0330512	negative
MYL11	-0.032808	negative
COL16A1	-0.0325946	negative
CELF5	-0.0325528	negative
COL14A1	-0.0325502	negative
GLT8D2	-0.0324785	negative
GDAP1L1	-0.0324605	negative
SCG2	-0.0324383	negative
ZFHX3	-0.0324328	negative
OSR2	-0.032156	negative
CBLN2	-0.0321035	negative
ANGPTL2	-0.0320169	negative
RAB3C	-0.0319061	negative
PDGFRA	-0.0318908	negative
KLF2	-0.0318714	negative
CTSK	-0.0317687	negative
SLITRK6	-0.0316787	negative
PAK5	-0.0316636	negative
PGM2L1	-0.031622	negative
DACT1	-0.0315676	negative
PCSK1N	-0.0315555	negative
PCDH9	-0.0314183	negative
RAB33A	-0.0314108	negative
AKR1C2	-0.0313678	negative
ITM2A	-0.0313202	negative
SCN3A	-0.0312534	negative
TMEM35A	-0.0312449	negative
PITX2	-0.0312297	negative
TFAP2B	-0.0312175	negative
TLCD3B	-0.0311803	negative
ARHGAP28	-0.0311508	negative
SIX2	-0.030929	negative
LBH	-0.0309064	negative
ATCAY	-0.0308138	negative
DUSP4	-0.0306606	negative
LEF1	-0.0306555	negative
LRRC17	-0.0306231	negative
SGCD	-0.030605	negative
SPARCL1	-0.0305236	negative
INS-IGF2	-0.0304223	negative
DDR2	-0.0303036	negative
TTC9B	-0.0302118	negative
ROBO2	-0.0302026	negative
NPTXR	-0.0302018	negative
BNC2	-0.0301343	negative
PLXNA2	-0.0300736	negative
GNAO1	-0.030036	negative
HMX1	-0.0300132	negative
CDH11	-0.0299053	negative
SFRP1	-0.0298826	negative
SLC6A5	-0.029876	negative
OGN	-0.0298581	negative
CDH7	-0.0298413	negative
SRPX	-0.0297697	negative
FRRS1L	-0.0296845	negative
PTPN5	-0.0295858	negative
BACH2	-0.0294831	negative
RAB3A	-0.0294522	negative
TAC1	-0.029426	negative
SCN3B	-0.0293729	negative
IL11RA	-0.0293439	negative
SVOP	-0.029327	negative
CDK5R1	-0.0292731	negative
SYT13	-0.0292471	negative
JPH4	-0.0292188	negative
LSAMP	-0.0291799	negative
PHACTR3	-0.0291229	negative
ELAVL4	-0.0290945	negative
INA	-0.0290198	negative
ZFHX4	-0.0289774	negative
CPE	-0.0289713	negative
REEP1	-0.0289385	negative
COL1A2	-0.0288231	negative
NBEA	-0.0287653	negative
HMGCR	-0.0284797	negative
SCX	-0.0283837	negative
SLC8A2	-0.0282607	negative
HSPA12B	-0.0281743	negative
ACTC1	-0.0280838	negative
MEOX2	-0.0280834	negative
NDST3	-0.0278808	negative
NCAN	-0.0278547	negative
THSD7A	-0.0278141	negative
SYN1	-0.0277937	negative
SCG3	-0.0277342	negative
PHACTR1	-0.0276673	negative
CALB1	-0.0274948	negative
DOC2B	-0.0273226	negative
POU3F1	-0.0271614	negative
DRGX	-0.0270992	negative
GPC3	-0.0270241	negative
HAS2	-0.0269356	negative
PCP4	-0.0268891	negative
GAS2	-0.0267864	negative
VSTM2A	-0.0267715	negative
KIF26B	-0.0267514	negative
CDC42EP5	-0.026614	negative
SLC40A1	-0.0265949	negative
RAMP2	-0.0265428	negative
NEGR1	-0.0264575	negative
LBX1-AS1	-0.0263844	negative
OLFML3	-0.026373	negative
FIBIN	-0.0263519	negative
PDZRN3	-0.0263288	negative
PCSK9	-0.0262843	negative
BRINP1	-0.0262811	negative
FLRT2	-0.0262036	negative
ZEB2	-0.0261779	negative
NRN1	-0.0261621	negative
NFIX	-0.0261445	negative
MPPED2	-0.0261264	negative
KCNJ2	-0.026119	negative
RUNDC3B	-0.0260994	negative
ATP1A3	-0.0260811	negative
PKDCC	-0.026033	negative
TMEM119	-0.0259766	negative
ADGRA2	-0.0258474	negative
CD200	-0.0258458	negative
SLCO5A1	-0.0258221	negative
SCRT2	-0.0258039	negative
RBFOX2	-0.0257908	negative
B3GALT2	-0.0257857	negative
AKR1C1	-0.0257398	negative
TSPAN7	-0.0256177	negative
TBX3	-0.025602	negative
SV2A	-0.0255599	negative
SOX4	-0.0255571	negative
ACTL6B	-0.0255177	negative
SLC32A1	-0.0254945	negative
FBLL1	-0.0254632	negative
VCAN	-0.0253404	negative
MYL1	-0.0252914	negative
DACT3	-0.0252697	negative
PAK3	-0.0252344	negative
COL1A1	-0.0252062	negative
SLITRK1	-0.0252057	negative
POU2F2	-0.0251533	negative
MIR100HG	-0.0251374	negative
PLK2	-0.0250816	negative
