## Supplementary material for "ENS lineage potential is not intrinsically regionalized but is modulated by PTPRZ1 signaling": Table 11

### Sheet: Sheet1
gene	loading	direction
A2M	0.0691846	positive
IFITM1	0.0611644	positive
APOE	0.0577126	positive
ASS1	0.0568747	positive
TTR	0.0560264	positive
FOS	0.0510829	positive
EGR1	0.0508678	positive
ANXA1	0.0467904	positive
TRH	0.0462618	positive
ELN	0.0453051	positive
CLDN6	0.044867	positive
MSX1	0.0448024	positive
BGN	0.044634	positive
HRK	0.0432372	positive
PLAT	0.0432065	positive
CA2	0.0421915	positive
NQO1	0.0419338	positive
MAL	0.0402627	positive
COL9A3	0.0402553	positive
TNFRSF12A	0.0401312	positive
PTGDS	0.0400675	positive
DLK1	0.0400601	positive
PRSS23	0.0396537	positive
TMEM163	0.0394356	positive
JUNB	0.0390408	positive
IGFBP7	0.0389773	positive
CYP1B1	0.0387503	positive
CLU	0.0382112	positive
TAGLN2	0.0381156	positive
MSX2	0.0380861	positive
CD44	0.0375955	positive
PLEKHA4	0.037477	positive
IFITM3	0.0371923	positive
MXRA8	0.0367925	positive
COL18A1	0.0360752	positive
PDLIM1	0.035619	positive
PRPH	0.035542	positive
DACT2	0.0355247	positive
MYORG	0.0355019	positive
PCDH17	0.0352764	positive
HMGCS2	0.0351569	positive
TPPP3	0.0351428	positive
NEAT1	0.0344026	positive
TRPM3	0.0343402	positive
COLEC12	0.0339033	positive
SPOCK2	0.0338863	positive
CCNO	0.0333925	positive
LHX9	0.0333599	positive
PLAC9	0.0330841	positive
SCG2	0.0325479	positive
POU2F2	0.0325104	positive
GRIN2C	0.0324635	positive
LGALS3BP	0.0324189	positive
CDKN1A	0.0321543	positive
SAMD11	0.0319956	positive
SEMA3C	0.0318688	positive
CLEC18B	0.0315503	positive
FILIP1L	0.0314402	positive
EMP1	0.0313804	positive
LGALS3	0.0313208	positive
TIMP1	0.0312329	positive
ALPK2	0.0310595	positive
CPLX2	0.0309943	positive
PRNP	0.0309405	positive
PTPRO	0.0309154	positive
PLS3	0.0308718	positive
MGAT4C	0.0308576	positive
COL8A2	0.0307505	positive
CAVIN1	0.0303031	positive
CALY	0.0302218	positive
SPINT2	0.0299993	positive
LYPD1	0.0299744	positive
SNCG	0.0299011	positive
GAP43	0.0297341	positive
KREMEN2	0.0297235	positive
SEMA3B	0.0290991	positive
ADAM12	0.0290892	positive
HLA-B	0.0290608	positive
CD151	0.0287206	positive
FABP3	0.0286252	positive
CYTOR	0.0286128	positive
SSC5D	0.0283291	positive
S100B	0.0283245	positive
BSCL2	0.0282496	positive
SERPINE1	0.0282363	positive
LHX2	0.0281238	positive
HNRNPUL2-BSCL2	0.028044	positive
NEU1	0.0280114	positive
NPHS1	0.0277809	positive
ITGA11	0.0277473	positive
IFITM2	0.0277027	positive
DIO3	0.0276976	positive
BBC3	0.0276897	positive
KIAA1210	0.0275303	positive
LY6H	0.0274982	positive
RBM47	0.0274711	positive
CNN1	0.0274475	positive
MIR4435-2HG	0.0273849	positive
LRRN2	0.0271999	positive
BHLHE40	0.0270397	positive
CAV1	0.0270072	positive
KCNJ2	0.0269709	positive
FBXO2	0.0269219	positive
S100A6	0.0267954	positive
GNG3	0.026604	positive
CORO2B	0.0265358	positive
DES	0.0265221	positive
ADCYAP1	0.0263544	positive
CA11	0.0263023	positive
CNTNAP2	0.0262612	positive
RRAS	0.02619	positive
TSHZ2	0.0259976	positive
SLC13A4	0.025981	positive
MEOX1	0.0257861	positive
STMN4	0.0255909	positive
RAB13	0.0255885	positive
BARHL2	0.0254991	positive
TPBG	0.0254987	positive
EEF1A2	0.0254125	positive
ATP1B2	0.0252722	positive
VASN	0.0252647	positive
IFI27L2	0.0252394	positive
FTL	0.0252236	positive
NDRG1	0.0252215	positive
SNHG19	0.0251278	positive
EGFL6	0.0250914	positive
CDH6	0.0250787	positive
IER3	0.0250191	positive
THEMIS	0.0249385	positive
RNF145	0.0247272	positive
FAM216B	0.0246921	positive
VAMP5	0.0246759	positive
PLD3	0.0245993	positive
QPRT	0.0245915	positive
L1CAM	0.0245288	positive
PDGFB	0.0244305	positive
ALX4	0.0243936	positive
TLCD3B	0.0242896	positive
ATF3	0.0241848	positive
CDC20B	0.0241805	positive
TGFBI	0.0241765	positive
KLHDC8B	0.0241301	positive
STMN2	0.0240762	positive
CRACR2B	0.0240453	positive
CLDN19	0.0240226	positive
CLIC6	0.0240202	positive
PDLIM4	0.0240139	positive
LAMA5	0.0239785	positive
UNCX	0.023928	positive
NECAB2	0.0238845	positive
SLC22A17	0.0238652	positive
SCX	0.0238604	positive
AQP1	0.0238575	positive
S100A13	0.0238552	positive
GOLIM4	0.0236689	positive
NDRG4	0.0236468	positive
BTG2	0.0235921	positive
FXYD5	0.0235403	positive
BAMBI	0.0235362	positive
RSPH1	0.023477	positive
IGSF10	0.0233683	positive
HCFC1R1	0.0232108	positive
OTX2	0.0232104	positive
CRIP1	0.0232077	positive
KDELR3	0.0231134	positive
KLHL4	0.0230843	positive
PRKCB	0.0229317	positive
VWA1	0.0228473	positive
HSPB1	0.0227691	positive
SEZ6L2	0.0227638	positive
LRAT	0.0226737	positive
LEFTY2	0.022578	positive
RBP1	0.0225679	positive
PLXND1	0.0225619	positive
BCAM	0.0224316	positive
ECRG4	0.022388	positive
CRYBB1	0.0223476	positive
WNT1	0.0223318	positive
PTGS2	0.0223297	positive
PMEL	0.0221917	positive
ZCCHC12	0.0221807	positive
CRYAB	0.0221672	positive
GRN	0.02216	positive
LAMB2	0.0221227	positive
SYCE1L	0.0220114	positive
SQSTM1	0.0219006	positive
SLC44A3	0.0218894	positive
FKBP1B	0.0218579	positive
COMTD1	0.0217823	positive
RHOB	0.021733	positive
TPP1	0.0217187	positive
EPPK1	0.0217131	positive
VGF	0.0216742	positive
PLTP	0.0216722	positive
SLC17A6	0.0216643	positive
NEFL	0.0216218	positive
SPMIP6	0.0216076	positive
RFTN1	0.0215921	positive
XKR4	0.0215335	positive
TMEM255A	0.021498	positive
TWIST2	-0.111859	negative
FABP7	-0.0890494	negative
COL14A1	-0.0871076	negative
CCDC3	-0.0828751	negative
CXCL12	-0.0821076	negative
OSR2	-0.0803596	negative
OSR1	-0.0705437	negative
WNT11	-0.0692945	negative
HES5	-0.0686933	negative
SFRP1	-0.0659338	negative
C1QTNF2	-0.0654416	negative
TBX15	-0.064505	negative
MME	-0.0636934	negative
EMX2	-0.0636011	negative
LEF1	-0.0619415	negative
FOXD1	-0.0609172	negative
PDGFRA	-0.0602693	negative
PLK2	-0.0598655	negative
SFRP2	-0.0589297	negative
CRYM	-0.0574177	negative
HEY2	-0.0564748	negative
SOX2-OT	-0.0558988	negative
LRRC17	-0.0554478	negative
C1QTNF7	-0.0548076	negative
IGF1	-0.0532565	negative
TMEM132C	-0.053139	negative
RGCC	-0.0525592	negative
TNC	-0.0524197	negative
LUM	-0.0517932	negative
PTGER4	-0.0513159	negative
GPC3	-0.0507259	negative
NPPC	-0.0506565	negative
CDH11	-0.0492554	negative
FLRT3	-0.0492036	negative
VCAN	-0.0488891	negative
SIM1	-0.0485253	negative
SOX3	-0.0480287	negative
PTCH1	-0.0472989	negative
CHST2	-0.0471734	negative
FST	-0.04664	negative
MIR9-1HG	-0.0461038	negative
FGF19	-0.0451778	negative
NPTX1	-0.0451753	negative
ARHGAP28	-0.0444005	negative
HMX1	-0.0443749	negative
BCL11B	-0.0439522	negative
VGLL3	-0.0438948	negative
GLI1	-0.0433833	negative
FOXB1	-0.0433501	negative
SOX1	-0.0432396	negative
ALDH1A3	-0.043139	negative
SOSTDC1	-0.0423671	negative
GSX1	-0.0421084	negative
DCN	-0.0421055	negative
LRRC3B	-0.0417768	negative
FAM181A	-0.0415545	negative
LAMA4	-0.0409492	negative
S1PR3	-0.0407786	negative
KIF26B	-0.0405636	negative
CDC20	-0.039458	negative
EMX2OS	-0.0393585	negative
FZD10	-0.0389129	negative
ARHGEF6	-0.0382586	negative
GREM1	-0.0376252	negative
GABRQ	-0.0376084	negative
ANGPTL2	-0.0375479	negative
AHCY	-0.0369907	negative
LIMCH1	-0.0367715	negative
FGF18	-0.0367605	negative
EPHA4	-0.0367386	negative
POU3F3	-0.0365528	negative
SPON1	-0.0360073	negative
TMTC2	-0.0359638	negative
ITM2A	-0.0359618	negative
GLIS1	-0.0359026	negative
RGMA	-0.0358485	negative
UBE2C	-0.0354247	negative
CYP26A1	-0.0353679	negative
H2AX	-0.0352508	negative
NOTCH1	-0.0351443	negative
WNT7B	-0.0349691	negative
GLI2	-0.0347457	negative
RERG	-0.0342964	negative
CCNA2	-0.0340965	negative
MAB21L1	-0.0340375	negative
ACKR3	-0.0338914	negative
BIRC5	-0.0338598	negative
CDH20	-0.032937	negative
CCNB1	-0.0328795	negative
LTBP1	-0.0326943	negative
TCF4	-0.0326178	negative
SHOX2	-0.0322389	negative
HS3ST3B1	-0.0318227	negative
LRIG1	-0.031564	negative
TOP2A	-0.0313795	negative
FBXO5	-0.0312492	negative
SYNPO2	-0.0312467	negative
HMCN1	-0.0310099	negative
ADAM22	-0.0309667	negative
MYBL2	-0.0308505	negative
UHRF1	-0.0308462	negative
GXYLT2	-0.0308333	negative
MASP1	-0.0308302	negative
LPAR1	-0.0306767	negative
RRM2	-0.0306282	negative
TBX18	-0.0304678	negative
PMEPA1	-0.0304564	negative
CENPA	-0.0301726	negative
TACC3	-0.0300659	negative
CDCA8	-0.0298892	negative
CCNB2	-0.0298263	negative
NTF3	-0.0297125	negative
LINC01102	-0.0295381	negative
DEPDC1B	-0.0293802	negative
STXBP6	-0.0293155	negative
CDCA7	-0.0292786	negative
SMOC2	-0.0292166	negative
PCNA	-0.0291906	negative
KCNK2	-0.0291592	negative
EMILIN3	-0.0289578	negative
SLC40A1	-0.0289157	negative
PLAGL1	-0.0288811	negative
OPRK1	-0.028843	negative
NRARP	-0.0288269	negative
MELK	-0.0287919	negative
MCC	-0.0287472	negative
RARG	-0.0287263	negative
KIFC1	-0.028647	negative
ID3	-0.0286203	negative
HHIP	-0.028524	negative
PHLDB2	-0.0284666	negative
KIF11	-0.0282286	negative
SPC25	-0.0281272	negative
CDCA3	-0.027754	negative
CDK1	-0.0276023	negative
PDZRN3	-0.0274879	negative
ZWINT	-0.0274829	negative
PLK1	-0.0273617	negative
TCF7L1	-0.0272709	negative
TYMS	-0.0272144	negative
TWIST1	-0.0271477	negative
FGFR3	-0.0271088	negative
IGFBP4	-0.0270982	negative
TMEM132E	-0.0269203	negative
GTSE1	-0.0268978	negative
CADPS2	-0.0268893	negative
BUB1	-0.0268207	negative
TGFBR3	-0.0267738	negative
AURKB	-0.0267107	negative
EPHA3	-0.0267023	negative
NFIB	-0.0266482	negative
SKP2	-0.0266047	negative
MCM2	-0.0265981	negative
CDH4	-0.0265708	negative
MAD2L1	-0.02655	negative
PRKD3	-0.0264722	negative
SVEP1	-0.0264301	negative
POSTN	-0.0264078	negative
KIF26A	-0.0263334	negative
PIMREG	-0.0262557	negative
SHH	-0.0262168	negative
MEGF10	-0.0260378	negative
TNFRSF19	-0.0259696	negative
CKS1B	-0.0258739	negative
ECT2	-0.0258388	negative
PCSK9	-0.0257592	negative
SPC24	-0.0255351	negative
ADGRA2	-0.0254243	negative
NUSAP1	-0.0254209	negative
GINS1	-0.025338	negative
SGO2	-0.0253233	negative
DBF4	-0.0253085	negative
TPX2	-0.0252436	negative
SP9	-0.0252373	negative
PBK	-0.0252205	negative
CDCA5	-0.025175	negative
SDC1	-0.0251617	negative
GPC6	-0.025075	negative
DDIT4L	-0.0250226	negative
NCAPD2	-0.0249768	negative
MCM6	-0.0249171	negative
EDNRA	-0.0248512	negative
LOX	-0.02485	negative
GBX2	-0.024799	negative
CENPH	-0.0246894	negative
INHBB	-0.0246333	negative
ANLN	-0.0246107	negative
H4C3	-0.0245963	negative
PDE1A	-0.0245142	negative
SGO1	-0.0244641	negative
PTTG1	-0.0243548	negative
LIFR	-0.0243452	negative
PANTR1	-0.0243011	negative
PIM1	-0.0241819	negative
PCLAF	-0.0241572	negative
H2BC9	-0.0241458	negative
NUF2	-0.0240385	negative
PRR11	-0.0240373	negative
PCDH18	-0.0240271	negative
GMNN	-0.0240103	negative
