## Supplementary material for "ENS lineage potential is not intrinsically regionalized but is modulated by PTPRZ1 signaling": Table 12

### Sheet: Sheet1
Term	Overlap	P-value	Adjusted P-value	Old P-value	Old Adjusted P-value	Odds Ratio	Combined Score	Genes
Extracellular Matrix Organization	13/300	3.32336e-09	1.1532e-06	0	0	10.2114	199.35	COL18A1;CD151;ELN;SERPINE1;BGN;TTR;ITGA11;ADAM12;COL8A2;COL9A3;TIMP1;A2M;CD44
Degradation of the Extracellular Matrix	7/140	6.59236e-06	0.00114377	0	0	11.1868	133.454	COL18A1;ELN;COL8A2;COL9A3;TIMP1;A2M;CD44
Post-translational Protein Phosphorylation	6/107	1.61447e-05	0.0018674	0	0	12.5125	138.062	MXRA8;IGFBP7;APOE;TIMP1;SCG2;PRSS23
Regulation of IGF Transport and Uptake by Insulin-like Growth Factor Binding Proteins (IGFBPs)	6/124	3.72579e-05	0.00258344	0	0	10.7007	109.122	MXRA8;IGFBP7;APOE;TIMP1;SCG2;PRSS23
Platelet Degranulation	6/128	4.45311e-05	0.00258344	0	0	10.3478	103.677	LGALS3BP;SERPINE1;TAGLN2;TIMP1;A2M;CLU
Interferon Alpha Beta Signaling	5/78	4.46704e-05	0.00258344	0	0	14.2949	143.18	IFITM3;EGR1;IFITM1;IFITM2;HLA-B
Response to Elevated Platelet Cytosolic Ca2+	6/133	5.51778e-05	0.00273524	0	0	9.93785	97.4401	LGALS3BP;SERPINE1;TAGLN2;TIMP1;A2M;CLU
Integrin Cell Surface Interactions	5/85	6.7517e-05	0.00292855	0	0	13.0395	125.22	COL18A1;ITGA11;COL8A2;COL9A3;CD44
Cytokine Signaling in Immune System	13/776	0.000129095	0.00497734	0	0	3.74777	33.5612	IFITM3;EGR1;IFITM1;CDKN1A;IFITM2;ANXA1;TNFRSF12A;HLA-B;FOS;S100B;TIMP1;JUNB;CD44
Assembly of Collagen Fibrils and Other Multimeric Structures	4/61	0.000246742	0.00783203	0	0	14.5051	120.496	COL18A1;CD151;COL8A2;COL9A3
Interleukin-4 and Interleukin-13 Signaling	5/112	0.000248278	0.00783203	0	0	9.73586	80.817	CDKN1A;ANXA1;TIMP1;FOS;JUNB
Signaling by Receptor Tyrosine Kinases	10/536	0.000351036	0.0101508	0	0	4.09252	32.5545	EGR1;PTPRO;ADAM12;COL9A3;PLAT;SPINT2;APOE;FOS;S100B;JUNB
NGF-stimulated Transcription	3/39	0.000972629	0.0259617	0	0	17.0653	118.356	EGR1;FOS;JUNB
Collagen Formation	4/90	0.00108165	0.0268094	0	0	9.59981	65.5597	COL18A1;CD151;COL8A2;COL9A3
Collagen Chain Trimerization	3/44	0.00138426	0.0320225	0	0	14.9804	98.6098	COL18A1;COL8A2;COL9A3
Advanced Glycosylation Endproduct Receptor Signaling	2/13	0.00186243	0.0380154	0	0	36.8998	231.948	LGALS3;S100B
Dissolution of Fibrin Clot	2/13	0.00186243	0.0380154	0	0	36.8998	231.948	SERPINE1;PLAT
Platelet Activation, Signaling and Aggregation	6/262	0.00203704	0.0392696	0	0	4.89794	30.3489	LGALS3BP;SERPINE1;TAGLN2;TIMP1;A2M;CLU
Interferon Signaling	6/280	0.0028355	0.0517851	0	0	4.57198	26.8171	IFITM3;EGR1;IFITM1;IFITM2;HLA-B;CD44
Nuclear Events (Kinase and Transcription Factor Activation)	3/61	0.00353794	0.0611282	0	0	10.5805	59.7187	EGR1;FOS;JUNB
Scavenging by Class A Receptors	2/19	0.00400405	0.0611282	0	0	23.8691	131.768	COLEC12;APOE
Plasma Lipoprotein Assembly	2/19	0.00400405	0.0611282	0	0	23.8691	131.768	APOE;A2M
Collagen Degradation	3/64	0.00405172	0.0611282	0	0	10.0586	55.4092	COL18A1;COL8A2;COL9A3
Signaling by NTRKs	4/134	0.00459978	0.0639681	0	0	6.33654	34.1016	EGR1;PTPRO;FOS;JUNB
Collagen Biosynthesis and Modifying Enzymes	3/67	0.00460865	0.0639681	0	0	9.5857	51.5693	COL18A1;COL8A2;COL9A3
ECM Proteoglycans	3/76	0.006548	0.0873906	0	0	8.40008	42.2406	SERPINE1;BGN;COL9A3
Senescence-Associated Secretory Phenotype (SASP)	3/81	0.00780578	0.100319	0	0	7.85964	38.1419	CDKN1A;IGFBP7;FOS
BMAL1 CLOCK,NPAS2 Activates Circadian Gene Expression	2/28	0.00859621	0.106532	0	0	15.5997	74.1989	SERPINE1;BHLHE40
Nuclear Signaling by ERBB4	2/32	0.0111345	0.13323	0	0	13.517	60.7955	APOE;S100B
Activation of Matrix Metalloproteinases	2/33	0.0118146	0.136655	0	0	13.0803	58.0559	COL18A1;TIMP1
SMAD2 SMAD3 SMAD4 Heterotrimer Regulates Transcription	2/36	0.0139609	0.151389	0	0	11.9244	50.9349	SERPINE1;JUNB
Transcriptional Regulation by the AP-2 (TFAP2) Family of Transcription Factors	2/36	0.0139609	0.151389	0	0	11.9244	50.9349	CDKN1A;APOE
Transcriptional Regulation by RUNX2	3/106	0.0161413	0.169728	0	0	5.94445	24.529	LGALS3;CDKN1A;MSX2
NCAM1 Interactions	2/42	0.0187141	0.190993	0	0	10.1327	40.3126	PRNP;COL9A3
Immune System	18/2150	0.0195475	0.191595	0	0	1.82941	7.19854	IFITM3;COLEC12;EGR1;IFITM1;CDKN1A;IFITM2;ANXA1;TNFRSF12A;HLA-B;FOS;S100B;CLU;LGALS3;TTR;NEU1;TIMP1;JUNB;CD44
Signaling by NTRK1 (TRKA)	3/115	0.0200067	0.191595	0	0	5.46429	21.3746	EGR1;FOS;JUNB
Retinoid Metabolism and Transport	2/44	0.0204295	0.191595	0	0	9.64917	37.5428	TTR;APOE
Binding and Uptake of Ligands by Scavenger Receptors	3/122	0.0233356	0.204441	0	0	5.14104	19.3189	COLEC12;SSC5D;APOE
Metabolism of Fat-Soluble Vitamins	2/48	0.0240483	0.204441	0	0	8.80834	32.8348	TTR;APOE
Signaling by MST1	1/5	0.0247535	0.204441	0	0	50.2424	185.836	SPINT2
Chylomicron Clearance	1/5	0.0247535	0.204441	0	0	50.2424	185.836	APOE
TFAP2 (AP-2) Family Regulates Transcription of Cell Cycle Factors	1/5	0.0247535	0.204441	0	0	50.2424	185.836	CDKN1A
Hemostasis	8/707	0.0253342	0.204441	0	0	2.38863	8.77965	LGALS3BP;SERPINE1;TAGLN2;PLAT;TIMP1;A2M;CLU;CD44
Signaling by Interleukins	6/452	0.0259422	0.20459	0	0	2.78418	10.1675	CDKN1A;ANXA1;TIMP1;FOS;S100B;JUNB
Transcriptional Activity of SMAD2 SMAD3 SMAD4 Heterotrimer	2/51	0.0269215	0.207595	0	0	8.26781	29.8867	SERPINE1;JUNB
Scavenging by Class B Receptors	1/6	0.029631	0.214207	0	0	40.1919	141.433	SSC5D
Signaling by LRP5 Mutants	1/6	0.029631	0.214207	0	0	40.1919	141.433	KREMEN2
MET Receptor Activation	1/6	0.029631	0.214207	0	0	40.1919	141.433	SPINT2
Signaling by ERBB4	2/58	0.034128	0.21479	0	0	7.23178	24.4263	APOE;S100B
Signaling by PDGF	2/58	0.034128	0.21479	0	0	7.23178	24.4263	PLAT;COL9A3
RUNX1 Regulates Transcription of Genes Involved in Differentiation of Myeloid Cells	1/7	0.0344842	0.21479	0	0	33.4916	112.775	LGALS3
RUNX3 Regulates CDKN1A Transcription	1/7	0.0344842	0.21479	0	0	33.4916	112.775	CDKN1A
Arachidonate Metabolism	2/59	0.0352126	0.21479	0	0	7.10455	23.7743	CYP1B1;PTGDS
Erythrocytes Take up Oxygen and Release Carbon Dioxide	1/8	0.0393135	0.21479	0	0	28.7056	92.8968	CA2
HDL Assembly	1/8	0.0393135	0.21479	0	0	28.7056	92.8968	A2M
Synthesis of Ketone Bodies	1/8	0.0393135	0.21479	0	0	28.7056	92.8968	HMGCS2
Synthesis of Epoxy (EET) and Dihydroxyeicosatrienoic Acids (DHET)	1/8	0.0393135	0.21479	0	0	28.7056	92.8968	CYP1B1
Insulin-like Growth Factor-2 mRNA Binding Proteins (IGF2BPs IMPs VICKZs) Bind RNA	1/8	0.0393135	0.21479	0	0	28.7056	92.8968	CD44
Terminal Pathway of Complement	1/8	0.0393135	0.21479	0	0	28.7056	92.8968	CLU
Defective CHST14 Causes EDS, Musculocontractural Type	1/8	0.0393135	0.21479	0	0	28.7056	92.8968	BGN
Defective CHST3 Causes SEDCJD	1/8	0.0393135	0.21479	0	0	28.7056	92.8968	BGN
Defective CHSY1 Causes TPBS	1/8	0.0393135	0.21479	0	0	28.7056	92.8968	BGN
NCAM Signaling for Neurite Out-Growth	2/63	0.0396819	0.21479	0	0	6.63734	21.4178	PRNP;COL9A3
Activation of PUMA and Translocation to Mitochondria	1/9	0.0441188	0.21479	0	0	25.1162	78.3842	BBC3
Formyl Peptide Receptors Bind Formyl Peptides and Many Other Ligands	1/9	0.0441188	0.21479	0	0	25.1162	78.3842	ANXA1
BH3-only Proteins Associate With and Inactivate Anti-Apoptotic BCL-2 Members	1/9	0.0441188	0.21479	0	0	25.1162	78.3842	BBC3
Synthesis of (16-20)-Hydroxyeicosatetraenoic Acids (HETE)	1/9	0.0441188	0.21479	0	0	25.1162	78.3842	CYP1B1
Cell-Cell Communication	3/157	0.0441886	0.21479	0	0	3.96559	12.3698	CLDN6;CD151;NPHS1
FOXO-mediated Transcription	2/67	0.0443538	0.21479	0	0	6.22763	19.4025	CDKN1A;BBC3
Signaling by TGFB Family Members	3/161	0.0470095	0.21479	0	0	3.86441	11.8151	SERPINE1;TIMP1;JUNB
Circadian Clock	2/70	0.0479848	0.21479	0	0	5.95198	18.0754	SERPINE1;BHLHE40
Activation of the AP-1 Family of Transcription Factors	1/10	0.0489004	0.21479	0	0	22.3244	67.3742	FOS
STAT5 Activation Downstream of FLT3 ITD Mutants	1/10	0.0489004	0.21479	0	0	22.3244	67.3742	CDKN1A
HDL Remodeling	1/10	0.0489004	0.21479	0	0	22.3244	67.3742	APOE
Chylomicron Assembly	1/10	0.0489004	0.21479	0	0	22.3244	67.3742	APOE
Chylomicron Remodeling	1/10	0.0489004	0.21479	0	0	22.3244	67.3742	APOE
Thyroxine Biosynthesis	1/10	0.0489004	0.21479	0	0	22.3244	67.3742	DIO3
Ketone Body Metabolism	1/10	0.0489004	0.21479	0	0	22.3244	67.3742	HMGCS2
Urea Cycle	1/10	0.0489004	0.21479	0	0	22.3244	67.3742	ASS1
Cellular Senescence	3/167	0.0514037	0.222964	0	0	3.7219	11.0468	CDKN1A;IGFBP7;FOS
TGFBR3 PTM Regulation	1/11	0.0536583	0.224174	0	0	20.0909	58.7683	TIMP1
Dermatan Sulfate Biosynthesis	1/11	0.0536583	0.224174	0	0	20.0909	58.7683	BGN
Type I Hemidesmosome Assembly	1/11	0.0536583	0.224174	0	0	20.0909	58.7683	CD151
Plasma Lipoprotein Assembly, Remodeling, and Clearance	2/75	0.0542669	0.224174	0	0	5.54291	16.1512	APOE;A2M
Endosomal Vacuolar Pathway	1/12	0.0583926	0.227665	0	0	18.2635	51.8788	HLA-B
Erythrocytes Take up Carbon Dioxide and Release Oxygen	1/12	0.0583926	0.227665	0	0	18.2635	51.8788	CA2
Reversible Hydration of Carbon Dioxide	1/12	0.0583926	0.227665	0	0	18.2635	51.8788	CA2
O2 CO2 Exchange in Erythrocytes	1/12	0.0583926	0.227665	0	0	18.2635	51.8788	CA2
Hyaluronan Uptake and Degradation	1/12	0.0583926	0.227665	0	0	18.2635	51.8788	CD44
Post-translational Protein Modification	12/1457	0.0594847	0.229347	0	0	1.74159	4.91482	MGAT4C;CDKN1A;NEU1;MXRA8;HLA-B;LYPD1;IGFBP7;APOE;TIMP1;LY6H;SCG2;PRSS23
Amyloid Fiber Formation	2/80	0.0608217	0.230494	0	0	5.18629	14.5206	TTR;APOE
Retinoid Cycle Disease Events	1/13	0.0631034	0.230494	0	0	16.7407	46.2543	TTR
Transcriptional Regulation of Testis Differentiation	1/13	0.0631034	0.230494	0	0	16.7407	46.2543	PTGDS
Diseases Associated With Visual Transduction	1/13	0.0631034	0.230494	0	0	16.7407	46.2543	TTR
Diseases of the Neuronal System	1/13	0.0631034	0.230494	0	0	16.7407	46.2543	TTR
AKT Phosphorylates Targets in the Cytosol	1/14	0.0677909	0.240035	0	0	15.4522	41.587	CDKN1A
CS DS Degradation	1/14	0.0677909	0.240035	0	0	15.4522	41.587	BGN
TP53 Regulates Transcription of Genes Involved in G1 Cell Cycle Arrest	1/14	0.0677909	0.240035	0	0	15.4522	41.587	CDKN1A
N-Glycan Antennae Elongation	1/15	0.0724552	0.244439	0	0	14.3478	37.6598	MGAT4C
Negative Regulation of TCF-dependent Signaling by WNT Ligand Antagonists	1/15	0.0724552	0.244439	0	0	14.3478	37.6598	KREMEN2
Synthesis of Prostaglandins (PG) and Thromboxanes (TX)	1/15	0.0724552	0.244439	0	0	14.3478	37.6598	PTGDS
FOXO-mediated Transcription of Cell Death Genes	1/16	0.0770964	0.244439	0	0	13.3906	34.316	BBC3
Signaling by FLT3 ITD and TKD Mutants	1/16	0.0770964	0.244439	0	0	13.3906	34.316	CDKN1A
Signaling by ALK Fusions and Activated Point Mutants	2/93	0.0790201	0.244439	0	0	4.44248	11.2752	CDKN1A;JUNB
Signaling by ALK in Cancer	2/93	0.0790201	0.244439	0	0	4.44248	11.2752	CDKN1A;JUNB
Post-translational Modification Synthesis of GPI-anchored Proteins	2/93	0.0790201	0.244439	0	0	4.44248	11.2752	LYPD1;LY6H
Signaling by TGF-beta Receptor Complex	2/94	0.0804834	0.244439	0	0	4.39397	11.0715	SERPINE1;JUNB
Aberrant Regulation of Mitotic G1 S Transition in Cancer Due to RB1 Defects	1/17	0.0817146	0.244439	0	0	12.553	31.4393	CDKN1A
FOXO-mediated Transcription of Cell Cycle Genes	1/17	0.0817146	0.244439	0	0	12.553	31.4393	CDKN1A
Formation of Senescence-Associated Heterochromatin Foci (SAHF)	1/17	0.0817146	0.244439	0	0	12.553	31.4393	CDKN1A
Signaling by NTRK3 (TRKC)	1/17	0.0817146	0.244439	0	0	12.553	31.4393	PTPRO
Specification of the Neural Plate Border	1/17	0.0817146	0.244439	0	0	12.553	31.4393	MSX1
Hyaluronan Metabolism	1/17	0.0817146	0.244439	0	0	12.553	31.4393	CD44
TNF Receptor Superfamily (TNFSF) Members Mediating Non-Canonical NF-kB Pathway	1/17	0.0817146	0.244439	0	0	12.553	31.4393	TNFRSF12A
Defective Binding of RB1 Mutants to E2F1,(E2F2, E2F3)	1/17	0.0817146	0.244439	0	0	12.553	31.4393	CDKN1A
Regulation of MITF-M-dependent Genes Involved in Cell Cycle and Proliferation	1/17	0.0817146	0.244439	0	0	12.553	31.4393	CDKN1A
Metabolism of Amine-Derived Hormones	1/18	0.08631	0.247127	0	0	11.814	28.9421	DIO3
MyD88 Cascade Initiated on Plasma Membrane	2/98	0.0864202	0.247127	0	0	4.21003	10.3084	FOS;S100B
Toll Like Receptor 10 (TLR10) Cascade	2/98	0.0864202	0.247127	0	0	4.21003	10.3084	FOS;S100B
Toll Like Receptor 5 (TLR5) Cascade	2/98	0.0864202	0.247127	0	0	4.21003	10.3084	FOS;S100B
Interferon Gamma Signaling	2/99	0.0879246	0.247127	0	0	4.16642	10.1297	HLA-B;CD44
Visual Phototransduction	2/99	0.0879246	0.247127	0	0	4.16642	10.1297	TTR;APOE
NFE2L2 Regulating Anti-Oxidant Detoxification Enzymes	1/19	0.0908825	0.247127	0	0	11.1571	26.7569	NQO1
SARS-CoV-1 Targets Host Intracellular Signalling and Regulatory Pathways	1/19	0.0908825	0.247127	0	0	11.1571	26.7569	SERPINE1
Signaling by FLT3 Fusion Proteins	1/19	0.0908825	0.247127	0	0	11.1571	26.7569	CDKN1A
Neutrophil Degranulation	5/478	0.0916746	0.247127	0	0	2.16168	5.16535	LGALS3;TTR;NEU1;HLA-B;CD44
TRAF6 Mediated Induction of NFkB and MAP Kinases Upon TLR7 8 or 9 Activation	2/102	0.0924847	0.247127	0	0	4.04082	9.62002	FOS;S100B
MyD88 Dependent Cascade Initiated on Endosome	2/103	0.0940199	0.247127	0	0	4.00061	9.45843	FOS;S100B
Chondroitin Sulfate Biosynthesis	1/20	0.0954324	0.247127	0	0	10.5694	24.831	BGN
TP53 Regulates Transcription of Genes Involved in Cytochrome C Release	1/20	0.0954324	0.247127	0	0	10.5694	24.831	BBC3
Defective B3GALT6 Causes EDSP2 and SEMDJL1	1/20	0.0954324	0.247127	0	0	10.5694	24.831	BGN
Defective B3GAT3 Causes JDSSDHD	1/20	0.0954324	0.247127	0	0	10.5694	24.831	BGN
Defective B4GALT7 Causes EDS, Progeroid Type	1/20	0.0954324	0.247127	0	0	10.5694	24.831	BGN
Diseases Associated With N-glycosylation of Proteins	1/20	0.0954324	0.247127	0	0	10.5694	24.831	NEU1
Toll Like Receptor 3 (TLR3) Cascade	2/106	0.0986696	0.249479	0	0	3.88462	8.99668	FOS;S100B
Negative Regulation of NMDA Receptor-Mediated Neuronal Transmission	1/21	0.0999598	0.249479	0	0	10.0404	23.1229	GRIN2C
Synaptic Adhesion-Like Molecules	1/21	0.0999598	0.249479	0	0	10.0404	23.1229	GRIN2C
Unblocking of NMDA Receptors, Glutamate Binding and Activation	1/21	0.0999598	0.249479	0	0	10.0404	23.1229	GRIN2C
Toll Like Receptor 7 8 (TLR7 8) Cascade	2/107	0.100234	0.249479	0	0	3.84742	8.85004	FOS;S100B
Immunoregulatory Interactions Between a Lymphoid and a non-Lymphoid Cell	3/223	0.101148	0.249479	0	0	2.76664	6.33883	COLEC12;IFITM1;HLA-B
NPAS4 Regulates Expression of Target Genes	1/22	0.104465	0.249479	0	0	9.56181	21.5992	FOS
Insertion of Tail-Anchored Proteins Into the Endoplasmic Reticulum Membrane	1/22	0.104465	0.249479	0	0	9.56181	21.5992	PRNP
The Canonical Retinoid Cycle in Rods (Twilight Vision)	1/22	0.104465	0.249479	0	0	9.56181	21.5992	TTR
MyD88-independent TLR4 Cascade	2/110	0.104968	0.249479	0	0	3.73998	8.4303	FOS;S100B
TRIF (TICAM1)-mediated TLR4 Signaling	2/110	0.104968	0.249479	0	0	3.73998	8.4303	FOS;S100B
Toll Like Receptor 9 (TLR9) Cascade	2/110	0.104968	0.249479	0	0	3.73998	8.4303	FOS;S100B
Nephrin Family Interactions	1/23	0.108947	0.253723	0	0	9.12672	20.2329	NPHS1
Intrinsic Pathway of Fibrin Clot Formation	1/23	0.108947	0.253723	0	0	9.12672	20.2329	A2M
Long-term Potentiation	1/23	0.108947	0.253723	0	0	9.12672	20.2329	GRIN2C
MyD88 MAL(TIRAP) Cascade Initiated on Plasma Membrane	2/115	0.11299	0.257206	0	0	3.5736	7.79207	FOS;S100B
Toll Like Receptor TLR6 TLR2 Cascade	2/115	0.11299	0.257206	0	0	3.5736	7.79207	FOS;S100B
Estrogen-dependent Nuclear Events Downstream of ESR-membrane Signaling	1/24	0.113408	0.257206	0	0	8.72947	19.002	FOS
Triglyceride Catabolism	1/24	0.113408	0.257206	0	0	8.72947	19.002	FABP3
TRAF6 Mediated NF-kB Activation	1/25	0.117846	0.261883	0	0	8.36532	17.8882	S100B
Toll Like Receptor 2 (TLR2) Cascade	2/118	0.117878	0.261883	0	0	3.48065	7.442	FOS;S100B
Toll Like Receptor TLR1 TLR2 Cascade	2/118	0.117878	0.261883	0	0	3.48065	7.442	FOS;S100B
Cell Junction Organization	2/119	0.119519	0.261883	0	0	3.45072	7.33031	CLDN6;CD151
KEAP1-NFE2L2 Pathway	2/119	0.119519	0.261883	0	0	3.45072	7.33031	NQO1;CDKN1A
A Tetrasaccharide Linker Sequence Is Required for GAG Synthesis	1/26	0.122262	0.261883	0	0	8.0303	16.8764	BGN
Endogenous Sterols	1/26	0.122262	0.261883	0	0	8.0303	16.8764	CYP1B1
N-glycan Antennae Elongation in the Medial trans-Golgi	1/26	0.122262	0.261883	0	0	8.0303	16.8764	MGAT4C
Constitutive Signaling by AKT1 E17K in Cancer	1/26	0.122262	0.261883	0	0	8.0303	16.8764	CDKN1A
FLT3 Signaling in Disease	1/28	0.131029	0.277239	0	0	7.43472	15.1098	CDKN1A
TRP Channels	1/28	0.131029	0.277239	0	0	7.43472	15.1098	TRPM3
Glycosaminoglycan Metabolism	2/127	0.132847	0.27938	0	0	3.22857	6.51707	BGN;CD44
Axon Guidance	5/541	0.13467	0.281509	0	0	1.90141	3.8122	PRNP;GAP43;LHX2;COL9A3;LHX9
Activation of BH3-only Proteins	1/30	0.13971	0.288567	0	0	6.92128	13.6224	BBC3
Laminin Interactions	1/30	0.13971	0.288567	0	0	6.92128	13.6224	COL18A1
Activated NOTCH1 Transmits Signal to the Nucleus	1/31	0.144017	0.288867	0	0	6.69024	12.9645	DLK1
Antigen Presentation Folding, Assembly and Peptide Loading of Class I MHC	1/31	0.144017	0.288867	0	0	6.69024	12.9645	HLA-B
Tight Junction Interactions	1/31	0.144017	0.288867	0	0	6.69024	12.9645	CLDN6
MAPK Targets Nuclear Events Mediated by MAP Kinases	1/31	0.144017	0.288867	0	0	6.69024	12.9645	FOS
Downregulation of SMAD2 3 SMAD4 Transcriptional Activity	1/31	0.144017	0.288867	0	0	6.69024	12.9645	SERPINE1
Diseases of Metabolism	3/264	0.146052	0.291265	0	0	2.32717	4.477	NEU1;BGN;CYP1B1
Metabolism of Proteins	14/2067	0.148757	0.294965	0	0	1.41516	2.6965	CDKN1A;HLA-B;LYPD1;PRSS23;MGAT4C;TTR;NEU1;MXRA8;IGFBP7;APOE;HMGCS2;TIMP1;LY6H;SCG2
Sialic Acid Metabolism	1/33	0.152569	0.300566	0	0	6.27146	11.7912	NEU1
Signal Transduction	17/2613	0.153315	0.300566	0	0	1.36525	2.5602	EGR1;CDKN1A;ANXA1;SERPINE1;PTPRO;PLAT;SPINT2;KREMEN2;TRH;FOS;S100B;DLK1;ADAM12;COL9A3;APOE;TIMP1;JUNB
Nervous System Development	5/567	0.154665	0.300631	0	0	1.81101	3.38024	PRNP;GAP43;LHX2;COL9A3;LHX9
Signaling by WNT in Cancer	1/34	0.156813	0.300631	0	0	6.08111	11.2665	KREMEN2
Plasma Lipoprotein Remodeling	1/34	0.156813	0.300631	0	0	6.08111	11.2665	APOE
Metabolic Disorders of Biological Oxidation Enzymes	1/34	0.156813	0.300631	0	0	6.08111	11.2665	CYP1B1
Nuclear Events Stimulated by ALK Signaling in Cancer	1/35	0.161037	0.305354	0	0	5.90196	10.7777	JUNB
Transcriptional Regulation by NPAS4	1/35	0.161037	0.305354	0	0	5.90196	10.7777	FOS
Aberrant Regulation of Mitotic Cell Cycle Due to RB1 Defects	1/36	0.165239	0.310799	0	0	5.73304	10.3216	CDKN1A
Diseases of Glycosylation	2/146	0.1657	0.310799	0	0	2.79989	5.03301	NEU1;BGN
Toll Like Receptor 4 (TLR4) Cascade	2/148	0.169239	0.312706	0	0	2.76125	4.90521	FOS;S100B
Molecules Associated With Elastic Fibres	1/37	0.16942	0.312706	0	0	5.57351	9.89507	ELN
Plasma Lipoprotein Clearance	1/37	0.16942	0.312706	0	0	5.57351	9.89507	APOE
Maturation of Spike Protein 9694548	1/38	0.173581	0.313711	0	0	5.4226	9.49559	MGAT4C
Triglyceride Metabolism	1/38	0.173581	0.313711	0	0	5.4226	9.49559	FABP3
Diseases of Mitotic Cell Cycle	1/38	0.173581	0.313711	0	0	5.4226	9.49559	CDKN1A
Regulation of Ornithine Decarboxylase (ODC)	1/38	0.173581	0.313711	0	0	5.4226	9.49559	NQO1
Formation of Fibrin Clot (Clotting Cascade)	1/39	0.177721	0.317882	0	0	5.27964	9.1208	A2M
Glycosphingolipid Catabolism	1/39	0.177721	0.317882	0	0	5.27964	9.1208	NEU1
Metabolism of Lipids	6/758	0.179014	0.318554	0	0	1.62528	2.79596	FABP3;NEU1;CYP1B1;PLEKHA4;HMGCS2;PTGDS
Diseases Associated With Glycosaminoglycan Metabolism	1/41	0.185939	0.329188	0	0	5.01515	8.43717	BGN
Assembly and Cell Surface Presentation of NMDA Receptors	1/43	0.194076	0.3387	0	0	4.77585	7.83004	GRIN2C
Regulation of Expression of SLITs and ROBOs	2/164	0.197971	0.3387	0	0	2.48652	4.02725	LHX2;LHX9
Elastic Fibre Formation	1/44	0.198114	0.3387	0	0	4.66455	7.55149	ELN
NR1H3 & NR1H2 Regulate Gene Expression Linked to Cholesterol Transport and Efflux	1/44	0.198114	0.3387	0	0	4.66455	7.55149	APOE
Smooth Muscle Contraction	1/44	0.198114	0.3387	0	0	4.66455	7.55149	ANXA1
TP53 Regulates Transcription of Cell Death Genes	1/44	0.198114	0.3387	0	0	4.66455	7.55149	BBC3
Metabolism	14/2181	0.198145	0.3387	0	0	1.33215	2.15643	NQO1;BGN;DIO3;PLEKHA4;ASS1;FABP3;TTR;CA2;NEU1;CYP1B1;APOE;HMGCS2;PTGDS;CD44
TAK1-dependent IKK and NF-kappa-B Activation	1/45	0.202133	0.342147	0	0	4.55831	7.28797	S100B
DAP12 Interactions	1/45	0.202133	0.342147	0	0	4.55831	7.28797	HLA-B
Interleukin-10 Signaling	1/46	0.206131	0.345543	0	0	4.45679	7.03836	TIMP1
Metabolism of Polyamines	1/46	0.206131	0.345543	0	0	4.45679	7.03836	NQO1
G1 Phase	1/47	0.210109	0.348842	0	0	4.35968	6.80166	CDKN1A
Cyclin D Associated Events in G1	1/47	0.210109	0.348842	0	0	4.35968	6.80166	CDKN1A
Toll-like Receptor Cascades	2/174	0.216222	0.355158	0	0	2.34077	3.58477	FOS;S100B
Innate Immune System	8/1149	0.216311	0.355158	0	0	1.42964	2.18883	LGALS3;TTR;NEU1;HLA-B;FOS;S100B;CLU;CD44
Signaling by TGFBR3	1/49	0.218007	0.355158	0	0	4.17761	6.36345	TIMP1
TP53 Regulates Transcription of Cell Cycle Genes	1/49	0.218007	0.355158	0	0	4.17761	6.36345	CDKN1A
Fatty Acid Metabolism	2/176	0.219892	0.356521	0	0	2.31363	3.50427	CYP1B1;PTGDS
SCF(Skp2)-mediated Degradation of P27 P21	1/50	0.221927	0.356521	0	0	4.09215	6.16035	CDKN1A
Chondroitin Sulfate Dermatan Sulfate Metabolism	1/50	0.221927	0.356521	0	0	4.09215	6.16035	BGN
p53-Dependent G1 DNA Damage Response	1/53	0.233569	0.368402	0	0	3.85548	5.60693	CDKN1A
p53-Dependent G1 S DNA Damage Checkpoint	1/53	0.233569	0.368402	0	0	3.85548	5.60693	CDKN1A
Signaling by EGFR	1/53	0.233569	0.368402	0	0	3.85548	5.60693	ADAM12
Synthesis of PIPs at the Plasma Membrane	1/53	0.233569	0.368402	0	0	3.85548	5.60693	PLEKHA4
NR1H2 and NR1H3-mediated Signaling	1/54	0.237412	0.372768	0	0	3.78254	5.43914	APOE
RNA Polymerase II Transcription	9/1360	0.239341	0.373699	0	0	1.3579	1.94161	LGALS3;CDKN1A;MSX2;SERPINE1;APOE;FOS;POU2F2;JUNB;BBC3
G1 S DNA Damage Checkpoints	1/55	0.241235	0.373699	0	0	3.71231	5.27884	CDKN1A
Intrinsic Pathway for Apoptosis	1/55	0.241235	0.373699	0	0	3.71231	5.27884	BBC3
Neurexins and Neuroligins	1/57	0.248825	0.380362	0	0	3.57937	4.97892	GRIN2C
Heparan Sulfate Heparin (HS-GAG) Metabolism	1/57	0.248825	0.380362	0	0	3.57937	4.97892	BGN
E3 Ubiquitin Ligases Ubiquitinate Target Proteins	1/57	0.248825	0.380362	0	0	3.57937	4.97892	HLA-B
Glycosphingolipid Metabolism	1/58	0.252591	0.382747	0	0	3.51639	4.8385	NEU1
Transcriptional Regulation of Granulopoiesis	1/58	0.252591	0.382747	0	0	3.51639	4.8385	CDKN1A
Non-integrin membrane-ECM Interactions	1/59	0.256339	0.385063	0	0	3.45559	4.70394	TTR
Regulation of RUNX2 Expression and Activity	1/59	0.256339	0.385063	0	0	3.45559	4.70394	MSX2
DNA Damage Telomere Stress Induced Senescence	1/60	0.260068	0.386328	0	0	3.39685	4.57491	CDKN1A
Peptide Ligand-Binding Receptors	2/198	0.260521	0.386328	0	0	2.05165	2.75961	ANXA1;TRH
Metabolism of Vitamins and Cofactors	2/198	0.260521	0.386328	0	0	2.05165	2.75961	TTR;APOE
Regulation of PTEN Gene Transcription	1/61	0.263779	0.389495	0	0	3.34007	4.45112	EGR1
Metabolism of Amino Acids and Derivatives	3/358	0.266029	0.390643	0	0	1.70277	2.25473	NQO1;DIO3;ASS1
TP53 Regulates Transcription of DNA Repair Genes	1/62	0.267472	0.390643	0	0	3.28515	4.33226	FOS
Cellular Response to Chemical Stress	2/202	0.267934	0.390643	0	0	2.0102	2.64747	NQO1;CDKN1A
MAP Kinase Activation	1/63	0.271146	0.390829	0	0	3.232	4.21808	FOS
Translation of Structural Proteins 9694635	1/63	0.271146	0.390829	0	0	3.232	4.21808	MGAT4C
Transcriptional Regulation by TP53	3/362	0.27144	0.390829	0	0	1.68346	2.19525	CDKN1A;FOS;BBC3
Generic Transcription Pathway	8/1230	0.272676	0.390985	0	0	1.32911	1.72714	LGALS3;CDKN1A;MSX2;SERPINE1;APOE;FOS;JUNB;BBC3
Synthesis of Substrates in N-glycan Biosythesis	1/64	0.274801	0.392412	0	0	3.18054	4.10832	NEU1
Cytochrome P450 - Arranged by Substrate Type	1/65	0.278439	0.39436	0	0	3.13068	4.00275	CYP1B1
The Role of GTSE1 in G2 M Progression After G2 Checkpoint	1/65	0.278439	0.39436	0	0	3.13068	4.00275	CDKN1A
Signaling by ROBO Receptors	2/210	0.282757	0.398848	0	0	1.9321	2.44057	LHX2;LHX9
G Alpha (Q) Signalling Events	2/219	0.299405	0.420621	0	0	1.85112	2.23238	ANXA1;TRH
Interleukin-17 Signaling	1/72	0.303401	0.424517	0	0	2.82103	3.36463	FOS
Cyclin E Associated Events During G1 S Transition	1/73	0.306897	0.427684	0	0	2.78171	3.28587	CDKN1A
Signaling by NOTCH1	1/74	0.310375	0.430801	0	0	2.74346	3.20978	DLK1
Extra-nuclear Estrogen Signaling	1/75	0.313836	0.432147	0	0	2.70625	3.13623	FOS
Cyclin A Cdk2-associated Events at S Phase Entry	1/75	0.313836	0.432147	0	0	2.70625	3.13623	CDKN1A
Protein Ubiquitination	1/77	0.320707	0.439862	0	0	2.63477	2.99634	HLA-B
Signaling by MET	1/79	0.327509	0.445027	0	0	2.56695	2.86534	SPINT2
Biosynthesis of the N-glycan Precursor (Dolichol LLO) and Transfer to a Nascent Protein	1/79	0.327509	0.445027	0	0	2.56695	2.86534	NEU1
Post NMDA Receptor Activation Events	1/80	0.330885	0.445027	0	0	2.53433	2.80293	GRIN2C
Late SARS-CoV-2 Infection Events	1/80	0.330885	0.445027	0	0	2.53433	2.80293	MGAT4C
ER-Phagosome Pathway	1/80	0.330885	0.445027	0	0	2.53433	2.80293	HLA-B
RNA Polymerase II Transcribes snRNA Genes	1/81	0.334244	0.447809	0	0	2.50253	2.74248	POU2F2
PI Metabolism	1/84	0.344221	0.459402	0	0	2.41171	2.57202	PLEKHA4
DDX58 IFIH1-mediated Induction of Interferon-Alpha Beta	1/86	0.35079	0.464596	0	0	2.35472	2.46673	S100B
Transcriptional Regulation by RUNX3	1/86	0.35079	0.464596	0	0	2.35472	2.46673	CDKN1A
Nuclear Events Mediated by NFE2L2	1/87	0.35405	0.46713	0	0	2.32723	2.4164	NQO1
Protein-protein Interactions at Synapses	1/88	0.357294	0.467853	0	0	2.30036	2.36752	GRIN2C
TNFR2 Non-Canonical NF-kB Pathway	1/88	0.357294	0.467853	0	0	2.30036	2.36752	TNFRSF12A
Cell-cell Junction Organization	1/92	0.370109	0.482811	0	0	2.1988	2.18552	CLDN6
Activation of NMDA Receptors and Postsynaptic Events	1/93	0.373273	0.485115	0	0	2.17479	2.14314	GRIN2C
Oxidative Stress Induced Senescence	1/94	0.376421	0.485569	0	0	2.1513	2.10192	FOS
MITF-M-dependent Gene Expression	1/94	0.376421	0.485569	0	0	2.1513	2.10192	CDKN1A
Antimicrobial Peptides	1/95	0.379554	0.487797	0	0	2.1283	2.06182	CLU
Antigen processing-Cross Presentation	1/96	0.382671	0.489988	0	0	2.10579	2.02279	HLA-B
Mitochondrial Protein Degradation	1/97	0.385772	0.492143	0	0	2.08375	1.98479	HMGCS2
Developmental Biology	8/1385	0.389582	0.495183	0	0	1.16971	1.10267	PRNP;GAP43;CDKN1A;LHX2;COL9A3;MSX1;PTGDS;LHX9
Signaling by Nuclear Receptors	2/270	0.391913	0.495793	0	0	1.49497	1.40037	APOE;FOS
Diseases of Signal Transduction by Growth Factor Receptors and Second Messengers	3/451	0.39292	0.495793	0	0	1.34288	1.25445	CDKN1A;KREMEN2;JUNB
Interleukin-1 Signaling	1/102	0.40105	0.504218	0	0	1.9801	1.80916	S100B
Phase I - Functionalization of Compounds	1/105	0.410035	0.513283	0	0	1.92269	1.7141	CYP1B1
PIP3 Activates AKT Signaling	2/281	0.411218	0.513283	0	0	1.43523	1.27539	EGR1;CDKN1A
Sphingolipid Metabolism	1/107	0.415951	0.515482	0	0	1.88622	1.65457	NEU1
Stimuli-sensing Channels	1/107	0.415951	0.515482	0	0	1.88622	1.65457	TRPM3
Gene Expression (Transcription)	9/1615	0.418285	0.51653	0	0	1.12659	0.981924	LGALS3;CDKN1A;MSX2;SERPINE1;APOE;FOS;POU2F2;JUNB;BBC3
PI3K AKT Signaling in Cancer	1/110	0.424715	0.522464	0	0	1.83403	1.57054	CDKN1A
Metabolism of Carbohydrates	2/290	0.426793	0.522464	0	0	1.38974	1.1833	BGN;CD44
FCERI Mediated MAPK Activation	1/111	0.427608	0.522464	0	0	1.81726	1.54385	FOS
SARS-CoV-1-host Interactions	1/112	0.430486	0.524135	0	0	1.8008	1.51779	SERPINE1
PPARA Activates Gene Expression	1/117	0.444662	0.539502	0	0	1.72274	1.39618	HMGCS2
Regulation of Lipid Metabolism by PPARalpha	1/119	0.450234	0.539746	0	0	1.69337	1.35129	HMGCS2
Gastrulation	1/120	0.452999	0.539746	0	0	1.67906	1.32959	MSX1
L1CAM Interactions	1/120	0.452999	0.539746	0	0	1.67906	1.32959	GAP43
Asparagine N-linked Glycosylation	2/306	0.453948	0.539746	0	0	1.31552	1.03896	MGAT4C;NEU1
SARS-CoV Infections	3/498	0.455507	0.539746	0	0	1.21243	0.95339	MGAT4C;SERPINE1;HLA-B
Estrogen-dependent Gene Expression	1/121	0.455751	0.539746	0	0	1.66498	1.30836	FOS
G1 S Transition	1/121	0.455751	0.539746	0	0	1.66498	1.30836	CDKN1A
SARS-CoV-2 Infection	2/313	0.465601	0.549535	0	0	1.28545	0.982634	MGAT4C;HLA-B
Regulation of Complement Cascade	1/128	0.474631	0.558295	0	0	1.57266	1.17197	CLU
Intracellular Signaling by Second Messengers	2/321	0.47874	0.561226	0	0	1.2527	0.922738	EGR1;CDKN1A
Transport of Small Molecules	4/724	0.49176	0.574548	0	0	1.10995	0.787805	CA2;APOE;A2M;TRPM3
MITF-M-regulated Melanocyte Development	1/136	0.495416	0.576877	0	0	1.47886	1.03869	CDKN1A
Class A 1 (Rhodopsin-like Receptors)	2/333	0.498081	0.577949	0	0	1.20655	0.840954	ANXA1;TRH
SARS-CoV-2 Activates Modulates Innate and Adaptive Immune Responses	1/138	0.500484	0.577949	0	0	1.45713	1.00859	HLA-B
Mitotic G1 Phase and G1 S Transition	1/139	0.502999	0.577949	0	0	1.44649	0.993983	CDKN1A
Complement Cascade	1/139	0.502999	0.577949	0	0	1.44649	0.993983	CLU
Interleukin-1 Family Signaling	1/140	0.505501	0.578907	0	0	1.43601	0.979656	S100B
PTEN Regulation	1/145	0.517827	0.591073	0	0	1.3858	0.912015	EGR1
S Phase	1/150	0.529849	0.602812	0	0	1.33896	0.850458	CDKN1A
SARS-CoV-1 Infection	1/157	0.546183	0.619364	0	0	1.27843	0.773194	SERPINE1
Cellular Responses to Stress	4/787	0.557914	0.630606	0	0	1.01729	0.593643	NQO1;CDKN1A;IGFBP7;FOS
Protein Localization	1/164	0.561954	0.633111	0	0	1.22309	0.704909	PRNP
Apoptosis	1/168	0.570722	0.640907	0	0	1.19355	0.669408	BBC3
G2 M Transition	1/184	0.604087	0.674014	0	0	1.08831	0.54855	CDKN1A
Ion Channel Transport	1/184	0.604087	0.674014	0	0	1.08831	0.54855	TRPM3
Mitotic G2-G2 M Phases	1/186	0.608073	0.674126	0	0	1.07644	0.535486	CDKN1A
Transport to the Golgi and Subsequent Modification	1/186	0.608073	0.674126	0	0	1.07644	0.535486	MGAT4C
TCF Dependent Signaling in Response to WNT	1/189	0.613978	0.678504	0	0	1.0591	0.516626	KREMEN2
ESR-mediated Signaling	1/192	0.619794	0.682757	0	0	1.04231	0.498607	FOS
Sensory Perception	3/640	0.62479	0.686083	0	0	0.935264	0.439891	TTR;LHX2;APOE
Fc Epsilon Receptor (FCERI) Signaling	1/197	0.629296	0.688851	0	0	1.01546	0.470314	FOS
Disease	10/2131	0.632207	0.689861	0	0	0.931374	0.427071	MGAT4C;CDKN1A;TTR;SERPINE1;NEU1;HLA-B;BGN;CYP1B1;KREMEN2;JUNB
Programmed Cell Death	1/202	0.638563	0.692065	0	0	0.989949	0.444027	BBC3
Transcriptional Regulation by RUNX1	1/202	0.638563	0.692065	0	0	0.989949	0.444027	LGALS3
Muscle Contraction	1/204	0.642205	0.692065	0	0	0.980097	0.434034	ANXA1
Neurotransmitter Receptors and Postsynaptic Signal Transmission	1/204	0.642205	0.692065	0	0	0.980097	0.434034	GRIN2C
Signaling by NOTCH	1/209	0.651152	0.698984	0	0	0.956294	0.410262	DLK1
Cellular Responses to Stimuli	4/887	0.652847	0.698984	0	0	0.897367	0.382648	NQO1;CDKN1A;IGFBP7;FOS
Phospholipid Metabolism	1/211	0.654668	0.698984	0	0	0.94709	0.401212	PLEKHA4
SARS-CoV-2-host Interactions	1/218	0.666702	0.709649	0	0	0.916213	0.371444	HLA-B
Biological Oxidations	1/222	0.673391	0.714577	0	0	0.899447	0.355668	CYP1B1
GPCR Ligand Binding	2/467	0.681447	0.720921	0	0	0.852973	0.327146	ANXA1;TRH
Cell Surface Interactions at the Vascular Wall	1/233	0.691108	0.728354	0	0	0.856322	0.316376	CD44
Neddylation	1/234	0.692671	0.728354	0	0	0.852603	0.313077	CDKN1A
Vesicle-mediated Transport	3/752	0.73084	0.765101	0	0	0.790786	0.24796	COLEC12;SSC5D;APOE
Cell Cycle Checkpoints	1/261	0.732027	0.765101	0	0	0.763015	0.238013	CDKN1A
Transmission Across Chemical Synapses	1/269	0.742699	0.773924	0	0	0.739937	0.220105	GRIN2C
Signaling by WNT	1/287	0.765197	0.79498	0	0	0.692732	0.185391	KREMEN2
G Alpha (I) Signalling Events	1/316	0.797415	0.825979	0	0	0.628026	0.142173	ANXA1
Adaptive Immune System	3/854	0.805843	0.832224	0	0	0.692297	0.149444	COLEC12;IFITM1;HLA-B
GPCR Downstream Signalling	2/633	0.829514	0.854128	0	0	0.623209	0.116488	ANXA1;TRH
Class I MHC Mediated Antigen Processing & Presentation	1/373	0.848523	0.871117	0	0	0.530249	0.0870976	HLA-B
Signaling by GPCR	2/706	0.872547	0.892605	0	0	0.55647	0.0758687	ANXA1;TRH
Neuronal System	1/411	0.875271	0.892605	0	0	0.480168	0.063969	GRIN2C
Expression and Translocation of Olfactory Receptors	1/414	0.877171	0.892605	0	0	0.476606	0.0624608	LHX2
Olfactory Signaling Pathway	1/422	0.8821	0.894996	0	0	0.467358	0.0586299	LHX2
Viral Infection Pathways	3/1029	0.893936	0.904361	0	0	0.56894	0.0637903	MGAT4C;SERPINE1;HLA-B
Cell Cycle, Mitotic	1/516	0.927228	0.935314	0	0	0.38021	0.0287272	CDKN1A
Cell Cycle	1/649	0.963378	0.966313	0	0	0.3001	0.0111967	CDKN1A
Infectious Disease	3/1311	0.963528	0.966313	0	0	0.43961	0.0163329	MGAT4C;SERPINE1;HLA-B
Metabolism of RNA	1/761	0.979534	0.979534	0	0	0.254386	0.00526021	CD44
